# Joint single-cell capture of Cas9 edits and transcriptomes reveals on- and off-target effects on gene expression

**DOI:** 10.1101/2025.02.07.636966

**Authors:** Michael H. Lorenzini, Brad Balderson, Shanna N. Lavalle, Karthyayani Sajeev, Aaron J. Ho, Madelyn Light, Olalekan H. Usman, Gavin Kurgan, Graham McVicker

**Author notes:** These authors contributed equally (Michael H. Lorenzini, Brad Balderson).

## Abstract

A longstanding barrier in genome engineering with CRISPR-Cas9 has been the inability to measure editing outcomes and their functional effects at single-cell resolution. Here we present “Superb-seq”, which captures single-cell edits and measures their effects on the transcriptome by integrating Cas9 editing, T7 transcription, and single-cell RNA sequencing. We performed Superb-seq on over 34,000 cells from three cell lines. Using seven guide RNAs to target four chromatin remodeler genes in 10,000 K562 cells, Superb-seq detected 43 total edit sites, including 36 off-target sites, and 5761 edited cells (up to 5 edits per cell). Superb-seq improved estimation of gene perturbation effects compared to Perturb-seq and its edit detection sensitivity was comparable to bulk off-target detection methods. We identified 19 off-target edits associated with differential gene expression, nine of which were cell type specific. In summary, Superb-seq illuminates the consequences of Cas9 genome editing by connecting detected single-cell edits with changes in gene expression.
