## Additional Files for "Joint single-cell capture of Cas9 edits and transcriptomes reveals on- and off-target effects on gene expression": edit_site_white_list.txt

hg38_1	26696579	26696859
hg38_1	26696722	26697002
hg38_12	6602032	6602312
hg38_12	6606200	6606480
hg38_19	10986350	10986630
hg38_19	10984035	10984315
hg38_17	7890513	7890793
hg38_21	37649133	37649413
hg38_19	6212572	6212852
hg38_6	1397052	1397332
hg38_X	41086379	41086659
hg38_20	14937064	14937344
hg38_18	3115741	3116021
hg38_4	14359276	14359556
hg38_13	34520656	34520936
hg38_12	68620741	68621021
hg38_1	11841537	11841817
hg38_9	37594491	37594771
hg38_1	245947252	245947532
hg38_10	93632226	93632506
hg38_3	25497571	25497851
hg38_3	194003558	194003838
hg38_3	31532684	31532964
hg38_4	79848963	79849243
hg38_4	88367899	88368179
hg38_6	57807488	57807768
hg38_1	108746913	108747193
hg38_1	224544817	224545097
hg38_11	70521935	70522215
hg38_16	81393168	81393448
hg38_19	10293277	10293557
hg38_14	104729359	104729639
hg38_17	47188546	47188826
hg38_4	59298682	59298962
hg38_12	110404030	110404310
hg38_5	148237155	148237435
hg38_13	110873434	110873714
hg38_17	3029500	3029780
hg38_9	113111354	113111634
hg38_11	68841533	68841813
hg38_13	113607927	113608207
hg38_14	71884968	71885248
hg38_4	7542744	7543024
