## Additional Files for "Joint single-cell capture of Cas9 edits and transcriptomes reveals on- and off-target effects on gene expression": K562_CNV_hg19.tsv

chr1	0	55265000	4
chr1	55265000	107320000	3
chr1	107320000	121490000	4
chr1	142530000	162350000	3
chr1	162350000	248910000	4
chr2	0	149340000	3
chr2	149340000	188700000	4
chr2	188700000	243190000	2
chr3	0	48230000	4
chr3	48230000	138280000	2
chr3	138280000	197970000	3
chr4	0	160490000	3
chr4	160490000	163620000	1
chr4	163620000	191050000	3
chr5	0	46410000	4
chr5	49400000	180910000	3
chr6	0	28480000	4
chr6	28480000	28700000	2
chr6	28700000	33380000	1
chr6	33380000	33450000	2
chr6	33450000	51740000	4
chr6	51740000	135740000	3
chr6	135740000	171060000	4
chr7	0	58060000	3
chr7	61050000	104610000	4
chr7	104610000	159130000	5
chr8	0	146310000	3
chr9	0	20750000	2
chr9	20750000	26590000	0
chr9	26590000	28560000	1
chr9	28560000	31620000	0
chr9	31620000	32240000	1
chr9	32240000	37090000	2
chr9	37090000	38430000	4
chr9	38430000	38830000	3
chr9	38830000	39190000	2
chr9	39190000	41900000	1
chr9	41900000	94080000	2
chr9	94080000	141160000	3
chr10	0	39160000	3
chr10	42350000	87850000	4
chr10	87850000	135530000	2
chr11	0	134950000	3
chr12	0	22710000	2
chr12	22710000	133850000	3
chr13	0	115110000	2
chr14	0	107290000	2
chr15	0	102530000	3
chr16	0	78260000	3
chr16	78260000	85640000	4
chr16	85640000	90300000	3
chr17	0	22270000	2
chr17	25260000	81200000	3
chr18	0	10860000	4
chr18	10860000	19500000	3
chr18	19500000	22400000	4
chr18	22400000	25090000	5
chr18	25090000	39580000	3
chr18	39580000	78020000	2
chr19	0	59120000	3
chr20	0	26320000	2
chr20	29410000	62970000	3
chr21	0	25500000	3
chr21	25500000	48120000	4
chr22	0	51250000	2
chrX	0	155270000	2
