## Additional Files for "Joint single-cell capture of Cas9 edits and transcriptomes reveals on- and off-target effects on gene expression": SuppTable01.xlsx

### Sheet: guide_rnas
guide_oligo_id	guide_id	edit_target	target_region	guide_position_hg38	cut_position_hg38	strand	guide_sequence_5'to3'	pam_sequence_5'to3'	rna_sequence_idt_5'to3'	length_bases	source	total_offtarget_count	offtarget_summary	guide_efficiency	guide_specificity
sgML000	1	TRAC	Exon	chr14:22547648-22547667	22547665	+	TGTGCTAGACATGAGGTCTA	TGG	mU*mG*mU*rGrCrUrArGrArCrArUrGrArGrGrUrCrUrArGrUrUrUrCrArGrArGrCrUrArCrArGrCrArGrArArArUrGrCrUrGrUrArGrCrArArGrUrUrGrArArArUrArArGrGrCrUrArGrUrCrCrGrUrUrArUrCrArArCrUrUrGrArArArArArGrUrGrGrCrArCrCrGrArGrUrCrGmG*mU*mG*rC	106	Stadtmauer et al. Science. 2020.	nan	nan	nan	nan
sgML032	2	CTLA4	Intergenic	chr2:203874124-203874143	203874141	+	ACCTGCAAGTCATTCTTGGA	AGG	mA*mC*mC*rUrGrCrArArGrUrCrArUrUrCrUrUrGrGrArGrUrUrUrCrArGrArGrCrUrArCrArGrCrArGrArArArUrGrCrUrGrUrArGrCrArArGrUrUrGrArArArUrArArGrGrCrUrArGrUrCrCrGrUrUrArUrCrArArCrUrUrGrArArArArArGrUrGrGrCrArCrCrGrArGrUrCrGmG*mU*mG*rC	106	GuideScan	10	2:0|3:10	56	0.369244
sgML033	3	CTLA4	Intergenic	chr2:203874233-203874252	203874250	+	ATTGGCATGCTGTTTAACAC	AGG	mA*mU*mU*rGrGrCrArUrGrCrUrGrUrUrUrArArCrArCrGrUrUrUrCrArGrArGrCrUrArCrArGrCrArGrArArArUrGrCrUrGrUrArGrCrArArGrUrUrGrArArArUrArArGrGrCrUrArGrUrCrCrGrUrUrArUrCrArArCrUrUrGrArArArArArGrUrGrGrCrArCrCrGrArGrUrCrGmG*mU*mG*rC	106	GuideScan	14	2:0|3:14	61	0.39482
sgML136	4	B2M	Exon	chr15:44715512-44715531	44715514	-	AAGTCAACTTCAATGTCGGA	TGG	mA*mA*mG*rUrCrArArCrUrUrCrArArUrGrUrCrGrGrArGrUrUrUrCrArGrArGrCrUrArCrArGrCrArGrArArArUrGrCrUrGrUrArGrCrArArGrUrUrGrArArArUrArArGrGrCrUrArGrUrCrCrGrUrUrArUrCrArArCrUrUrGrArArArArArGrUrGrGrCrArCrCrGrArGrUrCrGmG*mU*mG*rC	106	Doench et al. Nat Biotechnol. 2016.	nan	nan	0.5934	nan
sgML151	5	ARID1A	Exon	chr1:26696704-26696723	26696721	+	AAGAACTCGAACGGGAACGC	GGG	mA*mA*mG*rArArCrUrCrGrArArCrGrGrGrArArCrGrCrGrUrUrUrCrArGrArGrCrUrArCrArGrCrArGrArArArUrGrCrUrGrUrArGrCrArArGrUrUrGrArArArUrArArGrGrCrUrArGrUrCrCrGrUrUrArUrCrArArCrUrUrGrArArArArArGrUrGrGrCrArCrCrGrArGrUrCrGmG*mU*mG*rC	106	GuideScan2	55	2:0 | 3:2	0.601363	0.918567
sgML152	6	ARID1A	Exon	chr1:26696849-26696868	26696866	+	GCTTCGGGCAACCCTACGGC	CGG	mG*mC*mU*rUrCrGrGrGrCrArArCrCrCrUrArCrGrGrCrGrUrUrUrCrArGrArGrCrUrArCrArGrCrArGrArArArUrGrCrUrGrUrArGrCrArArGrUrUrGrArArArUrArArGrGrCrUrArGrUrCrCrGrUrUrArUrCrArArCrUrUrGrArArArArArGrUrGrGrCrArCrCrGrArGrUrCrGmG*mU*mG*rC	106	GuideScan2	51	2:0 | 3:0	0.588245	1
sgML153	7	ARID1A	Exon	chr1:26729696-26729715	26729698	-	TATGGGTTAGTCCCGCCATA	TGG	mU*mA*mU*rGrGrGrUrUrArGrUrCrCrCrGrCrCrArUrArGrUrUrUrCrArGrArGrCrUrArCrArGrCrArGrArArArUrGrCrUrGrUrArGrCrArArGrUrUrGrArArArUrArArGrGrCrUrArGrUrCrCrGrUrUrArUrCrArArCrUrUrGrArArArArArGrUrGrGrCrArCrCrGrArGrUrCrGmG*mU*mG*rC	106	GuideScan2	38	2:0 | 3:1	0.541629	0.848356
sgML154	8	ARID1A	Exon	chr1:26729797-26729816	26729814	+	GCGGTACCCGATGACCATGC	AGG	mG*mC*mG*rGrUrArCrCrCrGrArUrGrArCrCrArUrGrCrGrUrUrUrCrArGrArGrCrUrArCrArGrCrArGrArArArUrGrCrUrGrUrArGrCrArArGrUrUrGrArArArUrArArGrGrCrUrArGrUrCrCrGrUrUrArUrCrArArCrUrUrGrArArArArArGrUrGrGrCrArCrCrGrArGrUrCrGmG*mU*mG*rC	106	GuideScan2	27	2:0 | 3:0	0.552043	1
sgML159	9	CHD3	Exon	chr17:7889759-7889778	7889761	-	ACACGCTTCTTGCGTTTTCG	GGG	mA*mC*mA*rCrGrCrUrUrCrUrUrGrCrGrUrUrUrUrCrGrGrUrUrUrCrArGrArGrCrUrArCrArGrCrArGrArArArUrGrCrUrGrUrArGrCrArArGrUrUrGrArArArUrArArGrGrCrUrArGrUrCrCrGrUrUrArUrCrArArCrUrUrGrArArArArArGrUrGrGrCrArCrCrGrArGrUrCrGmG*mU*mG*rC	106	GuideScan2	56	2:1 | 3:5	0.565821	0.577817
sgML161	10	CHD3	Exon	chr17:7890638-7890657	7890655	+	AATATGGAACCGGACCGGGT	CGG	mA*mA*mU*rArUrGrGrArArCrCrGrGrArCrCrGrGrGrUrGrUrUrUrCrArGrArGrCrUrArCrArGrCrArGrArArArUrGrCrUrGrUrArGrCrArArGrUrUrGrArArArUrArArGrGrCrUrArGrUrCrCrGrUrUrArUrCrArArCrUrUrGrArArArArArGrUrGrGrCrArCrCrGrArGrUrCrGmG*mU*mG*rC	106	GuideScan2	36	2:0 | 3:2	0.695334	0.711254
sgML162	11	CHD3	Exon	chr17:7891026-7891045	7891028	-	CTTTGTAGTTGGTGAGCGTG	TGG	mC*mU*mU*rUrGrUrArGrUrUrGrGrUrGrArGrCrGrUrGrGrUrUrUrCrArGrArGrCrUrArCrArGrCrArGrArArArUrGrCrUrGrUrArGrCrArArGrUrUrGrArArArUrArArGrGrCrUrArGrUrCrCrGrUrUrArUrCrArArCrUrUrGrArArArArArGrUrGrGrCrArCrCrGrArGrUrCrGmG*mU*mG*rC	106	GuideScan2	116	2:2 | 3:19	0.648381	0.433477
sgML163	12	CHD4	Exon	chr12:6606325-6606344	6606342	+	CCTCACTGCCCGCCGAGCAG	GGG	mC*mC*mU*rCrArCrUrGrCrCrCrGrCrCrGrArGrCrArGrGrUrUrUrCrArGrArGrCrUrArCrArGrCrArGrArArArUrGrCrUrGrUrArGrCrArArGrUrUrGrArArArUrArArGrGrCrUrArGrUrCrCrGrUrUrArUrCrArArCrUrUrGrArArArArArGrUrGrGrCrArCrCrGrArGrUrCrGmG*mU*mG*rC	106	GuideScan2	113	2:1 | 3:18	0.465248	0.308458
sgML164	13	CHD4	Exon	chr12:6602378-6602397	6602380	-	GAGCAAGCGCCAAAAAAAGG	AGG	mG*mA*mG*rCrArArGrCrGrCrCrArArArArArArArGrGrGrUrUrUrCrArGrArGrCrUrArCrArGrCrArGrArArArUrGrCrUrGrUrArGrCrArArGrUrUrGrArArArUrArArGrGrCrUrArGrUrCrCrGrUrUrArUrCrArArCrUrUrGrArArArArArGrUrGrGrCrArCrCrGrArGrUrCrGmG*mU*mG*rC	106	GuideScan2	113	2:0 | 3:15	0.681556	0.391377
sgML165	14	CHD4	Exon	chr12:6602157-6602176	6602174	+	GCCGGCATAAGAGCATACGC	TGG	mG*mC*mC*rGrGrCrArUrArArGrArGrCrArUrArCrGrCrGrUrUrUrCrArGrArGrCrUrArCrArGrCrArGrArArArUrGrCrUrGrUrArGrCrArArGrUrUrGrArArArUrArArGrGrCrUrArGrUrCrCrGrUrUrArUrCrArArCrUrUrGrArArArArArGrUrGrGrCrArCrCrGrArGrUrCrGmG*mU*mG*rC	106	GuideScan2	79	2:0 | 3:6	0.584519	0.659965
sgML166	15	CHD4	Exon	chr12:6602151-6602170	6602153	-	GCTCTTATGCCGGCAGCTGG	GGG	mG*mC*mU*rCrUrUrArUrGrCrCrGrGrCrArGrCrUrGrGrGrUrUrUrCrArGrArGrCrUrArCrArGrCrArGrArArArUrGrCrUrGrUrArGrCrArArGrUrUrGrArArArUrArArGrGrCrUrArGrUrCrCrGrUrUrArUrCrArArCrUrUrGrArArArArArGrUrGrGrCrArCrCrGrArGrUrCrGmG*mU*mG*rC	106	GuideScan2	105	2:1 | 3:12	0.560216	0.406777
sgML167	16	INO80	Exon	chr15:41096205-41096224	41096222	+	GCAGAAAATGGTCCAACCGG	AGG	mG*mC*mA*rGrArArArArUrGrGrUrCrCrArArCrCrGrGrGrUrUrUrCrArGrArGrCrUrArCrArGrCrArGrArArArUrGrCrUrGrUrArGrCrArArGrUrUrGrArArArUrArArGrGrCrUrArGrUrCrCrGrUrUrArUrCrArArCrUrUrGrArArArArArGrUrGrGrCrArCrCrGrArGrUrCrGmG*mU*mG*rC	106	GuideScan2	108	2:0 | 3:12	0.600311	0.560776
sgML168	17	INO80	Exon	chr15:41095863-41095882	41095880	+	ATTAAGGGATCCCCAGACTG	GGG	mA*mU*mU*rArArGrGrGrArUrCrCrCrCrArGrArCrUrGrGrUrUrUrCrArGrArGrCrUrArCrArGrCrArGrArArArUrGrCrUrGrUrArGrCrArArGrUrUrGrArArArUrArArGrGrCrUrArGrUrCrCrGrUrUrArUrCrArArCrUrUrGrArArArArArGrUrGrGrCrArCrCrGrArGrUrCrGmG*mU*mG*rC	106	GuideScan2	115	2:0 | 3:18	0.717766	0.415095
sgML169	18	INO80	Exon	chr15:41095761-41095780	41095763	-	CTGAATGGAGTTCTACAGTC	AGG	mC*mU*mG*rArArUrGrGrArGrUrUrCrUrArCrArGrUrCrGrUrUrUrCrArGrArGrCrUrArCrArGrCrArGrArArArUrGrCrUrGrUrArGrCrArArGrUrUrGrArArArUrArArGrGrCrUrArGrUrCrCrGrUrUrArUrCrArArCrUrUrGrArArArArArGrUrGrGrCrArCrCrGrArGrUrCrGmG*mU*mG*rC	106	GuideScan2	111	2:0 | 3:12	0.530381	0.402593
sgML171	19	SMARCA4	Exon	chr19:10984174-10984193	10984176	-	TGGCCGAGGAGTTCCGCCCA	GGG	mU*mG*mG*rCrCrGrArGrGrArGrUrUrCrCrGrCrCrCrArGrUrUrUrCrArGrArGrCrUrArCrArGrCrArGrArArArUrGrCrUrGrUrArGrCrArArGrUrUrGrArArArUrArArGrGrCrUrArGrUrCrCrGrUrUrArUrCrArArCrUrUrGrArArArArArGrUrGrGrCrArCrCrGrArGrUrCrGmG*mU*mG*rC	106	GuideScan2	103	2:0 | 3:6	0.535028	0.908298
sgML172	20	SMARCA4	Exon	chr19:10985312-10985331	10985329	+	CCGCGCTACAACCAGATGAA	AGG	mC*mC*mG*rCrGrCrUrArCrArArCrCrArGrArUrGrArArGrUrUrUrCrArGrArGrCrUrArCrArGrCrArGrArArArUrGrCrUrGrUrArGrCrArArGrUrUrGrArArArUrArArGrGrCrUrArGrUrCrCrGrUrUrArUrCrArArCrUrUrGrArArArArArGrUrGrGrCrArCrCrGrArGrUrCrGmG*mU*mG*rC	106	GuideScan2	70	2:2 | 3:6	0.582648	0.566166
sgML173	21	SMARCA4	Exon	chr19:10986237-10986256	10986254	+	CAGCCAGTGGCCCGTCTTCG	GGG	mC*mA*mG*rCrCrArGrUrGrGrCrCrCrGrUrCrUrUrCrGrGrUrUrUrCrArGrArGrCrUrArCrArGrCrArGrArArArUrGrCrUrGrUrArGrCrArArGrUrUrGrArArArUrArArGrGrCrUrArGrUrCrCrGrUrUrArUrCrArArCrUrUrGrArArArArArGrUrGrGrCrArCrCrGrArGrUrCrGmG*mU*mG*rC	106	GuideScan2	103	2:1 | 3:5	0.543702	0.660913
sgML174	22	SMARCA4	Exon	chr19:10986488-10986507	10986490	-	ACCGAGGGTGGAGGTAGCGT	TGG	mA*mC*mC*rGrArGrGrGrUrGrGrArGrGrUrArGrCrGrUrGrUrUrUrCrArGrArGrCrUrArCrArGrCrArGrArArArUrGrCrUrGrUrArGrCrArArGrUrUrGrArArArUrArArGrGrCrUrArGrUrCrCrGrUrUrArUrCrArArCrUrUrGrArArArArArGrUrGrGrCrArCrCrGrArGrUrCrGmG*mU*mG*rC	106	GuideScan2	87	2:2 | 3:6	0.547662	0.683732
sgML135	23	B2M	Exon	chr15:44715420-44715439	44715422	-	CTGAATCTTTGGAGTACCTG	AGG	mC*mU*mG*rArArUrCrUrUrUrGrGrArGrUrArCrCrUrGrGrUrUrUrCrArGrArGrCrUrArCrArGrCrArGrArArArUrGrCrUrGrUrArGrCrArArGrUrUrGrArArArUrArArGrGrCrUrArGrUrCrCrGrUrUrArUrCrArArCrUrUrGrArArArArArGrUrGrGrCrArCrCrGrArGrUrCrGmG*mU*mG*rC	106	Doench et al. Nat Biotechnol. 2016.	nan	nan	0.6232	nan
sgML175	24	EMX1	Exon	chr2:72933853-72933872	72933870	+	GAGTCCGAGCAGAAGAAGAA	GGG	mG*mA*mG*rUrCrCrGrArGrCrArGrArArGrArArGrArArGrUrUrUrCrArGrArGrCrUrArCrArGrCrArGrArArArUrGrCrUrGrUrArGrCrArArGrUrUrGrArArArUrArArGrGrCrUrArGrUrCrCrGrUrUrArUrCrArArCrUrUrGrArArArArArGrUrGrGrCrArCrCrGrArGrUrCrGmG*mU*mG*rC	106	Tsai et al. Nat Biotechnol. 2014.	nan	nan	nan	nan
sgML176	25	VEGFA site 2	Exon	chr6:43770822-43770841	43770824	-	GACCCCCTCCACCCCGCCTC	CGG	mG*mA*mC*rCrCrCrCrUrCrCrArCrCrCrCrGrCrCrUrCrGrUrUrUrCrArGrArGrCrUrArCrArGrCrArGrArArArUrGrCrUrGrUrArGrCrArArGrUrUrGrArArArUrArArGrGrCrUrArGrUrCrCrGrUrUrArUrCrArArCrUrUrGrArArArArArGrUrGrGrCrArCrCrGrArGrUrCrGmG*mU*mG*rC	106	Tsai et al. Nat Biotechnol. 2014.	nan	nan	nan	nan
sgML177	26	HEK site 4	Intergenic	chr20:32761950-32761969	32761967	+	GGCACTGCGGCTGGAGGTGG	GGG	mG*mG*mC*rArCrUrGrCrGrGrCrUrGrGrArGrGrUrGrGrGrUrUrUrCrArGrArGrCrUrArCrArGrCrArGrArArArUrGrCrUrGrUrArGrCrArArGrUrUrGrArArArUrArArGrGrCrUrArGrUrCrCrGrUrUrArUrCrArArCrUrUrGrArArArArArGrUrGrGrCrArCrCrGrArGrUrCrGmG*mU*mG*rC	106	Tsai et al. Nat Biotechnol. 2014.	nan	nan	nan	nan
sgML178	27	USP9X	Intron	chrX:41086517-41086536	41086519	-	CAAGTGGAACCAGACCGGGT	AGG	mC*mA*mA*rGrUrGrGrArArCrCrArGrArCrCrGrGrGrUrGrUrUrUrCrArGrArGrCrUrArCrArGrCrArGrArArArUrGrCrUrGrUrArGrCrArArGrUrUrGrArArArUrArArGrGrCrUrArGrUrCrCrGrUrUrArUrCrArArCrUrUrGrArArArArArGrUrGrGrCrArCrCrGrArGrUrCrGmG*mU*mG*rC	106	nan	nan	nan	nan	nan
sgML179	28	USP9X	Exon	chrX:41123626-41123645	41123643	+	AGTATGACAGCCACGACTCG	TGG	mA*mG*mU*rArUrGrArCrArGrCrCrArCrGrArCrUrCrGrGrUrUrUrCrArGrArGrCrUrArCrArGrCrArGrArArArUrGrCrUrGrUrArGrCrArArGrUrUrGrArArArUrArArGrGrCrUrArGrUrCrCrGrUrUrArUrCrArArCrUrUrGrArArArArArGrUrGrGrCrArCrCrGrArGrUrCrGmG*mU*mG*rC	106	GuideScan2	81	2:0 | 3:1	0.62634	0.842105
sgML180	29	USP9X	Exon	chrX:41123638-41123657	41123655	+	ACGACTCGTGGCTCTCCGGT	CGG	mA*mC*mG*rArCrUrCrGrUrGrGrCrUrCrUrCrCrGrGrUrGrUrUrUrCrArGrArGrCrUrArCrArGrCrArGrArArArUrGrCrUrGrUrArGrCrArArGrUrUrGrArArArUrArArGrGrCrUrArGrUrCrCrGrUrUrArUrCrArArCrUrUrGrArArArArArGrUrGrGrCrArCrCrGrArGrUrCrGmG*mU*mG*rC	106	GuideScan2	33	2:0 | 3:2	0.589157	0.940631
sgML181	30	USP9X	Exon	chrX:41123641-41123660	41123658	+	ACTCGTGGCTCTCCGGTCGG	AGG	mA*mC*mU*rCrGrUrGrGrCrUrCrUrCrCrGrGrUrCrGrGrGrUrUrUrCrArGrArGrCrUrArCrArGrCrArGrArArArUrGrCrUrGrUrArGrCrArArGrUrUrGrArArArUrArArGrGrCrUrArGrUrCrCrGrUrUrArUrCrArArCrUrUrGrArArArArArGrUrGrGrCrArCrCrGrArGrUrCrGmG*mU*mG*rC	106	GuideScan2	63	2:0 | 3:5	0.520209	0.470557

### Sheet: t7_promoters
donor_name	t7prom_oligo_ids	fold_insertion	fwd_sequence_idt_5'to3'	rev_sequence_idt_5'to3'	length_bp	note
GUIDE-seq	oML201,oML202	1	/5Phos/GTTTAATTGAGTTGTCATATGTTAATAACGGT*A*T	/5Phos/ATACCGTTATTAACATATGACAACTCAATTAA*A*C	34	GUIDE-seq donor (Malinin et al. Nat Protoc. 2021.)
Superb-seq 01	oML583,oML584	6.42849	/5Phos/GAATTTAATACGACTCACTATAGGGAAAT*A*T	/5Phos/ATATTTCCCTATAGTGAGTCGTATTAAAT*T*C	31	Cel-seq+ T7 promoter with 5' and 3' flanking sequences (Conrad et al. Commun Biol. 2020.)
Superb-seq 02	oML207,oML208	5.91249	/5Phos/GTGAATTTAATACGACTCACTATAGGGAGAGT*A*T	/5Phos/ATACTCTCCCTATAGTGAGTCGTATTAAATTC*A*C	34	Superb-seq donor, Cel-seq+ T7 promoter and GUIDE-seq flanks
Superb-seq 03	oML209,oML210	5.67356	/5Phos/GTACTCTCCCTATAGTGAGTCGTATTAAATTC*A*T	/5Phos/ATGAATTTAATACGACTCACTATAGGGAGAGT*A*C	34	Cel-seq+ T7 promoter and GUIDE-seq flanks, reverse orientation
Superb-seq 04	oML581,oML582	4.42069	/5Phos/GAATTTAATACGACTCACTATAGGGATAA*T*T	/5Phos/AATTATCCCTATAGTGAGTCGTATTAAAT*T*C	31	T7 promoter with 5' and variant 3' flanking sequences (Conrad et al. Commun Biol. 2020.)
Superb-seq 05	oML543,oML544	3.51197	/5Phos/GGCTAGTCCGTTATCAACTTGTAATACGACTCACTATA*G*G	/5Phos/CCTATAGTGAGTCGTATTACAAGTTGATAACGGACTAG*C*C	40	Dual guide capture sequence (10x Genomics) and T7 promoter
Superb-seq 06	oML579,oML580	2.56263	/5Phos/GAATTTAATACGACTCACTATAGGGAGAG*T*T	/5Phos/AACTCTCCCTATAGTGAGTCGTATTAAAT*T*C	31	T7 promoter with 5' and variant 3' flanking sequences (Conrad et al. Commun Biol. 2020.)
Superb-seq 07	oML541,oML542	1.61978	/5Phos/GGCTAGTCCGTTATCAACTTGAATTTAATACGACTCACTATAGGGAG*A*G	/5Phos/CTCTCCCTATAGTGAGTCGTATTAAATTCAAGTTGATAACGGACTAG*C*C	49	Dual guide capture sequence and Cel-seq+ T7 promoter
Superb-seq 08	oML533,oML534	1.30891	/5Phos/TCTATAGTGTCACCTAAATAATACGACTCACTATA*G*G	/5Phos/CCTATAGTGAGTCGTATTATTTAGGTGACACTATA*G*A	37	Dual SP6 and T7 promoters
Superb-seq 09	oML531,oML532	0.727101	/5Phos/TCTATAGTGTCACCTAAATGAATTTAATACGACTCACTATAGGGAGA*G*T	/5Phos/ACTCTCCCTATAGTGAGTCGTATTAAATTCATTTAGGTGACACTATA*G*A	49	Dual SP6 and Cel-seq+ T7 promoters
Superb-seq 10	oML553,oML554	0.249241	/5Phos/ATTATCCCTATAGTGAGTCGTATTAGAATTTAATTCGACTCACTATACGGAGA*T*A	/5Phos/TATCTCCGTATAGTGAGTCGAATTAAATTCTAATACGACTCACTATAGGGATA*A*T	55	Dual T7 promoter variants (Conrad et al. Commun Biol. 2020., Leiber et al. Eur J Biochem. 1993.)
Superb-seq 11	oML535,oML536	0	/5Phos/AAAAAAAAAAAAAAAAAAAAAAAAAGAATTTAATACGACTCACTATAGGGAGA*G*T	/5Phos/ACTCTCCCTATAGTGAGTCGTATTAAATTCTTTTTTTTTTTTTTTTTTTTTTT*T*T	55	Dual polyA and Cel-seq+ T7 promoter
Superb-seq 12	oML537,oML538	0	/5Phos/AAAAAAAAAAAAAAAAAAAAAAAATAATACGACTCACTATA*G*G	/5Phos/CCTATAGTGAGTCGTATTATTTTTTTTTTTTTTTTTTTTTT*T*T	43	Dual polyA and canonical T7 promoter (Dunn and Studier. J Mol Biol. 1983.)
Superb-seq 13	oML539,oML540	0	/5Phos/AAAAAAAAAAAAAAAAAAAAAAAAACAAGTTGATAACGGACTAG*C*C	/5Phos/GGCTAGTCCGTTATCAACTTGTTTTTTTTTTTTTTTTTTTTTTT*T*T	46	Dual polyA and guide capture sequence
Superb-seq 14	oML545,oML546	0	/5Phos/ATTATCCCTATAGTGAGTCGTATTAGAATTTAATACGACTCACTATAGGGAGA*G*T	/5Phos/ACTCTCCCTATAGTGAGTCGTATTAAATTCTAATACGACTCACTATAGGGATA*A*T	55	Dual T7 promoter variants (Conrad et al. Commun Biol. 2020.)
Superb-seq 15	oML547,oML548	0	/5Phos/ATTATCCCTATAGTGAGTCGTATTAGAATTCAATACGACTCACTAAAGGGAAA*T*A	/5Phos/TATTTCCCTTTAGTGAGTCGTATTGAATTCTAATACGACTCACTATAGGGATA*A*T	55	Dual T7 promoter variants (Conrad et al. Commun Biol. 2020., Komura et al. PLOS One. 2018.)
Superb-seq 16	oML549,oML550	0	/5Phos/ATTATCCCTATAGTGAGTCGTATTAGAATTTAATTGGACTCACTATAGGGAAA*T*A	/5Phos/TATTTCCCTATAGTGAGTCCAATTAAATTCTAATACGACTCACTATAGGGATA*A*T	55	Dual T7 promoter variants (Conrad et al. Commun Biol. 2020., Komura et al. PLOS One. 2018.)
Superb-seq 17	oML551,oML552	0	/5Phos/ATTATCCCTATAGTGAGTCGTATTAGAATTTAATACGACTCACAATCGCGGAG*T*A	/5Phos/TACTCCGCGATTGTGAGTCGTATTAAATTCTAATACGACTCACTATAGGGATA*A*T	55	Dual T7 promoter variants (Conrad et al. Commun Biol. 2020., Paul et al. Nuc Acids Res. 2013.)
Superb-seq 18	oML567,oML568	0	/5Phos/TAATACGACTCACTATA*G*G	/5Phos/CCTATAGTGAGTCGTAT*T*A	19	Canonical T7 promoter
Superb-seq 19	oML569,oML570	0	/5Phos/TAATACGACTCACTATAGGG*A*T	/5Phos/ATCCCTATAGTGAGTCGTAT*T*A	22	T7 promoter with minimal 3' flank (Conrad et al. Commun Biol. 2020.)
Superb-seq 20	oML571,oML572	0	/5Phos/GAATTTAATACGACTCACTATAG*G*G	/5Phos/CCCTATAGTGAGTCGTATTAAAT*T*C	25	T7 promoter with optimized 5' flank (Tang et al. J Biol Chem. 2005.)
Superb-seq 21	oML573,oML574	0	/5Phos/TAATACGACTCACTATAGGGAGA*G*T	/5Phos/ACTCTCCCTATAGTGAGTCGTAT*T*A	25	T7 promoter with optimized 3' flank (Conrad et al. Commun Biol. 2020.)
Superb-seq 22	oML575,oML576	0	/5Phos/TAATACGACTCACTATAGGGATA*A*T	/5Phos/ATTATCCCTATAGTGAGTCGTAT*T*A	25	T7 promoter with optimized 3' flank (Conrad et al. Commun Biol. 2020.)
Superb-seq 23	oML577,oML578	0	/5Phos/TAATACGACTCACTATAGGGAAA*T*A	/5Phos/TATTTCCCTATAGTGAGTCGTAT*T*A	25	T7 promoter with optimized 3' flank (Conrad et al. Commun Biol. 2020.)
Superb-seq 24	oML585,oML586	0	/5Phos/ATTTAGGTGACACTATA*G*A	/5Phos/TCTATAGTGTCACCTAA*A*T	19	Canonical SP6 promoter
Superb-seq 25	oML587,oML588	0	/5Phos/GAATTATTTAGGTGACACTATAG*A*A	/5Phos/TTCTATAGTGTCACCTAAATAAT*T*C	25	Variant SP6 promoter (Conrad et al. Commun Biol. 2020.)
Superb-seq 26	oML203,oML204	0	/5Phos/GTTTAATTTAATACGACTCACTATAGAACGGT*A*T	/5Phos/ATACCGTTCTATAGTGAGTCGTATTAAATTAA*A*C	34	Canonical T7 promoter with GUIDE-seq flanks
Superb-seq 27	oML205,oML206	0	/5Phos/GTTTAATTCTATAGTGAGTCGTATTAAACGGT*A*T	/5Phos/ATACCGTTTAATACGACTCACTATAGAATTAA*A*C	34	Canonical T7 promoter with GUIDE-seq flanks, reverse orientation

### Sheet: tide_pcr_primers
primer_oligo_ids	assay_target	guide_id	assay_position_hg38	length_bp	fwd_primer_5'to3'	rev_primer_5'to3'	sequencing_primer
oML123,oML124	TRAC	1	chr14:22547469-22548129	661	GAGATCATGTCCTAACCCTG	AATAAGGAGAGGCAACTTGG	Fwd
oML355,oML356	CTLA4	2,3	chr2:203873960-203874928	969	TCCGGAGTTGTCTTTATCATC	AACAACCCCTTTTGAAATGC	Fwd
oML480,oML481	B2M	4	chr15:44715205-44716061	857	GAGGAATTATGAGGGAAAGATACC	TTGAGATGTTCGTTCAGTGC	Fwd
oML591,oML592	ARID1A	7,8	chr1:26729514-26730573	1060	GTTGGTCTCATTGCTCTTTC	CCTCATCTCTCCTCTATTGG	Fwd
oML593,oML594	SMARCA4	19	chr19:10983964-10984876	913	AGAGTGATCATGGAGAAACG	TGTGACCATAAAGAGCCTTC	Fwd
oML595,oML596	SMARCA4	20	chr19:10985067-10985969	903	TGGGCGACATTTATTTTGTG	TCTGGTTAATGCTGAGAACC	Fwd
oML603,oML604	CHD4	13,14,15	chr12:6601641-6602557	917	GTTTTACCTGACAAACTGGC	GGCCTAACCTTTTGCTATTG	Fwd
oML605,oML606	INO80	16	chr15:41095566-41096494	929	TATCTGCACTGTAAACACCC	ATGATCTTTCTGCAGACTCC	Fwd
oML605,oML606	INO80	17,18	chr15:41095566-41096494	929	TATCTGCACTGTAAACACCC	ATGATCTTTCTGCAGACTCC	Rev
oML609,oML610	CHD3	9,10	chr17:7890462-7891547	1086	ATCACAGGATTGTTGTGAAG	TACTTTTCTTCAGGAGCCAC	Fwd
oML611,oML612	CHD3	11	chr17:7890853-7891925	1073	AAGCTAGTGGGTAGGTAGAC	ATGTTAAAGTGCCTTCTCCC	Fwd
oML615,oML616	ARID1A	5,6	chr1:26696473-26697477	1005	CTGAAGAAAGCCGAGCAG	GTGGCTCCTTTGTTGGG	Fwd
oML623,oML624	SMARCA4	21,22	chr19:10985993-10987027	1035	AAACCAAATCCACCAGGTC	ACCACCATAGAAGAGGGAG	Fwd
oML628,oML629	CHD4	12	chr12:6606135-6607173	1039	AACCACTCCCTTCGGATAC	CGACCCTTCCTTTCCTG	Rev
oML631,oML632	CHD3	9	chr17:7889489-7890592	1104	CATCCCAGAGTACTCGAAAC	AACCAAATTCCTCCTCACTG	Fwd
oML705,oML706	EMX1	24	chr2:72933745-72934723	979	CCTCCTGAGTTTCTCATCTG	CTTTCCTCTGGTTTCTCCTC	Fwd
oML709,oML710	VEGFA site 2	25	chr6:43770625-43771682	1058	AGTGAGTGACCTGCTTTTG	CTCAGACTTCCAGTTCGTC	Fwd
oML713,oML714	HEK site 4	26	chr20:32761847-32762878	1032	TCAAGATGGCTGACAAAGG	CGTGGACGTTTCCTCAC	Fwd
oML721,oML722	USP9X	27	chrX:41086336-41087409	1074	TGGACTGTAAGGGAAAATGG	TTCAAGTGTACTAACCAGCC	Fwd
oML725,oML726	USP9X	28,29,30	chrX:41123469-41124505	1037	AGGTTATGCAATGGTCTCTG	TCTACACCACTTGAGCTTTC	Fwd

### Sheet: t7_qpcr_primers
primer_oligo_ids	target_type	edit_target	target_flank	guide_id	bp_to_target	assay_position_hg38	length_bp	fwd_primer_5'to3'	rev_primer_5'to3'
oML141,oML142	Reference	TRAC	nan	nan	nan	chr14:22547016-22547096	81	TTCCCAACTTAATGCCAACATACC	GGAATCTGGAGTGGTCTCCC
oML149,oML150	Reference	GATA3	nan	nan	nan	chr10:8936539-8936626	88	AATTCGAGTTTCATCACATCCCC	AAGGTACTAGCGTACATCCACTG
oML237,oML238	Reference	GSH1	nan	nan	nan	chr1:195805408-195805510	103	ATATGGCTCACTAGCTACATTGC	AGCCATTTATGCCTCTACACC
oML245,oML246	Reference	GSH2	nan	nan	nan	chr3:22747091-22747171	81	ACTATGATAGGGTGAAGGAAACAAC	GTGTACTTAAGCCTCTAGAAACTGG
oML275,oML276	Edit	CTLA4	5'	2	12897	chr2:203861126-203861243	118	AGGGACTGAAAATTAATCTACCAC	GGAAATGATATGCAAAGTGACTGG
oML281,oML282	Edit	CTLA4	3'	2	48708	chr2:203922849-203922946	98	GGATTTGGTTTTGGATTTTGTGTTC	ACCAAGACAATTAATGGGCTAGAAG
oML291,oML292	Edit	CTLA4	3'	2	2721	chr2:203876862-203876967	106	AAAACAAGAAAACAGGATGCCC	GCACCCAGCCTCTAGTACAC
oML300,oML301	Edit	CTLA4	5'	2	167487	chr2:203706549-203706653	105	TCATGTGCCCTAAGGGGATG	AGGAACCCGAAGTGTGAGG
oML317,oML318	Edit	CTLA4	3'	2	6033	chr2:2038801740-203880288	115	AGAAGATTGAGAGAGGCTCTAGG	CCCCAGATATTCCTACACTTCAAC
oML319,oML320	Edit	CTLA4	5'	2	4302	chr2:203869751-203869838	88	GAGTTGATGCAAGCCTCTCTG	TCCCTTGAACACTCCCATGC
oML323,oML324	Edit	CTLA4	3'	2	836	chr2:203874977-203875084	108	GAATGAGCTCCTTTTCTGTGGAAG	AATGATATACTATCCACTGAGGCTCC
oML369,oML370	Edit	CTLA4	5'	2	383	chr2:203873642-203873757	116	CCAGTTCCTTTCAATGGTTTGC	GAAGGTCATACCTGTGGGTCTC
oML375,oML376	Edit	CTLA4	3'	3	110	chr2:203874386-203874504	119	GAGCTTTTCCCTGTGGCTTC	TCACAGAGGGCTTAGTGTGC
oML385,oML386	T7-like	Chr6	3'	nan	156	chr6:157462245-157462362	118	TGGGGTTTCAGAGTTGACGG	GCACTCATCGCTCCAGTTAG
oML389,oML390	T7-like	Chr7	3'	nan	81	chr7:103542012-103542092	81	TCACTTGCAAAATTAGGTCAGGG	TGGGCCGAAAACTTAACAAGG
oML393,oML394	T7-like	Chr8	3'	nan	326	chr8:43017817-43017896	80	TTCTCTCATTTGGGCCCTCTG	CACTTCAAGGCAGATTTGTATTCTC
oML482,oML483	T7-like	Chr6	5'	nan	150	chr6:157461820-157461917	98	CAGTCACGGCTTGCAGAATG	ATCTCAAGACCCAGAACCGC
oML486,oML487	T7-like	Chr7	5'	nan	81	chr7:103543017-103543100	84	AGAGGCCTTTTCAACATTTCAGC	CCCCTCCTCCTATCACAAGAATC
oML490,oML491	Edit	B2M	5'	4	202	chr15:44715233-44715312	80	CACGGTTTATTCTTCAAAATGGAGG	CTCCCAATTCCATTTCCACTCTG
oML492,oML493	Edit	B2M	3'	4	156	chr15:44715671-44715750	80	ACTTTGTCACAGCCCAAGATAG	ACTACTCATACACAACTTTCAGCAG
oML494,oML495	Edit	B2M	3'	4	922	chr15:44716437-44716542	106	CACTATGTGGAGAACATTGACAGAG	GGCCATACACCTTCTTCATGC
oML496,oML497	Edit	B2M	3'	4	9917	chr15:44725432-44725520	89	TAAAAGCCAGTTTCGCTCTTTCTC	ACATGGGTAAAGATATCAGAGAGGC
oML498,oML499	Edit	B2M	3'	4	31099	chr15:44746614-44746697	84	TGGGCTGGAGGTAAATTTGTTATC	ATTTGACTAGACTGGGTAATGGAC
oML511,oML512	Edit	B2M	5'	4	4266	chr15:44711166-44711248	83	TGGGGCACCATTAGCAAGTC	TCAGGCTGGAGGCACATTAAG
oML661,oML662	Edit	ARID1A	5'	5,6	992	chr1:26695624-26695728	105	TTTGTGAAGGGAAGGGAGCG	GCACTGCCATTTTACCCAGC
oML663,oML664	Edit	ARID1A	3'	5,6	850	chr1:26695624-26695728	81	TCCCTCCTTCAGCCTTTGTG	TGGAGTTCGAAGGGACCAGG
oML665,oML666	Edit	SMARCA4	5'	19	116	chr19:10983973-10984060	88	ATGGAGAAACGGTTTGGGTG	GCAAGGGACAATCATACGGTC
oML667,oML668	Edit	SMARCA4	3'	19	293	chr19:10984470-10984549	80	AGCCTTCTTGTTGGAGGTGTC	CGAGCTGAACCTTCTGTTCATGG
oML669,oML670	Edit	SMARCA4	5'	22	306	chr19:10986102-10986184	83	AGAGTAGGAGCTGGTGTAGGG	AGAGAAAGGTCAGCCCACTG
oML671,oML672	Edit	SMARCA4	3'	22	126	chr19:10986617-10986720	104	CAGGTGTCTCAGAGCGAATGG	CAGTATGGGCCCGTGCAATC
oML673,oML674	Edit	CHD4	5'	12	78	chr12:6602252-6602335	84	GGCTCATCCCCAGAACATGG	AGGGAGGAGCTCTGAGAAGG
oML675,oML676	Edit	CHD4	5'	12	19	chr12:6602193-6602309	117	GGGAAGAGGGAGACAGACAC	GGGCTGAGGGCATTTGTTTC
oML677,oML678	Edit	CHD3	3'	10	139	chr17:7890794-7890907	114	AGGAGGGGAGGAATGGAGAC	TCCTCCAGCCCCTATTCCAG
oML679,oML680	Edit	CHD3	3'	10	173	chr17:7890828-7890934	107	GGGCAAGAAGCAAGAAAGCC	GGAGAGGGGCTTTGGTGAAG

### Sheet: gene_qpcr_primers
primer_oligo_ids	gene_target	exon_target	assay_position_hg38	length_bp	fwd_primer_5'to3'	rev_primer_5'to3'	refseq_id	source	idt_primetime_id
oML339,oML340	CTLA4	1-2	chr2:203868024-203870661	104	CTTCTCTTCATCCCTGTCTTCTG	GATGCATACTCACACACAAAGCTG	NM_001037631	Laurent et al. J Transl Med. 2013.	nan
oML349,oML350	RPL24	3-4	chr3:101682850-101685851	92	CAGTAATGGCCCTCTGGAAT	CCTCTACAGAAGGAAGCACAA	NM_000986	nan	Hs.PT.58.22859503
oML397,oML398	B2M	2-3	chr15:44715576-44716353	151	TGTCTTTCAGCAAGGACTGGT	CATGATGCTGCTTACATGTCTCGAT	NM_004048	Geigges et al. Sci Rep. 2020.	nan
oML351,oML352	RPS10	4-6	chr6:34417501-34421767	141	CAATTTTACTGAGGTGGCTGAC	AGCTGACAGAGATACCTACAGA	NM_001014	nan	Hs.PT.58.26269167
oML637,oML638	ARID1A	10-11	chr1:26766533-26767864	109	AGATGGGACACCCAAGACAG	CTTCCTCTCAGGCTCACCAC	NM_006015	Wilson et al. Nat Comm. 2019.	nan
oML643,oML644	SMARCA4	3-4	chr19:10985390-10986281	109	GACCAGCACTCCCAAGGTTAC	CTGGCCCGGAAGACATCTG	NM_001128844	Yao et al. Genome Med. 2021.	nan
oML649,oML650	CHD4	7-8	chr12:6600645-6601004	104	CCACATCTAAGTCATCATCCTCAC	CAAGAAGCCTAAACCCAAGAAAG	NM_001273	Xu et al. BMC Cancer. 2020.	nan
oML657,oML658	CHD3	11-12	chr17:7884844-7897126	111	GCGAGAGTTCTTTGTCAAGTG	TTCCGCTGGTAGTTTCGATAC	NM_001005271	nan	Hs.PT.58.2946404

### Sheet: cell_samples
cell_id	cell_type	tcell_condition	t7prom_treated	rnp_treated	edit_target	guide_oligo_id	t7prom_oligo_ids	atx_protocol	cas9_concentration_uM	guide_concentration_uM	t7prom_concentration_uM	rnaseq_sample_id	superbseq_fixed_sample_id	superbseq_library_id	superbseq_sample_id	rhampseq_sample_id
cML001	K562	nan	False	False	nan	nan	nan	K562	0	0	0	nan	1	Remod500,Remod10k	1,2
cML002	K562	nan	False	True	CTLA4	sgML032	nan	K562	2.5	5	0	nan	nan	nan	nan
cML006	K562	nan	True	True	CTLA4	sgML032	oML207,oML208	K562	2.5	5	4	nan	nan	nan	nan
cML010	Jurkat	nan	False	True	CTLA4	sgML032	nan	Jurkat	2.5	5	0	1,2	nan	nan	nan
cML014	Jurkat	nan	True	True	CTLA4	sgML032	oML207,oML208	Jurkat	2.5	5	4	3	nan	nan	nan
cML018	GM12878	nan	False	True	CTLA4	sgML032	nan	Optimization 4	2.5	5	0	nan	nan	nan	nan
cML022	GM12878	nan	True	True	CTLA4	sgML032	oML207,oML208	Optimization 4	2.5	5	4	nan	nan	nan	nan
cML029	Jurkat	nan	True	True	B2M	sgML136	oML207,oML208	Jurkat	2.5	5	4	nan	nan	nan	nan
cML037	GM12878	nan	True	True	B2M	sgML136	oML207,oML208	Optimization 4	2.5	5	4	nan	nan	nan	nan
cML042	K562	nan	False	True	B2M	sgML136	nan	K562	2.5	5	0	5	nan	nan	nan
cML054	K562	nan	True	True	B2M	sgML136	oML207,oML208	K562	2.5	5	4	4,6	nan	nan	nan
cML067	K562	nan	True	True	CTLA4	sgML032	oML531,oML532	K562	2.5	5	4	nan	nan	nan	nan
cML068	K562	nan	True	True	CTLA4	sgML032	oML533,oML534	K562	2.5	5	4	nan	nan	nan	nan
cML069	K562	nan	True	True	CTLA4	sgML032	oML535,oML536	K562	2.5	5	4	nan	nan	nan	nan
cML070	K562	nan	True	True	CTLA4	sgML032	oML537,oML538	K562	2.5	5	4	nan	nan	nan	nan
cML071	K562	nan	True	True	CTLA4	sgML032	oML539,oML540	K562	2.5	5	4	nan	nan	nan	nan
cML072	K562	nan	True	True	CTLA4	sgML032	oML541,oML542	K562	2.5	5	4	nan	nan	nan	nan
cML073	K562	nan	True	True	CTLA4	sgML032	oML543,oML544	K562	2.5	5	4	nan	nan	nan	nan
cML074	K562	nan	True	True	CTLA4	sgML032	oML207,oML208	K562	2.5	5	4	nan	nan	nan	nan
cML075	K562	nan	True	True	CTLA4	sgML032	oML207,oML208	K562	2.5	5	8	nan	nan	nan	nan
cML076	K562	nan	True	True	CTLA4	sgML032	oML207,oML208	K562	3.8	7.5	4	nan	nan	nan	nan
cML077	K562	nan	True	True	CTLA4	sgML032	oML207,oML208	K562	3.8	7.5	8	nan	nan	nan	nan
cML078	K562	nan	True	True	CTLA4	sgML032	oML207,oML208	K562	2.5	5	4	nan	nan	nan	nan
cML079	K562	nan	True	True	CTLA4	sgML032	oML207,oML208	K562	2.5	5	8	nan	nan	nan	nan
cML080	K562	nan	True	True	CTLA4	sgML032	oML207,oML208	K562	3.8	7.5	4	nan	nan	nan	nan
cML081	K562	nan	True	True	CTLA4	sgML032	oML207,oML208	K562	3.8	7.5	8	nan	nan	nan	nan
cML082	K562	nan	True	True	B2M	sgML136	oML207,oML208	K562	2.5	5	4	nan	nan	nan	nan
cML083	K562	nan	True	True	B2M	sgML136	oML545,oML546	K562	2.5	5	4	nan	nan	nan	nan
cML084	K562	nan	True	True	B2M	sgML136	oML547,oML548	K562	2.5	5	4	nan	nan	nan	nan
cML085	K562	nan	True	True	B2M	sgML136	oML549,oML550	K562	2.5	5	4	nan	nan	nan	nan
cML086	K562	nan	True	True	B2M	sgML136	oML551,oML552	K562	2.5	5	4	nan	nan	nan	nan
cML087	K562	nan	True	True	B2M	sgML136	oML553,oML554	K562	2.5	5	4	nan	nan	nan	nan
cML088	K562	nan	True	True	ARID1A	sgML151	oML207,oML208	K562	2.5	5	4	nan	2	Remod500,Remod10k	3,4,5,6,7	2,10
cML089	K562	nan	True	True	ARID1A	sgML152	oML207,oML208	K562	2.5	5	4	nan	2	Remod500,Remod10k	3,4,5,6,7	3,11
cML090	K562	nan	True	True	ARID1A	sgML153	oML207,oML208	K562	2.5	5	4	nan	nan	nan	nan
cML091	K562	nan	True	True	ARID1A	sgML154	oML207,oML208	K562	2.5	5	4	nan	nan	nan	nan
cML092	K562	nan	True	True	CHD4	sgML163	oML207,oML208	K562	2.5	5	4	nan	3	Remod500,Remod10k	8,9,10,11,12	7,15
cML093	K562	nan	True	True	CHD4	sgML164	oML207,oML208	K562	2.5	5	4	nan	nan	nan	nan
cML094	K562	nan	True	True	CHD4	sgML165	oML207,oML208	K562	2.5	5	4	nan	3	Remod500,Remod10k	8,9,10,11,12	8,16
cML095	K562	nan	True	True	CHD4	sgML166	oML207,oML208	K562	2.5	5	4	nan	nan	nan	nan
cML096	K562	nan	True	True	INO80	sgML167	oML207,oML208	K562	2.5	5	4	nan	nan	nan	nan
cML097	K562	nan	True	True	INO80	sgML168	oML207,oML208	K562	2.5	5	4	nan	nan	nan	nan
cML098	K562	nan	True	True	INO80	sgML169	oML207,oML208	K562	2.5	5	4	nan	nan	nan	nan
cML100	K562	nan	True	False	nan	nan	oML207,oML208	K562	2.5	5	4	nan	nan	nan	nan
cML101	K562	nan	True	True	CTLA4	sgML032	oML207,oML208	K562	2.5	5	4	nan	nan	nan	nan
cML102	K562	nan	True	True	B2M	sgML136	oML207,oML208	K562	2.5	5	4	nan	nan	nan	nan
cML103	K562	nan	True	False	nan	nan	oML207,oML208	K562	0	0	4	nan	nan	nan	nan
cML104	K562	nan	True	True	CTLA4	sgML032	oML207,oML208	K562	2.5	5	4	nan	nan	nan	nan
cML105	K562	nan	True	True	B2M	sgML136	oML207,oML208	K562	2.5	5	4	nan	nan	nan	nan
cML106	K562	nan	True	True	SMARCA4	sgML171	oML207,oML208	K562	2.5	5	4	nan	2	Remod500,Remod10k	3,4,5,6,7	4,12
cML107	K562	nan	True	True	SMARCA4	sgML172	oML207,oML208	K562	2.5	5	4	nan	nan	nan	nan
cML108	K562	nan	True	True	SMARCA4	sgML173	oML207,oML208	K562	2.5	5	4	nan	nan	nan	nan
cML109	K562	nan	True	True	SMARCA4	sgML174	oML207,oML208	K562	2.5	5	4	nan	2	Remod500,Remod10k	3,4,5,6,7	5,13
cML110	K562	nan	True	True	ARID1A,SMARCA4	sgML151,sgML171	oML207,oML208	K562	2.5	5	4	nan	2	Remod500,Remod10k	3,4,5,6,7
cML111	K562	nan	True	True	ARID1A,SMARCA4	sgML152,sgML172	oML207,oML208	K562	2.5	5	4	nan	nan	nan	nan
cML112	K562	nan	True	True	ARID1A,SMARCA4	sgML153,sgML173	oML207,oML208	K562	2.5	5	4	nan	nan	nan	nan
cML113	K562	nan	True	True	ARID1A,SMARCA4	sgML154,sgML174	oML207,oML208	K562	2.5	5	4	nan	nan	nan	nan
cML114	K562	nan	True	True	CHD3,CHD4	sgML159,sgML163	oML207,oML208	K562	2.5	5	4	nan	nan	nan	nan
cML115	K562	nan	True	True	CHD4	sgML164	oML207,oML208	K562	2.5	5	4	nan	nan	nan	nan
cML116	K562	nan	True	True	CHD3,CHD4	sgML161,sgML165	oML207,oML208	K562	2.5	5	4	nan	3	Remod500,Remod10k	8,9,10,11,12
cML117	K562	nan	True	True	CHD3,CHD4	sgML162,sgML166	oML207,oML208	K562	2.5	5	4	nan	nan	nan	nan
cML118	K562	nan	True	True	B2M,CTLA4	sgML032,sgML136	oML207,oML208	K562	2.5	5	4	nan	nan	nan	nan
cML119	K562	nan	True	True	B2M,CTLA4	sgML032,sgML136	oML207,oML208	K562	3.8	3.8	4	nan	nan	nan	nan
cML120	K562	nan	True	True	B2M,CTLA4	sgML032,sgML136	oML207,oML208	K562	5	5	4	nan	nan	nan	nan
cML121	K562	nan	True	True	B2M,CTLA4	sgML032,sgML136	oML207,oML208	K562	2.5	5	4	nan	nan	nan	nan
cML122	K562	nan	True	True	B2M,CTLA4	sgML032,sgML136	oML207,oML208	K562	3.8	3.8	4	nan	nan	nan	nan
cML123	K562	nan	True	True	B2M,CTLA4	sgML032,sgML136	oML207,oML208	K562	5	5	4	nan	nan	nan	nan
cML124	K562	nan	True	True	CTLA4	sgML032	oML207,oML208	K562	2.5	5	4	nan	nan	nan	nan
cML125	K562	nan	True	True	CTLA4	sgML032	oML567,oML568	K562	2.5	5	4	nan	nan	nan	nan
cML126	K562	nan	True	True	CTLA4	sgML032	oML569,oML570	K562	2.5	5	4	nan	nan	nan	nan
cML127	K562	nan	True	True	CTLA4	sgML032	oML571,oML572	K562	2.5	5	4	nan	nan	nan	nan
cML128	K562	nan	True	True	CTLA4	sgML032	oML573,oML574	K562	2.5	5	4	nan	nan	nan	nan
cML129	K562	nan	True	True	CTLA4	sgML032	oML575,oML576	K562	2.5	5	4	nan	nan	nan	nan
cML130	K562	nan	True	True	CTLA4	sgML032	oML577,oML578	K562	2.5	5	4	nan	nan	nan	nan
cML131	K562	nan	True	True	CTLA4	sgML032	oML579,oML580	K562	2.5	5	4	nan	nan	nan	nan
cML132	K562	nan	True	True	CTLA4	sgML032	oML581,oML582	K562	2.5	5	4	nan	nan	nan	nan
cML133	K562	nan	True	True	CTLA4	sgML032	oML583,oML584	K562	2.5	5	4	nan	nan	nan	nan
cML134	K562	nan	True	True	CTLA4	sgML032	oML585,oML586	K562	2.5	5	4	nan	nan	nan	nan
cML135	K562	nan	True	True	CTLA4	sgML032	oML587,oML588	K562	2.5	5	4	nan	nan	nan	nan
ep_only	Primary T	Unactivated	False	False	nan	nan	nan	Expanded T 3	0	0	0	nan	nan	nan	nan
rnp_only	Primary T	Unactivated	False	True	TRAC	sgML000	nan	Expanded T 3	2.5	5	0	nan	nan	nan	nan
tsai_only	Primary T	Unactivated	True	False	nan	nan	oML201,oML202	Expanded T 3	0	0	4	nan	nan	nan	nan
tsai_rnp	Primary T	Unactivated	True	True	TRAC	sgML000	oML201,oML202	Expanded T 3	2.5	5	4	nan	nan	nan	nan
zeit01_only	Primary T	Unactivated	True	False	nan	nan	oML203,oML204	Expanded T 3	0	0	4	nan	nan	nan	nan
zeit01_rnp	Primary T	Unactivated	True	True	TRAC	sgML000	oML203,oML204	Expanded T 3	2.5	5	4	nan	nan	nan	nan
zeit02_only	Primary T	Unactivated	True	False	nan	nan	oML205,oML206	Expanded T 3	0	0	4	nan	nan	nan	nan
zeit02_rnp	Primary T	Unactivated	True	True	TRAC	sgML000	oML205,oML206	Expanded T 3	2.5	5	4	nan	nan	nan	nan
zeit03_only	Primary T	Unactivated	True	False	nan	nan	oML207,oML208	Expanded T 3	0	0	4	nan	nan	nan	nan
zeit03_rnp	Primary T	Unactivated	True	True	TRAC	sgML000	oML207,oML208	Expanded T 3	2.5	5	4	nan	nan	nan	nan
zeit04_only	Primary T	Unactivated	True	False	nan	nan	oML209,oML210	Expanded T 3	0	0	4	nan	nan	nan	nan
zeit04_rnp	Primary T	Unactivated	True	True	TRAC	sgML000	oML209,oML210	Expanded T 3	2.5	5	4	nan	nan	nan	nan
Mock	Primary T	Unactivated	False	False	nan	nan	nan	Expanded T 3	0	0	0	nan	nan	nan	nan
ExpT3_2uM	Primary T	Unactivated	True	True	TRAC	sgML000	oML207,oML208	Expanded T 3	2.5	5	2	nan	nan	nan	nan
ExpT3_4uM	Primary T	Unactivated	True	True	TRAC	sgML000	oML207,oML208	Expanded T 3	2.5	5	4	nan	nan	nan	nan
ExpT3_8uM	Primary T	Unactivated	True	True	TRAC	sgML000	oML207,oML208	Expanded T 3	2.5	5	8	nan	nan	nan	nan
ExpT4_2uM	Primary T	Unactivated	True	True	TRAC	sgML000	oML207,oML208	Expanded T 4	2.5	5	2	nan	nan	nan	nan
ExpT4_4uM	Primary T	Unactivated	True	True	TRAC	sgML000	oML207,oML208	Expanded T 4	2.5	5	4	nan	nan	nan	nan
ExpT4_8uM	Primary T	Unactivated	True	True	TRAC	sgML000	oML207,oML208	Expanded T 4	2.5	5	8	nan	nan	nan	nan
mock-Premixed	Primary T	Activated	False	False	nan	nan	nan	Expanded T 4-2	0	0	0	nan	nan	nan	nan
rnp-1-Premixed	Primary T	Activated	False	True	CTLA4	sgML032	nan	Expanded T 4-2	2.5	5	0	nan	nan	nan	nan
rnp-2-Premixed	Primary T	Activated	False	True	CTLA4	sgML033	nan	Expanded T 4-2	2.5	5	0	nan	nan	nan	nan
dsodn-1-Premixed	Primary T	Activated	True	True	CTLA4	sgML032	oML207,oML208	Expanded T 4-2	2.5	5	4	nan	nan	nan	nan
dsodn-2-Premixed	Primary T	Activated	True	True	CTLA4	sgML033	oML207,oML208	Expanded T 4-2	2.5	5	4	nan	nan	nan	nan
dsodn-1-unstim-Premixed	Primary T	Unactivated	True	True	CTLA4	sgML032	oML207,oML208	Expanded T 4-2	2.5	5	4	nan	nan	nan	nan
dsodn-2-unstim-pcr2-Premixed	Primary T	Unactivated	True	True	CTLA4	sgML033	oML207,oML208	Expanded T 4-2	2.5	5	4	nan	nan	nan	nan
GM12878p	GM12878	nan	False	False	nan	nan	nan	nan	nan	nan	nan	nan	nan	nan	nan
Jurkatp	Jurkat	nan	False	False	nan	nan	nan	nan	nan	nan	nan	nan	nan	nan	nan
cML036	GM12878	nan	True	True	B2M	sgML135	oML207,oML208	Optimization 4	2.5	5	4	nan	nan	nan	nan
cML053	K562	nan	True	True	B2M	sgML135	oML207,oML208	K562	2.5	5	4	nan	nan	nan	nan
cML138	K562	nan	False	False	nan	nan	nan	K562	0	0	0	nan	3	Bench10kRep1,Bench10kRep2	3	1,9
cML141	K562	nan	True	False	nan	nan	oML207,oML208	K562	0	0	4	nan	4	Bench10kRep1,Bench10kRep2	4
cML142	K562	nan	True	True	CHD3	sgML161	oML207,oML208	K562	2.5	5	4	nan	8	Bench10kRep1,Bench10kRep2	10	6,14
cML143	K562	nan	True	True	USP9X intron	sgML178	oML207,oML208	K562	2.5	5	4	nan	10	Bench10kRep1,Bench10kRep2	12
cML144	K562	nan	True	True	USP9X exon	sgML179	oML207,oML208	K562	2.5	5	4	nan	nan	nan	nan
cML145	K562	nan	True	True	USP9X exon	sgML180	oML207,oML208	K562	2.5	5	4	nan	9	Bench10kRep1,Bench10kRep2	11
cML146	K562	nan	True	True	USP9X exon	sgML181	oML207,oML208	K562	2.5	5	4	nan	nan	nan	nan
cML147	K562	nan	True	True	EMX1	sgML175	oML207,oML208	K562	2.5	5	4	nan	nan	nan	nan
cML148	K562	nan	True	True	VEGFA site 2	sgML176	oML207,oML208	K562	2.5	5	4	nan	5	Bench10kRep1,Bench10kRep2	5,6
cML149	K562	nan	True	True	HEK site 4	sgML177	oML207,oML208	K562	2.5	5	4	nan	6	Bench10kRep1,Bench10kRep2	7,8
cML150	U2OS	nan	False	False	nan	nan	nan	Optimization 6	0	0	0	nan	nan	nan	nan
cML151	U2OS	nan	True	True	EMX1	sgML175	oML207,oML208	Optimization 6	1.25	2.5	2	nan	nan	nan	nan
cML152	U2OS	nan	True	True	VEGFA site 2	sgML176	oML207,oML208	Optimization 6	1.25	2.5	2	nan	nan	nan	nan
cML154	U2OS	nan	True	True	EMX1	sgML175	oML207,oML208	Optimization 8	1.25	2.5	2	nan	nan	nan	nan
cML155	U2OS	nan	True	True	VEGFA site 2	sgML176	oML207,oML208	Optimization 8	1.25	2.5	2	nan	nan	nan	nan
cML156	293T	nan	False	False	nan	nan	nan	HEK	0	0	0	nan	nan	nan	nan
cML157	293T	nan	True	True	VEGFA site 2	sgML176	oML207,oML208	HEK	2.5	5	4	nan	nan	nan	nan
cML158	293T	nan	True	True	HEK site 4	sgML177	oML207,oML208	HEK	2.5	5	4	nan	nan	nan	nan
cML159	293T	nan	False	False	nan	nan	nan	HEK2	0	0	0	nan	2	Bench10kRep1,Bench10kRep2	2
cML160	293T	nan	True	True	VEGFA site 2	sgML176	oML207,oML208	HEK2	2.5	5	4	nan	nan	nan	nan
cML161	293T	nan	True	True	HEK site 4	sgML177	oML207,oML208	HEK2	2.5	5	4	nan	6	Bench10kRep1,Bench10kRep2	7,8
cML164	U2OS	nan	True	True	EMX1	sgML175	oML207,oML208	U2OS	1.25	2.5	2	nan	nan	nan	nan
cML165	U2OS	nan	True	True	VEGFA site 2	sgML176	oML207,oML208	U2OS	1.25	2.5	2	nan	nan	nan	nan
cML167	U2OS	nan	True	True	EMX1	sgML175	oML207,oML208	Optimization 6	1.25	2.5	2	nan	nan	nan	nan
cML168	U2OS	nan	True	True	VEGFA site 2	sgML176	oML207,oML208	Optimization 6	1.25	2.5	2	nan	nan	nan	nan
cML169	U2OS	nan	False	False	nan	nan	nan	Optimization 8	0	0	0	nan	1	Bench10kRep1,Bench10kRep2	1
cML170	U2OS	nan	True	True	EMX1	sgML175	oML207,oML208	Optimization 8	1.25	2.5	2	nan	7	Bench10kRep1,Bench10kRep2	9
cML171	U2OS	nan	True	True	VEGFA site 2	sgML176	oML207,oML208	Optimization 8	1.25	2.5	2	nan	5	Bench10kRep1,Bench10kRep2	5,6
K562p	K562	nan	False	False	nan	nan	nan	nan	nan	nan	nan	nan	nan	nan	nan
