## Additional Files for "Joint single-cell capture of Cas9 edits and transcriptomes reveals on- and off-target effects on gene expression": SuppTable03.xlsx

### Sheet: README
Supplementary Table of detected edit sites in Superb-seq K562 10k library and 500 cell library.
For columns referring to metrics that are 'UNCORRECTED' or 'CORRECTED', this refers to ambient T7 correction or not.
Sheet 1
	Edit sites for the 10k library.
Sheet 2
	Edit site called in the 10k library, that were determined as false positive calls after manually examining the alignments.
Sheet 3
	Edit sites for the 500 cell library.
		10k_edit_name' refers to the equivalent edit in the 10k library, since the edit sites were called semi-independently.

### Sheet: edit_sites_10k_library
name	chr	pos	start_window	end_window	intersecting_genes	copy-number	stranded_edit_dist	n_cells_edited_NOT_CORRECTED	n_cells_edited_CORRECTED	n_cells_edited_proportion_CORRECTED	t7_umis_UNCORRECTED	t7_umis_CORRECTED	t7_umi_ambient_percentage_of_sample	sample	sample_cell_count	homol_guide_name	target_name	target_start	target_end	target_seq	target_pam	strand	offset	abs_offset	homol_guide_seq	homol_guide_pam	target_aln	guide_aln	hamming_aln_distance	hamming_aln_indel_corrected	match_aln_count
hg38_1:26696719	1	26696719	26696579	26696859	ARID1A	4	0	359	322	0.0863271	428	378	1.03284	baf_ki	3730	ARID1A g05	hg38_1:26696719_2	26696703	26696726	AAGAACTCGAACGGGAACGCGGG	GGG	+	1	1	AAGAACTCGAACGGGAACGC	GGG	AAGAACTCGAACGGGAACGC	AAGAACTCGAACGGGAACGC	0	0	20
hg38_1:26696862	1	26696862	26696722	26697002	ARID1A	4	2	102	96	0.0257373	120	113	0.144598	baf_ki	3730	ARID1A g06	hg38_1:26696862_3	26696848	26696871	GCTTCGGGCAACCCTACGGCCGG	CGG	+	3	3	GCTTCGGGCAACCCTACGGC	CGG	GCTTCGGGCAACCCTACGGC	GCTTCGGGCAACCCTACGGC	0	0	20
hg38_12:6602172	12	6602172	6602032	6602312	ENSG00000285238,CHD4	2	0	2725	2557	0.502753	11378	11040	55.5921	nurd_ki	5086	CHD4 g14	hg38_12:6602172_1	6602156	6602179	GCCGGCATAAGAGCATACGCTGG	TGG	+	1	1	GCCGGCATAAGAGCATACGC	TGG	GCCGGCATAAGAGCATACGC	GCCGGCATAAGAGCATACGC	0	0	20
hg38_12:6606340	12	6606340	6606200	6606480	ENSG00000285238,CHD4	2	0	179	144	0.028313	198	161	6.08553	nurd_ki	5086	CHD4 g12	hg38_12:6606340_3	6606324	6606347	CCTCACTGCCCGCCGAGCAGGGG	GGG	+	1	1	CCTCACTGCCCGCCGAGCAG	GGG	CCTCACTGCCCGCCGAGCAG	CCTCACTGCCCGCCGAGCAG	0	0	20
hg38_19:10986490	19	10986490	10986350	10986630	SMARCA4	3	3	52	38	0.0101877	54	40	0.289196	baf_ki	3730	SMARCA4 g22	hg38_19:10986490_1	10986484	10986507	ACCGAGGGTGGAGGTAGCGTTGG	TGG	-	-1	1	ACCGAGGGTGGAGGTAGCGT	TGG	ACCGAGGGTGGAGGTAGCGT	ACCGAGGGTGGAGGTAGCGT	0	0	20
hg38_19:10984175	19	10984175	10984035	10984315	SMARCA4	3	0	877	751	0.20134	1402	1193	4.31729	baf_ki	3730	SMARCA4 g19	hg38_19:10984175_1	10984170	10984193	TGGCCGAGGAGTTCCGCCCAGGG	GGG	-	0	0	TGGCCGAGGAGTTCCGCCCA	GGG	TGGCCGAGGAGTTCCGCCCA	TGGCCGAGGAGTTCCGCCCA	0	0	20
hg38_17:7890653	17	7890653	7890513	7890793	CHD3	2	0	1825	1690	0.332285	6160	5943	35.6908	nurd_ki	5086	CHD3 g10	hg38_17:7890653_1	7890637	7890660	AATATGGAACCGGACCGGGTCGG	CGG	+	1	1	AATATGGAACCGGACCGGGT	CGG	AATATGGAACCGGACCGGGT	AATATGGAACCGGACCGGGT	0	0	20
hg38_21:37649273	21	37649273	37649133	37649413	ENSG00000286717,KCNJ6	4	1	5	5	0.00134048	5	5	0	baf_ki	3730	SMARCA4 g19	hg38_21:37649273_1	37649256	37649279	GGCCGAGGAGTTCCGACCCAAGG	AGG	+	0	0	TGGCCGAGGAGTTCCGCCCA	GGG	-GGCCGAGGAGTTCCGACCCA	TGGCCGAGGAGTTCCG-CCCA	2	2	19
hg38_19:6212712	19	6212712	6212572	6212852	MLLT1	3	1	12	12	0.00235942	12	12	0	nurd_ki	5086	CHD4 g12	hg38_19:6212712_1	6212696	6212719	CCGCACAGCCCGCCGAGCAGTGG	TGG	+	1	1	CCTCACTGCCCGCCGAGCAG	GGG	CCGCACAGCCCGCCGAGCAG	CCTCACTGCCCGCCGAGCAG	2	2	18
hg38_6:1397192	6	1397192	1397052	1397332		4	1	242	207	0.055496	432	382	1.03284	baf_ki	3730	SMARCA4 g19	hg38_6:1397192_1	1397175	1397198	TGGCGCGAGGAGATCCGCCCAAG	AAG	+	0	0	TGGCCGAGGAGTTCCGCCCA	GGG	TGGCGCGAGGAGATCCGCCC-	TGGC-CGAGGAGTTCCGCCCA	3	3	18
hg38_X:41086519	X	41086519	41086379	41086659	USP9X	2	0	311	309	0.060755	337	335	0.328947	nurd_ki	5086	CHD3 g10	hg38_X:41086519_2	41086513	41086536	CAAGTGGAACCAGACCGGGTAGG	AGG	-	-1	1	AATATGGAACCGGACCGGGT	CGG	CA-AGTGGAACCAGACCGGGT	AATA-TGGAACCGGACCGGGT	4	4	17
hg38_20:14937204	20	14937204	14937064	14937344	MACROD2	2	1	139	99	0.0265416	272	228	0.908903	baf_ki	3730	SMARCA4 g22	hg38_20:14937204_2	14937188	14937211	GGTAGGGGTGGAGGTAGCGTAGG	AGG	+	1	1	ACCGAGGGTGGAGGTAGCGT	TGG	--GGTAGGGGTGGAGGTAGCGT	ACCG-A-GGGTGGAGGTAGCGT	5	4	17
hg38_18:3115881	18	3115881	3115741	3116021	MYOM1	4	3	13	13	0.00348525	13	13	0	baf_ki	3730	SMARCA4 g22	hg38_18:3115881_1	3115868	3115891	CCTGAGGGAGGAGGTAACGTGAG	GAG	+	4	4	ACCGAGGGTGGAGGTAGCGT	TGG	-CCTGAGGGAGGAGGTAACGT	ACC-GAGGGTGGAGGTAGCGT	4	4	17
hg38_4:14359416	4	14359416	14359276	14359556	ENSG00000287360	3	0	408	396	0.0778608	601	589	1.97368	nurd_ki	5086	CHD3 g10	hg38_4:14359416_1	14359411	14359434	AATGTGGAACAGGACCGAGTGGG	GGG	-	0	0	AATATGGAACCGGACCGGGT	CGG	AATGTGGAACAGGACCGAGT	AATATGGAACCGGACCGGGT	3	3	17
hg38_13:34520796	13	34520796	34520656	34520936	LINC02343,LINC00457	2	3	3	3	0.00080429	3	3	0	baf_ki	3730	SMARCA4 g22	hg38_13:34520796_2	34520790	34520813	CCAGAGAGTGGAGGTAGCATGGG	GGG	-	-1	1	ACCGAGGGTGGAGGTAGCGT	TGG	-CCAGAGAGTGGAGGTAGCAT	ACC-GAGGGTGGAGGTAGCGT	4	4	17
hg38_12:68620881	12	68620881	68620741	68621021	RAP1B	3	1	24	24	0.00471884	83	83	0	nurd_ki	5086	CHD3 g10	hg38_12:68620881_1	68620875	68620898	AATGTGGAACCAGACCGGTGCGG	CGG	-	-1	1	AATATGGAACCGGACCGGGT	CGG	AATGTGGAACCAGACCGGTG-	AATATGGAACCGGACCGG-GT	4	4	17
hg38_1:11841677	1	11841677	11841537	11841817	CLCN6	4	0	4	3	0.00080429	4	3	0.0206569	baf_ki	3730	SMARCA4 g19	hg38_1:11841677_2	11841671	11841694	TTGGCCAAGGAGGTCGCCCAGGG	GGG	-	-1	1	TGGCCGAGGAGTTCCGCCCA	GGG	TTGGCCAAGGAGGTC-GCCCA	-TGGCCGAGGAGTTCCGCCCA	4	4	17
hg38_9:37594631	9	37594631	37594491	37594771	ENSG00000255872	4	0	5	5	0.00134048	5	5	0	baf_ki	3730	ARID1A g05	hg38_9:37594631_1	37594615	37594638	AAGAACATGAACAGGAACACTGG	TGG	+	1	1	AAGAACTCGAACGGGAACGC	GGG	AAGAACAT-GAACAGGAACAC	AAGAAC-TCGAACGGGAACGC	4	4	17
hg38_1:245947392	1	245947392	245947252	245947532	SMYD3	4	1	7	7	0.00137633	7	7	0	nurd_ki	5086	CHD3 g10	hg38_1:245947392_2	245947386	245947409	ATATGGAGGAGGACCGGGGTAGG	AGG	-	-1	1	AATATGGAACCGGACCGGGT	CGG	-ATATGGAGGA--GGACCGGGGT	AATATGGA--ACCGGACC-GGGT	6	4	17
hg38_10:93632366	10	93632366	93632226	93632506	PDE6C	2	2	3	2	0.000536193	5	2	0.0619707	baf_ki	3730	ARID1A g06	hg38_10:93632366_5	93632358	93632381	ACTTCGAGGAACCCTATGGCAGG	AGG	-	-3	3	GCTTCGGGCAACCCTACGGC	CGG	ACTTCGAGG-AACCCTATGGC	GCTTCG-GGCAACCCTACGGC	4	4	17
hg38_3:25497711	3	25497711	25497571	25497851	RARB	4	3	14	14	0.00375335	14	14	0	baf_ki	3730	SMARCA4 g22	hg38_3:25497711_2	25497705	25497728	GGAGAGAGTGGAGGTAGCATAGG	AGG	-	-1	1	ACCGAGGGTGGAGGTAGCGT	TGG	--GGAGAGAGTGGAGGTAGCAT	ACCGAG-G-GTGGAGGTAGCGT	6	5	16
hg38_3:194003698	3	194003698	194003558	194003838	LINC02026,ENSG00000238043	3	1	13	13	0.00348525	14	14	0	baf_ki	3730	SMARCA4 g19	hg38_3:194003698_4	194003692	194003715	GGCCCAGGAGCTCCACCCTAGGG	GGG	-	-1	1	TGGCCGAGGAGTTCCGCCCA	GGG	-GGCCCAGGAGCTCCACCCTA	TGGCCGAGGAGTTCCGCCC-A	5	5	16
hg38_3:31532824	3	31532824	31532684	31532964	STT3B	4	5	14	12	0.00321716	16	14	0.0413138	baf_ki	3730	SMARCA4 g22	hg38_3:31532824_1	31532818	31532841	ACTGGGGGTGGAGGAAGCGGCGG	CGG	-	-1	1	ACCGAGGGTGGAGGTAGCGT	TGG	ACTGGGGGTGGAGGAAGCGG	ACCGAGGGTGGAGGTAGCGT	4	4	16
hg38_4:79849103	4	79849103	79848963	79849243	PCAT4	3	3	23	19	0.00509383	36	32	0.0826276	baf_ki	3730	SMARCA4 g22	hg38_4:79849103_1	79849087	79849110	ACCAAAGGTAGAAGTAGCGTTGG	TGG	+	1	1	ACCGAGGGTGGAGGTAGCGT	TGG	ACCAAAGGTAGAAGTAGCGT	ACCGAGGGTGGAGGTAGCGT	4	4	16
hg38_4:88368039	4	88368039	88367899	88368179		3	1	65	64	0.0125836	106	105	0.164474	nurd_ki	5086	CHD3 g10	hg38_4:88368039_2	88368033	88368056	TGTTATGGAAGGGACCGGGTGGG	GGG	-	-1	1	AATATGGAACCGGACCGGGT	CGG	TGTTATGGAAG-GGACCGGGT	-AATATGGAACCGGACCGGGT	5	5	16
hg38_6:57807628	6	57807628	57807488	57807768		3	1	8	8	0.00157295	11	11	0	nurd_ki	5086	CHD3 g10	hg38_6:57807628_1	57807611	57807634	GTACAGGAACCGGACCGGATAGG	AGG	+	0	0	AATATGGAACCGGACCGGGT	CGG	GTACA-GGAACCGGACCGGAT	-AATATGGAACCGGACCGGGT	5	5	16
hg38_1:108747053	1	108747053	108746913	108747193	STXBP3	4	1	5	5	0.00134048	7	7	0	baf_ki	3730	SMARCA4 g19	hg38_1:108747053_1	108747036	108747059	TGGCCGCGAAGCTCCGCCCCGGG	GGG	+	0	0	TGGCCGAGGAGTTCCGCCCA	GGG	TGGCCGCGAAGCTCCGCCCC	TGGCCGAGGAGTTCCGCCCA	4	4	16
hg38_1:224544957	1	224544957	224544817	224545097	CNIH3	4	0	137	102	0.0273458	177	140	0.764305	baf_ki	3730	SMARCA4 g22	hg38_1:224544957_1	224544940	224544963	CCTGAGGGAGGAAGTAGAGTGGG	GGG	+	0	0	ACCGAGGGTGGAGGTAGCGT	TGG	-CCTGAGGGAGGAAGTAGAGT	ACC-GAGGGTGGAGGTAGCGT	5	5	16
hg38_11:70522075	11	70522075	70521935	70522215	SHANK2	3	3	5	4	0.00107239	5	4	0.0206569	baf_ki	3730	SMARCA4 g22	hg38_11:70522075_2	70522067	70522090	CCTAGGAGGTGGAGGTAGCCTGG	TGG	-	-3	3	ACCGAGGGTGGAGGTAGCGT	TGG	-CCTAGGAGGTGGAGGTAGCC-	ACCGAG--GGTGGAGGTAGCGT	6	5	16
hg38_16:81393308	16	81393308	81393168	81393448		4	1	9	8	0.00214477	41	40	0.0206569	baf_ki	3730	SMARCA4 g19	hg38_16:81393308_1	81393291	81393314	TGACCCAGGAGTTCCACCCCTGG	TGG	+	0	0	TGGCCGAGGAGTTCCGCCCA	GGG	TGACCCAGGAGTTCCACCCC	TGGCCGAGGAGTTCCGCCCA	4	4	16
hg38_19:10293417	19	10293417	10293277	10293557	ICAM5	3	1	8	8	0.00157295	15	15	0	nurd_ki	5086	CHD3 g10	hg38_19:10293417_2	10293401	10293424	GAGGATGGAAGGGACCGGGTGGG	GGG	+	1	1	AATATGGAACCGGACCGGGT	CGG	GAGGATGGAAG-GGACCGGGT	-AATATGGAACCGGACCGGGT	5	5	16
hg38_14:104729499	14	104729499	104729359	104729639	ADSS1	2	3	1768	670	0.179625	8447	4330	85.0444	baf_ki	3730	SMARCA4 g22	hg38_14:104729499_1	104729483	104729506	TGGGAGGGAGGAGGTAGCGTCGG	CGG	+	1	1	ACCGAGGGTGGAGGTAGCGT	TGG	TGGGAGGGAGGAGGTAGCGT	ACCGAGGGTGGAGGTAGCGT	4	4	16
hg38_17:47188686	17	47188686	47188546	47188826	CDC27	3	0	388	239	0.0640751	530	318	4.37926	baf_ki	3730	SMARCA4 g22	hg38_17:47188686_1	47188681	47188704	TGAGAGGGTGGAGGGAGCGTAGG	AGG	-	0	0	ACCGAGGGTGGAGGTAGCGT	TGG	TGAGAGGGTGGAGGGAGCGT	ACCGAGGGTGGAGGTAGCGT	4	4	16
hg38_4:59298822	4	59298822	59298682	59298962		3	3	96	73	0.019571	178	137	0.846932	baf_ki	3730	SMARCA4 g22	hg38_4:59298822_2	59298816	59298839	GTGGAGGGTGAAGGTAGCATGGG	GGG	-	-1	1	ACCGAGGGTGGAGGTAGCGT	TGG	GTGGAGGGTGAAGGTAGCAT	ACCGAGGGTGGAGGTAGCGT	5	5	15
hg38_12:110404170	12	110404170	110404030	110404310	ENSG00000258210	3	0	125	106	0.0284182	180	160	0.413138	baf_ki	3730	SMARCA4 g19	hg38_12:110404170_2	110404164	110404187	CGAACCAAGGAGTTCCCCCAGGG	GGG	-	-1	1	TGGCCGAGGAGTTCCGCCCA	GGG	CGAACCAAGGAGTTCC-CCCA	-TGGCCGAGGAGTTCCGCCCA	6	6	15
hg38_5:148237295	5	148237295	148237155	148237435	FBXO38-DT,MARCOL	3	0	37	36	0.00707825	41	40	0.164474	nurd_ki	5086	CHD3 g10	hg38_5:148237295_1	148237290	148237313	CTTATGGAACCAGACAGAGTTGG	TGG	-	0	0	AATATGGAACCGGACCGGGT	CGG	CTTATGGAACCAGACAGAGT	AATATGGAACCGGACCGGGT	5	5	15
hg38_13:110873574	13	110873574	110873434	110873714		2	1	18	16	0.00428954	29	27	0.0413138	baf_ki	3730	SMARCA4 g22	hg38_13:110873574_2	110873568	110873591	GGAGAGGGCGGAGGGAGCGTAGG	AGG	-	-1	1	ACCGAGGGTGGAGGTAGCGT	TGG	GGAGAGGGCGGAGGGAGCGT	ACCGAGGGTGGAGGTAGCGT	5	5	15
hg38_17:3029640	17	3029640	3029500	3029780	RAP1GAP2	2	0	72	60	0.0160858	89	77	0.247883	baf_ki	3730	SMARCA4 g19	hg38_17:3029640_2	3029634	3029657	GAATCGAGGAGTTCCACCCAGGG	GGG	-	-1	1	TGGCCGAGGAGTTCCGCCCA	GGG	GAATCGAGGAGTTCCACCCA	TGGCCGAGGAGTTCCGCCCA	5	5	15
hg38_9:113111494	9	113111494	113111354	113111634	FAM225B	3	1	14	14	0.00275265	20	20	0	nurd_ki	5086	CHD3 g10	hg38_9:113111494_2	113111488	113111511	GGGACTGGACCAGACCGGGTGGG	GGG	-	-1	1	AATATGGAACCGGACCGGGT	CGG	GGGACTGGA-CCAGACCGGGT	AATA-TGGAACCGGACCGGGT	6	6	15
hg38_11:68841673	11	68841673	68841533	68841813	CPT1A	3	1	27	27	0.00530869	27	27	0	nurd_ki	5086	CHD3 g10	hg38_11:68841673_1	68841668	68841691	TGCCGGGAACCGGACCGGGTGGG	GGG	-	0	0	AATATGGAACCGGACCGGGT	CGG	TGCCGGGAACCGGACCGGGT	AATATGGAACCGGACCGGGT	5	5	15
hg38_13:113608067	13	113608067	113607927	113608207	TFDP1	2	1	11	10	0.00268097	12	11	0.0206569	baf_ki	3730	SMARCA4 g19	hg38_13:113608067_2	113608062	113608085	CAACAGAGGAGCCCCGCCCAGGG	GGG	-	0	0	TGGCCGAGGAGTTCCGCCCA	GGG	-CAACAGAGGAGCCCCGCCCA	TGGCC-GAGGAGTTCCGCCCA	7	7	14
hg38_14:71885108	14	71885108	71884968	71885248	ENSG00000266869	2	1	35	24	0.00643432	50	39	0.227226	baf_ki	3730	SMARCA4 g22	hg38_14:71885108_2	71885102	71885125	CAAGAGGGTAAAGGAAGCGTGGG	GGG	-	-1	1	ACCGAGGGTGGAGGTAGCGT	TGG	CAAGAGGGTAAAGGAAGCGT	ACCGAGGGTGGAGGTAGCGT	6	6	14
hg38_4:7542884	4	7542884	7542744	7543024	SORCS2	3	1	4	3	0.00080429	5	3	0.0413138	baf_ki	3730	ARID1A g05	hg38_4:7542884_1	7542879	7542902	CTAAGAGGGAAGAGGAAGCGTGG	TGG	-	0	0	AAGAACTCGAACGGGAACGC	GGG	CTAAGA--GGGAA-GAGGAAGCG-	--AAGAACTCGAACG-GGAA-CGC	10	8	14

### Sheet: edit_site_false_positives_10k_l
name	chr	pos	start_window	end_window	intersecting_genes	copy-number	n_cells_edited	stranded_edit_dist	target_name	target_start	target_end	target_seq	target_pam	strand	offset	abs_offset	homol_guide_name	homol_guide_seq	homol_guide_pam	target_aln	guide_aln	hamming_aln_distance	hamming_aln_indel_corrected	match_aln_count
hg38_6:67885109	6	67885109	67884969	67885249	ENSG00000227706,ENSG00000286680	3	3	13	hg38_6:67885109_2	67885096	67885119	GTGAGACACAACAGCATAGCTAG	TAG	+	4	4	CHD4 g14	GCCGGCATAAGAGCATACGC	TGG	GT-GAGACACAACAGCATA-GC	GCCG-G-CATAAGAGCATACGC	7	7	15
hg38_2:19901462	2	19901462	19901322	19901602	TTC32	3	6	5	hg38_2:19901462_5	19901467	19901490	CCAGCTGCCGCGACGGTGCGGAG	GAG	-	10	10	CHD4 g12	CCTCACTGCCCGCCGAGCAG	GGG	C--CAGCTGCCGCGACGGTGC-G	CCTCA-CTGCC-CG-CCGAGCAG	8	7	15
hg38_1:246596227	1	246596227	246596087	246596367	CNST	4	3	4	hg38_1:246596227_8	246596197	246596220	TGAGCCAAGGAGTTTGTGACCAG	CAG	+	-13	13	SMARCA4 g19	TGGCCGAGGAGTTCCGCCCA	GGG	TGAGCCAAGGAGTTTGTGAC--	TG-GCCGAGGAG-TTCCGCCCA	8	7	14
hg38_6:140374836	6	140374836	140374696	140374976	ENSG00000288714	4	4	6	hg38_6:140374836_3	140374821	140374844	GAGACCGTGGGGAGAGGGAGAGG	AGG	+	2	2	SMARCA4 g22	ACCGAGGGTGGAGGTAGCGT	TGG	GAGACCGTGGG-GAGAGGGAG---	---ACCGAGGGTG-GAGGTAGCGT	10	6	14
hg38_6:16262954	6	16262954	16262814	16263094	GMPR,ENSG00000282024	4	3	9	hg38_6:16262954_4	16262929	16262952	CACGGAACGAAACTGTAAGCCAG	CAG	+	-8	8	ARID1A g05	AAGAACTCGAACGGGAACGC	GGG	CACGGAA--CGAAACTGTAA-GC	AA--GAACTCG-AACGGGAACGC	9	7	14
hg38_8:47862492	8	47862492	47862352	47862632	PRKDC	3	4	5	hg38_8:47862492_1	47862488	47862511	GGCAGGAGAGAATCAGCTGCTGG	TGG	-	1	1	CHD4 g14	GCCGGCATAAGAGCATACGC	TGG	---GGCAGGAGAGAATCAGCTGC	GCCGGCATAAGAGCAT-A-C-GC	9	7	14
hg38_13:18958292	13	18958292	18958152	18958432	PHF2P2	2	3	4	hg38_13:18958292_4	18958267	18958290	CTCCAGGAGGGATTGAGGCGGGG	GGG	+	-8	8	SMARCA4 g22	ACCGAGGGTGGAGGTAGCGT	TGG	CTCCAGGAGGGATTGAG---GCG-	-ACC--GAGGG-TGGAGGTAGCGT	10	7	14
hg38_15:34382827	15	34382827	34382687	34382967	GOLGA8A	3	4	4	hg38_15:34382827_2	34382825	34382848	GGAGAAGAGGCTTCAGCAGCTGG	TGG	-	3	3	CHD4 g14	GCCGGCATAAGAGCATACGC	TGG	---GG-AGAAGAGGCTTCAGCAGC	GCCGGCATAAGA-GCAT-A-C-GC	10	8	14
hg38_7:155680729	7	155680729	155680589	155680869	RBM33	5	9	1	hg38_7:155680729_3	155680700	155680723	AGAACAAGGAGAGGATGAACTGG	TGG	+	-12	12	ARID1A g05	AAGAACTCGAACGGGAACGC	GGG	A-GAAC---AA-GGAGAGGATGAAC	AAGAACTCGAACGG-GA--ACG--C	11	7	14
hg38_21:34086839	21	34086839	34086699	34086979	MRPS6,SLC5A3,ENSG00000272657	4	4	3	hg38_21:34086839_5	34086811	34086834	AAGTTGTAATGGAGAGGTGGAAG	AAG	+	-11	11	CHD3 g10	AATATGGAACCGGACCGGGT	CGG	AAGT-TGTAAT-GGA--GAGGTGG	AA-TATGGAACCGGACCG-GGT--	10	8	14
hg38_21:8992513	21	8992513	8992373	8992653	nan	3	11	14	hg38_21:8992513_5	8992517	8992540	AGAGAAGCTGGGAGACAGAGTAG	TAG	-	9	9	ARID1A g05	AAGAACTCGAACGGGAACGC	GGG	AGAGAAGCT-----GGGAGACAGAG-	A-AGAA-CTCGAACGGGA-AC---GC	12	6	14
hg38_22:19372513	22	19372513	19372373	19372653	HIRA,C22orf39	2	3	2	hg38_22:19372513_4	19372518	19372541	CAGAATTGAAAGACAACCTACAG	CAG	-	10	10	ARID1A g05	AAGAACTCGAACGGGAACGC	GGG	CAGAATT-GAAAGACAAC-CTA	AAGAACTCGAACGGGAACGC--	9	8	13
hg38_6:33275863	6	33275863	33275723	33276003	RPS18	1	5	3	hg38_6:33275863_3	33275840	33275863	CATTGACCTCACCAAGAGGGCGG	CGG	+	-6	6	CHD3 g10	AATATGGAACCGGACCGGGT	CGG	CAT-TG--ACCTCACCAAGAGGG-	AATATGGAACCGGACC----GGGT	11	7	13
hg38_10:73387744	10	73387744	73387604	73387884	ANXA7	4	3	9	hg38_10:73387744_4	73387750	73387773	GCAGGCAATTGTGGATGTGGTGG	TGG	-	11	11	SMARCA4 g22	ACCGAGGGTGGAGGTAGCGT	TGG	GC--AGGCAATTGTGGATGT-G-G-	ACCGAGG-----GTGGAGGTAGCGT	12	7	13
hg38_19:975594	19	975594	975454	975734	ARID3A	3	3	0	hg38_19:975594_2	975570	975593	GCCTGAAACTCAGGTAATAGGAG	GAG	+	-7	7	CHD4 g14	GCCGGCATAAGAGCATACGC	TGG	GCCTGAAACTCAG-GTAATA-G-	GCCGGCA--TAAGAG-CATACGC	10	9	13
hg38_15:42565538	15	42565538	42565398	42565678	HAUS2	3	3	9	hg38_15:42565538_6	42565528	42565551	GATACTCTCTGCCCATACTCAAG	AAG	-	-5	5	ARID1A g06	GCTTCGGGCAACCCTACGGC	CGG	GATACTCTCTG-C--CCATACT-C	G---CT-TCGGGCAACCCTACGGC	11	8	13
hg38_19:3406603	19	3406603	3406463	3406743	NFIC	3	3	2	hg38_19:3406603_2	3406575	3406598	ATGGTACACAGTAGGCGCTCAAG	AAG	+	-11	11	SMARCA4 g19	TGGCCGAGGAGTTCCGCCCA	GGG	ATGGTACAC-AGTAG--GCGCTC-	-TGG--C-CGAGGAGTTCCGCCCA	11	9	13
hg38_19:38836517	19	38836517	38836377	38836657	ENSG00000268083,HNRNPL	3	5	13	hg38_19:38836517_3	38836494	38836517	AAAGTGAAGGTTAATCTTGGGAG	GAG	+	-6	6	ARID1A g05	AAGAACTCGAACGGGAACGC	GGG	A--AAGT-GAA-GGTTAATCTTGG	AAGAACTCGAACGG-GAA-C--GC	11	9	13
hg38_17:64502467	17	64502467	64502327	64502607	DDX5	3	5	9	hg38_17:64502467_3	64502474	64502497	GTTTTTGTGGAAACCAAAAGAAG	AAG	-	12	12	ARID1A g06	GCTTCGGGCAACCCTACGGC	CGG	GTTTTTGTGGAAACCAAAAG--	G-CTTCG-GGCAACCCTACGGC	10	9	12
hg38_9:97998566	9	97998566	97998426	97998706	ANP32B	3	5	0	hg38_9:97998566_2	97998552	97998575	CAGCTTGAACTCAGTGAAAATAG	TAG	+	3	3	ARID1A g05	AAGAACTCGAACGGGAACGC	GGG	CAG--CTTGAACTCAGTGAAAA-	AAGAACTCGAAC---GGGAACGC	11	8	12

### Sheet: edit_sites_500_cell_library
name	chr	pos	start_window	end_window	intersecting_genes	10k_edit_name	copy-number	stranded_edit_dist	n_cells_edited_NOT_CORRECTED	n_cells_edited_CORRECTED	n_cells_edited_proportion_CORRECTED	t7_umis_UNCORRECTED	t7_umis_CORRECTED	t7_umi_ambient_percentage_of_sample	sample	sample_cell_count	homol_guide_name	target_name	target_start	target_end	target_seq	target_pam	strand	offset	abs_offset	homol_guide_seq	homol_guide_pam	target_aln	guide_aln	hamming_aln_distance	hamming_aln_indel_corrected	match_aln_count
hg38_12:6602172	12	6602172	6602032	6602312	ENSG00000285238,CHD4	hg38_12:6602172	2	1	232	219	0.678019	1459	1317	88.1988	nurd_ki	323	CHD4 g14	hg38_12:6602172_1	6602156	6602179	GCCGGCATAAGAGCATACGCTGG	TGG	+	1	1	GCCGGCATAAGAGCATACGC	TGG	GCCGGCATAAGAGCATACGC	GCCGGCATAAGAGCATACGC	0	0	20
hg38_14:104729499	14	104729499	104729359	104729639	ADSS1	hg38_14:104729499	2		105	42	0.191781	602	403	72.8938	baf_ki	219	SMARCA4 g22	hg38_14:104729499_1	104729483	104729506	TGGGAGGGAGGAGGTAGCGTCGG	CGG	+	1	1	ACCGAGGGTGGAGGTAGCGT	TGG	TGGGAGGGAGGAGGTAGCGT	ACCGAGGGTGGAGGTAGCGT	4	4	20
hg38_17:7890653	17	7890653	7890513	7890793	CHD3	hg38_17:7890653	2	1	144	136	0.421053	522	510	7.45342	nurd_ki	323	CHD3 g10	hg38_17:7890653_1	7890637	7890660	AATATGGAACCGGACCGGGTCGG	CGG	+	1	1	AATATGGAACCGGACCGGGT	CGG	AATATGGAACCGGACCGGGT	AATATGGAACCGGACCGGGT	0	0	20
hg38_4:14359416	4	14359416	14359276	14359556	ENSG00000287360	hg38_4:14359416	3	0	52	52	0.160991	69	69	0	nurd_ki	323	CHD3 g10	hg38_4:14359416_1	14359411	14359434	AATGTGGAACAGGACCGAGTGGG	GGG	-	0	0	AATATGGAACCGGACCGGGT	CGG	AATGTGGAACAGGACCGAGT	AATATGGAACCGGACCGGGT	3	3	20
hg38_19:10984175	19	10984175	10984035	10984315	SMARCA4	hg38_19:10984175	3	0	76	53	0.242009	135	91	16.1172	baf_ki	219	SMARCA4 g19	hg38_19:10984175_1	10984170	10984193	TGGCCGAGGAGTTCCGCCCAGGG	GGG	-	0	0	TGGCCGAGGAGTTCCGCCCA	GGG	TGGCCGAGGAGTTCCGCCCA	TGGCCGAGGAGTTCCGCCCA	0	0	20
hg38_17:47188686	17	47188686	47188546	47188826	CDC27	hg38_17:47188686	3	1	32	30	0.136986	40	38	0.732601	baf_ki	219	SMARCA4 g22	hg38_17:47188686_1	47188681	47188704	TGAGAGGGTGGAGGGAGCGTAGG	AGG	-	0	0	ACCGAGGGTGGAGGTAGCGT	TGG	TGAGAGGGTGGAGGGAGCGT	ACCGAGGGTGGAGGTAGCGT	4	4	20
hg38_6:1397192	6	1397192	1397052	1397332		hg38_6:1397192	4	8	22	15	0.0684932	32	23	3.2967	baf_ki	219	SMARCA4 g19	hg38_6:1397192_1	1397175	1397198	TGGCGCGAGGAGATCCGCCCAAG	AAG	+	0	0	TGGCCGAGGAGTTCCGCCCA	GGG	TGGCGCGAGGAGATCCGCCC-	TGGC-CGAGGAGTTCCGCCCA	3	3	20
hg38_1:224544957	1	224544957	224544817	224545097	CNIH3	hg38_1:224544957	4		14	14	0.0639269	14	14	0	baf_ki	219	SMARCA4 g22	hg38_1:224544957_1	224544940	224544963	CCTGAGGGAGGAAGTAGAGTGGG	GGG	+	0	0	ACCGAGGGTGGAGGTAGCGT	TGG	-CCTGAGGGAGGAAGTAGAGT	ACC-GAGGGTGGAGGTAGCGT	5	5	18
hg38_X:41086519	X	41086519	41086379	41086659	USP9X	hg38_X:41086519	2		15	15	0.0464396	16	16	0	nurd_ki	323	CHD3 g10	hg38_X:41086519_2	41086513	41086536	CAAGTGGAACCAGACCGGGTAGG	AGG	-	-1	1	AATATGGAACCGGACCGGGT	CGG	CA-AGTGGAACCAGACCGGGT	AATA-TGGAACCGGACCGGGT	4	4	18
hg38_12:110404169	12	110404169	110404029	110404309	ENSG00000258210	hg38_12:110404170	3	1	10	7	0.0319635	11	8	1.0989	baf_ki	219	SMARCA4 g19	hg38_12:110404170_2	110404164	110404187	CGAACCAAGGAGTTCCCCCAGGG	GGG	-	-1	1	TGGCCGAGGAGTTCCGCCCA	GGG	CGAACCAAGGAGTTCC-CCCA	-TGGCCGAGGAGTTCCGCCCA	6	6	17
hg38_12:6606341	12	6606341	6606201	6606481	ENSG00000285238,CHD4	hg38_12:6606340	2	1	17	11	0.0340557	42	36	3.72671	nurd_ki	323	CHD4 g12	hg38_12:6606340_3	6606324	6606347	CCTCACTGCCCGCCGAGCAGGGG	GGG	+	1	1	CCTCACTGCCCGCCGAGCAG	GGG	CCTCACTGCCCGCCGAGCAG	CCTCACTGCCCGCCGAGCAG	0	0	17
hg38_5:148237295	5	148237295	148237155	148237435	FBXO38-DT,MARCOL	hg38_5:148237295	3	0	4	4	0.0123839	4	4	0	nurd_ki	323	CHD3 g10	hg38_5:148237295_1	148237290	148237313	CTTATGGAACCAGACAGAGTTGG	TGG	-	0	0	AATATGGAACCGGACCGGGT	CGG	CTTATGGAACCAGACAGAGT	AATATGGAACCGGACCGGGT	5	5	17
hg38_4:59298822	4	59298822	59298682	59298962		hg38_4:59298822	3		7	7	0.0319635	8	8	0	baf_ki	219	SMARCA4 g22	hg38_4:59298822_2	59298816	59298839	GTGGAGGGTGAAGGTAGCATGGG	GGG	-	-1	1	ACCGAGGGTGGAGGTAGCGT	TGG	GTGGAGGGTGAAGGTAGCAT	ACCGAGGGTGGAGGTAGCGT	5	5	17
hg38_20:14937204	20	14937204	14937064	14937344	MACROD2	hg38_20:14937204	2		6	6	0.0273973	7	7	0	baf_ki	219	SMARCA4 g22	hg38_20:14937204_2	14937188	14937211	GGTAGGGGTGGAGGTAGCGTAGG	AGG	+	1	1	ACCGAGGGTGGAGGTAGCGT	TGG	--GGTAGGGGTGGAGGTAGCGT	ACCG-A-GGGTGGAGGTAGCGT	5	4	17
hg38_17:3029640	17	3029640	3029500	3029780	RAP1GAP2	hg38_17:3029640	2	1	7	5	0.0228311	12	9	1.0989	baf_ki	219	SMARCA4 g19	hg38_17:3029640_2	3029634	3029657	GAATCGAGGAGTTCCACCCAGGG	GGG	-	-1	1	TGGCCGAGGAGTTCCGCCCA	GGG	GAATCGAGGAGTTCCACCCA	TGGCCGAGGAGTTCCGCCCA	5	5	17
hg38_1:26696719	1	26696719	26696579	26696859	ARID1A	hg38_1:26696719	4	9	10	5	0.0228311	12	6	2.1978	baf_ki	219	ARID1A g05	hg38_1:26696719_2	26696703	26696726	AAGAACTCGAACGGGAACGCGGG	GGG	+	1	1	AAGAACTCGAACGGGAACGC	GGG	AAGAACTCGAACGGGAACGC	AAGAACTCGAACGGGAACGC	0	0	17
hg38_13:110873574	13	110873574	110873434	110873714		hg38_13:110873574	2		4	4	0.0182648	34	34	0	baf_ki	219	SMARCA4 g22	hg38_13:110873574_2	110873568	110873591	GGAGAGGGCGGAGGGAGCGTAGG	AGG	-	-1	1	ACCGAGGGTGGAGGTAGCGT	TGG	GGAGAGGGCGGAGGGAGCGT	ACCGAGGGTGGAGGTAGCGT	5	5	16
hg38_14:71885108	14	71885108	71884968	71885248	ENSG00000266869	hg38_14:71885108	2		4	4	0.0182648	4	4	0	baf_ki	219	SMARCA4 g22	hg38_14:71885108_2	71885102	71885125	CAAGAGGGTAAAGGAAGCGTGGG	GGG	-	-1	1	ACCGAGGGTGGAGGTAGCGT	TGG	CAAGAGGGTAAAGGAAGCGT	ACCGAGGGTGGAGGTAGCGT	6	6	16
hg38_12:68620881	12	68620881	68620741	68621021	RAP1B	hg38_12:68620881	3		7	6	0.0185759	7	6	0.621118	nurd_ki	323	CHD3 g10	hg38_12:68620881_1	68620875	68620898	AATGTGGAACCAGACCGGTGCGG	CGG	-	-1	1	AATATGGAACCGGACCGGGT	CGG	AATGTGGAACCAGACCGGTG-	AATATGGAACCGGACCGG-GT	4	4	16
hg38_4:88368039	4	88368039	88367899	88368179		hg38_4:88368039	3		7	7	0.0216718	7	7	0	nurd_ki	323	CHD3 g10	hg38_4:88368039_2	88368033	88368056	TGTTATGGAAGGGACCGGGTGGG	GGG	-	-1	1	AATATGGAACCGGACCGGGT	CGG	TGTTATGGAAG-GGACCGGGT	-AATATGGAACCGGACCGGGT	5	5	16
hg38_4:79849103	4	79849103	79848963	79849243	PCAT4	hg38_4:79849103	3		3	3	0.0136986	4	4	0	baf_ki	219	SMARCA4 g22	hg38_4:79849103_1	79849087	79849110	ACCAAAGGTAGAAGTAGCGTTGG	TGG	+	1	1	ACCGAGGGTGGAGGTAGCGT	TGG	ACCAAAGGTAGAAGTAGCGT	ACCGAGGGTGGAGGTAGCGT	4	4	16
hg38_3:194003699	3	194003699	194003559	194003839	LINC02026,ENSG00000238043	hg38_3:194003698	3		1	1	0.00456621	1	1	0	baf_ki	219	SMARCA4 g19	hg38_3:194003698_4	194003692	194003715	GGCCCAGGAGCTCCACCCTAGGG	GGG	-	-1	1	TGGCCGAGGAGTTCCGCCCA	GGG	-GGCCCAGGAGCTCCACCCTA	TGGCCGAGGAGTTCCGCCC-A	5	5	16
hg38_9:37594621	9	37594621	37594481	37594761	ENSG00000255872	hg38_9:37594631	4		1	1	0.00456621	1	1	0	baf_ki	219	ARID1A g05	hg38_9:37594631_1	37594615	37594638	AAGAACATGAACAGGAACACTGG	TGG	+	1	1	AAGAACTCGAACGGGAACGC	GGG	AAGAACAT-GAACAGGAACAC	AAGAAC-TCGAACGGGAACGC	4	4	16
hg38_1:26696864	1	26696864	26696724	26697004	ARID1A	hg38_1:26696862	4	0	6	0	0	6	0	2.1978	baf_ki	219	ARID1A g06	hg38_1:26696862_3	26696848	26696871	GCTTCGGGCAACCCTACGGCCGG	CGG	+	3	3	GCTTCGGGCAACCCTACGGC	CGG	GCTTCGGGCAACCCTACGGC	GCTTCGGGCAACCCTACGGC	0	0	15
hg38_1:245947392	1	245947392	245947252	245947532	SMYD3	hg38_1:245947392	4		1	1	0.00309598	2	2	0	nurd_ki	323	CHD3 g10	hg38_1:245947392_2	245947386	245947409	ATATGGAGGAGGACCGGGGTAGG	AGG	-	-1	1	AATATGGAACCGGACCGGGT	CGG	-ATATGGAGGA--GGACCGGGGT	AATATGGA--ACCGGACC-GGGT	6	4	15
hg38_18:3115881	18	3115881	3115741	3116021	MYOM1	hg38_18:3115881	4		1	1	0.00456621	1	1	0	baf_ki	219	SMARCA4 g22	hg38_18:3115881_1	3115868	3115891	CCTGAGGGAGGAGGTAACGTGAG	GAG	+	4	4	ACCGAGGGTGGAGGTAGCGT	TGG	-CCTGAGGGAGGAGGTAACGT	ACC-GAGGGTGGAGGTAGCGT	4	4	15
hg38_19:6212712	19	6212712	6212572	6212852	MLLT1	hg38_19:6212712	3		1	1	0.00309598	1	1	0	nurd_ki	323	CHD4 g12	hg38_19:6212712_1	6212696	6212719	CCGCACAGCCCGCCGAGCAGTGG	TGG	+	1	1	CCTCACTGCCCGCCGAGCAG	GGG	CCGCACAGCCCGCCGAGCAG	CCTCACTGCCCGCCGAGCAG	2	2	15
hg38_19:10986490	19	10986490	10986350	10986630	SMARCA4	hg38_19:10986490	3		2	2	0.00913242	2	2	0	baf_ki	219	SMARCA4 g22	hg38_19:10986490_1	10986484	10986507	ACCGAGGGTGGAGGTAGCGTTGG	TGG	-	-1	1	ACCGAGGGTGGAGGTAGCGT	TGG	ACCGAGGGTGGAGGTAGCGT	ACCGAGGGTGGAGGTAGCGT	0	0	15
hg38_13:113608068	13	113608068	113607928	113608208	TFDP1	hg38_13:113608067	2		1	0	0	1	0	0.3663	baf_ki	219	SMARCA4 g19	hg38_13:113608067_2	113608062	113608085	CAACAGAGGAGCCCCGCCCAGGG	GGG	-	0	0	TGGCCGAGGAGTTCCGCCCA	GGG	-CAACAGAGGAGCCCCGCCCA	TGGCC-GAGGAGTTCCGCCCA	7	7	14
hg38_16:81393308	16	81393308	81393168	81393448		hg38_16:81393308	4		1	1	0.00456621	1	1	0	baf_ki	219	SMARCA4 g19	hg38_16:81393308_1	81393291	81393314	TGACCCAGGAGTTCCACCCCTGG	TGG	+	0	0	TGGCCGAGGAGTTCCGCCCA	GGG	TGACCCAGGAGTTCCACCCC	TGGCCGAGGAGTTCCGCCCA	4	4	14
