## Additional Files for "Joint single-cell capture of Cas9 edits and transcriptomes reveals on- and off-target effects on gene expression": SuppTable05.xlsx

### Sheet: BAF_gene_sets
	BAF_prom_targets	BAF_enh_targets	HALLMARK_G2M_CHECKPOINT
0	ENSG00000286251	HSPA8	HSPA8
1	ASPM	HMGN2	HMMR
2	LEF1	MTMR14	HMGN2
3	H4C8	RPS19	NUSAP1
4	FAM222B	STAT5A	KIF20B
5	HEXIM1	PER1	RAD21
6	SUGCT	RPL5	MYC
7	MTHFD1L	NFKBIA	KIF2C
8	LINC01135	FTH1	HMGA1
9	ENSG00000224322	AKT1S1	KIF23
10	TRG-AS1	GYPB	CENPE
11	SERTAD2	GP6	NCL
12	ITGA5	KIF2C	UBE2S
13	ATP13A3-DT	MALAT1	ATF5
14	TKT	HMGA1	TROAP
15	CPT2	KEL	CDC45
16	RESF1	DAPK3	STIL
17	RPL19	SLC4A1	MEIS1
18	DYSF	RPL31	AMD1
19	NCKAP1L	LIN28A	INCENP
20	LEKR1	AHNAK	SMAD3
21	LINC02577	RPS16	EXO1
22	LINC02840	KRT18	TOP2A
23	SLC20A1	ABCA7	ESPL1
24	ST6GALNAC1	CBX5	STMN1
25	ARRDC3	DBN1	AURKA
26	EOLA2-DT	SPATA5L1	TPX2
27	CENPF	FECH	KIF4A
28	SLC14A1	ITGA5	RASAL2
29	KIF13B	TMEM143	ODC1
30	TSGA10	ALDOA	EGF
31	CLSPN	TIMP1	KIF5B
32	CREB3L2	RHD	BUB1
33	ZNF620	DPM1	MKI67
34	SCN9A	MED8	CDC6
35	LINC01473	SSB	NDC80
36	RPL24	TMEM14B	CENPF
37	CAVIN1	PPP1R10	TACC3
38	DYNC2H1	ZNF593	FOXN3
39	COLGALT2	PPAT	ARID4A
40	ENSG00000232611	NCKAP1L
41	MYC	DDAH2
42	SMIM12	ING3
43	LRGUK	NDUFA2
44	HDAC7	ADAMTSL4
45	C17orf99	CCDC136
46	PPM1D	TEX9
47	FAM89A	MAP1A
48	KLRK1-AS1	CDC6
49	RPL27A	GADD45GIP1
50	STARD9	ZMAT2
51	ENSG00000248975	KRBA1
52	XACT	MLXIPL
53	EID1	UFC1
54	H2AC6	IQGAP3
55	ZSCAN31	LRRC59
56	ATP6V1C1	RPL24
57	ENSG00000284722	TUBA1C
58	SNIP1	TFAM
59	ENSG00000290113	HMMR
60	UQCRB	USP38
61	ENSG00000287263	CAMK1
62	ACAD10	TP73
63	CCDC18-AS1	MAN2A2
64	PDK1	CNN1
65	OR2AT4	ARHGDIA
66	ENSG00000227706	HMBS
67	ATP6V0E2	C14orf119
68	ENSG00000273329	CFLAR
69	RAB3IL1	CHMP2A
70	MAILR	RRAGC
71	CD55	WDR47
72	CYREN	KIFC1
73	ENSG00000267243	CRKL
74	NEAT1	PNO1
75	H2AC8	RYR1
76	DMGDH	CALR
77	ASIC4	P2RX1
78	STIL	SLC30A10
79	TMEM87B	NBAS
80	ENSG00000285458	UBE2S
81	RFC1	RPL13A
82	RHBDD1	IDI1
83	RPS10-NUDT3	SRSF3
84	ENSG00000234261	TXNIP
85	GYPE	RNASET2
86	PKLR	MYB
87	SLC41A2	C17orf99
88	MOB1B	ABHD8
89	AREG	CDC45
90	IFRD1	RPS8
91	ENSG00000287860	PIGC
92	OXA1L-DT	FADS3
93	PDCD4	POU2F2
94	KLHDC10	RPS11
95	ADGRV1	YBX1
96	METTL14-DT	RPLP2
97	PRPF38A	TLE2
98	CACYBP	KIFC3
99	STXBP5-AS1	FLNC
100	H2AC17	MEGF6
101	ENSG00000225339	EPPK1
102	COPB2-DT	SRP14
103	NFKBIZ	KCNJ14
104	CYP4A22-AS1	TIMM10
105	KIF5A	KISS1R
106	BCL10	ZNF579
107	APLF	GAB2
108	PTMA	VSTM4
109	TEX15	ITGA2B
110	RSL24D1	MSH5
111	ACVR1	PIK3CG
112	VEGFA	UQCRB
113	ENSG00000287632	DNTTIP2
114	ABHD5	DNM1
115	FNDC3B	XBP1
116	ARL6IP1	RCOR2
117	CCDC59	SH2D2A
118	LRRC8B	JUNB
119	SLC25A48	MRPS28
120	SLC25A37	FAM178B
121	PRR11	PAIP2
122	RPS12	HYOU1
123	PIR	RPL8
124	COA6	ZNF432
125	LIFR	EZH1
126	FOXA3	THAP7-AS1
127	WWC2	FCGR2A
128	ENSG00000248596	TFR2
129	HEPH	FASN
130	GYPB	LRRC4B
131	HSPH1	MCOLN1
132	BNIP3L	RAB3IL1
133	GPAT3	POLR3K
134	MALAT1	TUBB
135	ENSG00000259001	KRT8
136	RAB30	HBG1
137	C12orf40	BLVRB
138	ENSG00000264066	GTF2F1
139	ADRM1	COPA
140	AHNAK	KCNC3
141	ENSG00000287973	UBB
142	HLA-E	LCP2
143	SAMMSON	ATF5
144	FBXL13	YES1
145	ELOVL6	C16orf95
146	TIMP1	RHCE
147	RPL7	CANX
148	MED8	HSP90AB1
149	USP2-AS1	NUDT4
150	NDUFA2	STIL
151	CYB5RL	FKBP2
152	UTP23	SYF2
153	GADD45GIP1	NTRK1
154	IFNGR1	GIPR
155	RPLP1	RPL28
156	ASPH	BRIX1
157	TUBA1C	ADAMTS14
158	LINC02245	BTNL9
159	EPS15-AS1	GPATCH3
160	ENSG00000290808	TOP2A
161	ZNF93	STMN1
162	DDX21	PSMD2
163	PNO1	NQO2
164	ENSG00000287146	SLC7A8
165	PCLAF	ZNF846
166	NR1D2	GYPE
167	FIRRE	MACROD1
168	TXNIP	PKLR
169	PIK3CD	SET
170	ENSG00000289015	PDCL
171	GAB3	HSP90B1
172	TNFRSF10B	NEB
173	LIX1-AS1	GYPA
174	TLE2	MCL1
175	MAP3K5	VWA7
176	MRPL18	SWT1
177	KIAA0513	EPHX1
178	ADARB1	ACTG1
179	SH2D2A	KIF14
180	GPR176	ADAMTS3
181	ODAD1	NEU1
182	NCOA7	TUBA1B
183	ENSG00000289432	RNF216P1
184	DNMT3B	RASSF5
185	ATP6V1E2	EXOC3L2
186	TMUB2	EIF3A
187	SVBP	PDCD4
188	ANKRD26	RPL38
189	CPPED1	TMED9
190	CR1L	KLHDC10
191	SOD1	CALM3
192	PIK3R3	PSAP
193	KCNC3	CCNB1
194	FAM227B	PRPF38A
195	ZFPM2-AS1	FOSB
196	DTL	ANKRD18CP
197	PALMD	PPP1R15A
198	RHCE	DNAJB1
199	ENSG00000257526	EEF2
200	TM4SF19	FTL
201	ADGRB3	CRADD
202	ENSG00000287100	KRT10
203	UBC	TNFRSF8
204	SECISBP2L	CYP4A22-AS1
205	DPH6	THRB
206	YIPF1	TMC6
207	VIM	SUPT5H
208	DUSP10	RPS15
209	H3C12	HNRNPA1
210	H2BC4	SLC43A2
211	GP6-AS1	CDK7
212	GPR155	YRDC
213	EPHX1	STIP1
214	ME1	VAV1
215	KIF14	SF3B2
216	EXOC3L2	CAPN2
217	JRKL-AS1	UBE2M
218	MS4A4A	VEGFA
219	LINC01237	KCNMB3
220	KRT10	SPTA1
221	CYP2U1-AS1	ESPL1
222	KCNK5	MRFAP1
223	DNAI4	NBEAL2
224	SESN2	ENPP3
225	STIP1	TMC8
226	CREBRF	ALDH1A2
227	CLIC2	RAP1GAP
228	HERPUD1	NUB1
229	NQO1	GPN3
230	CD70	PLCD1
231	ESPL1	CLIC1
232	ZNF235	LRRC8B
233	ITGAV	CBR4
234	MSMO1	RPS27L
235	TUSC3	RTF1
236	NDC80	ARAP3
237	ENSG00000236449	RPS12
238	TOB2	GRK5
239	SLC9B1	PACSIN3
240	CD226	ALAS2
241	NIHCOLE	RPS24
242	NUCKS1	NUCKS1
243	CKLF
244	STXBP5
245	LINC02772
246	BAZ2B
247	TPK1
248	MFAP1
249	GALNT5
250	ANTXR2
251	EZR
252	GALM
253	KIF2C
254	CDK6-AS1
255	ENSG00000232884
256	LNP1
257	APTR
258	CISD2
259	AGPAT4
260	ENSG00000278390
261	SUPT4H1
262	FECH
263	ALDOA
264	KLHL32
265	PLCL1
266	TPX2
267	TMEM14B
268	WBP11
269	ENSG00000228541
270	BUB1
271	EPM2A
272	BCL2L1
273	SLC7A11
274	HELB
275	MBD5
276	THAP3
277	SUPT6H
278	KPNB1-DT
279	MAN2A2
280	CNN1
281	MLF1
282	ENSG00000288771
283	RAP2C-AS1
284	ERCC6L2-AS1
285	IL1R1
286	RPS8
287	ENSG00000287719
288	LASP1
289	PIK3C3
290	APOC1
291	AMPD3
292	FLNC
293	CFAP210
294	ST8SIA6
295	JUN
296	H2BC5
297	KBTBD3
298	PIK3CG
299	DNTTIP2
300	ENSG00000235774
301	GABPB1-AS1
302	IQUB
303	ENSG00000266976
304	FCGR2A
305	EPB41
306	MARF1
307	ENSG00000247934
308	NAMPT
309	CBLL1
310	CECR2
311	SLC16A1
312	SH3GL3
313	ZNF555
314	C12orf60
315	C16orf95
316	CANX
317	ADAMTS14
318	EMC4
319	MED26
320	KIF4A
321	CNKSR3
322	COPB2
323	CYBRD1
324	GMPR
325	VWA7
326	TCP1
327	TAF4B
328	MACC1
329	ENSG00000249417
330	C21orf58
331	ENSG00000250501
332	KCNQ1OT1
333	H3-3B
334	KIF20B
335	LINC01033
336	DAB1
337	HJURP
338	SLCO2B1
339	NRF1
340	THRB
341	BPGM
342	ADD2
343	USP38-DT
344	NBEAL2
345	MYO18B
346	PNPLA8
347	H6PD
348	SCG3
349	ENSG00000259560
350	CCDC7
351	PKIB
352	CHD4
353	ANLN
354	ARAP3
355	LINC-PINT
356	RNF43
357	PRANCR
358	HSPA8
359	ENSG00000289156
360	SRGAP3
361	RPL5
362	IQCH
363	EAF1
364	AHI1-DT
365	ENSG00000287756
366	GP6
367	WDPCP
368	KEL
369	LINC01524
370	EGLN3
371	ENSG00000285713
372	ETV1
373	TROAP
374	RPS16
375	CITED2
376	RHAG
377	SPATA5L1
378	PCSK9
379	AURKA
380	MIR4713HG
381	GYPC
382	CCDC136
383	TEX9
384	ENSG00000124593
385	ENSG00000279669
386	TSPOAP1
387	TFAM
388	SDF2
389	LYSMD3
390	USP38
391	CDC42EP3-AS1
392	DNAAF3-AS1
393	UAP1
394	ZNF692
395	C14orf119
396	CDKN2AIP
397	PSMD14-DT
398	TMEM273
399	RASA1
400	CSF1
401	NABP1
402	PIGC
403	LAPTM4B
404	TRIB3
405	MACO1
406	RPL6
407	PPP2R5C
408	RPS17
409	METTL25
410	ITGA2B
411	RPL27
412	ARIH1
413	ENSG00000285976
414	FLVCR1-DT
415	RCSD1
416	XBP1
417	GTDC1
418	LINC01885
419	TOB1
420	IGFBP4
421	MCOLN1
422	ENSG00000226043
423	KRT8
424	ENSG00000289862
425	PARP14
426	LINC00520
427	TSPAN13
428	ENSG00000283128
429	ENSG00000290183
430	CASS4
431	RNF182
432	ATF5
433	SLC39A8
434	FAM83A
435	NQO1-DT
436	ENSG00000271793
437	TMEM217
438	BRD2
439	BLOC1S5-TXNDC5
440	HBP1
441	LINC00534
442	HIVEP1
443	SPRY4-AS1
444	RHOBTB1
445	PDCL
446	ZFP36L1
447	CCND3
448	ENSG00000290019
449	GYPA
450	ODAD4
451	EVI5
452	DNM3
453	LINC02934
454	ADAMTS3
455	SLC6A9
456	NEU1
457	RPL38
458	RPS27A
459	CDK19
460	LINC02762
461	TNFRSF8
462	RPS6
463	PRKAR2B
464	ZNF487
465	PIK3R1
466	SUPT5H
467	GULP1
468	CDKL3
469	H4C5
470	TMSB4X
471	MAML2
472	DPH6-DT
473	RTN4
474	SPTA1
475	MED17
476	RIPOR3
477	ENSG00000276728
478	CLIP1
479	CBR4
480	GFPT1
481	GALC
482	H1-2

### Sheet: NuRD_gene_sets
	NURD_targets
0	FOXA3
1	TPK1
2	ENSG00000287315
3	EZR
4	ENSG00000287756
5	KIF2C
6	SHFL
7	ACBD4
8	ENSG00000249492
9	LINC01524
10	HEXIM1
11	MSRB1
12	ADRM1
13	AHNAK
14	HLA-E
15	SEPTIN5
16	CITED2
17	LINC01135
18	ZNF57
19	ARF1
20	NTAN1
21	SUPT4H1
22	TUBB2A
23	ENSG00000290981
24	ERFL
25	FBXL13
26	TMEM143
27	TKT
28	CPT2
29	ZKSCAN4
30	PLAGL1
31	ZNF593
32	ENSG00000261218
33	DDAH2
34	ADAMTSL4
35	GLIS2
36	LINC00877
37	MUL1
38	ENSG00000124593
39	BCL2L1
40	ENSG00000285877
41	GADD45GIP1
42	KRBA1
43	LINC01473
44	ATP1A1
45	ERMAP
46	NEK6
47	TFAM
48	ZNF234
49	ARL4A
50	ENSG00000236829
51	EPS15-AS1
52	CFAP298-TCP10L
53	CAMK1
54	KPNB1-DT
55	RAI14
56	F2R
57	ZMIZ1
58	CNN1
59	DOCK2
60	ARHGDIA
61	CFAP69
62	DLGAP1-AS2
63	SDF2L1
64	ALAD
65	CARD11
66	RYR1
67	CRKL
68	ENSG00000287146
69	ACVR1C
70	CD276
71	LINC02739
72	SRSF3
73	PIK3CD
74	RNASET2
75	C17orf99
76	RAB1A
77	ABHD8
78	ENSG00000289015
79	COQ3
80	HLCS
81	STK17B
82	TMEM30A-DT
83	STARD9
84	LCMT1-AS1
85	TPM4
86	TLE2
87	GP1BB
88	ATP5MG
89	AMPD3
90	ATP1B1
91	FLNC
92	TES
93	TIMM10
94	KISS1R
95	ZNF579
96	ENSG00000285184
97	C12orf75
98	SLC25A24
99	KCNK15-AS1
100	ADAMTS6
101	ZNF670-ZNF695
102	KBTBD3
103	VSTM4
104	PTPN7
105	POLR2M
106	MSH5
107	TRAPPC9
108	RANBP3-DT
109	PIK3CG
110	CSRNP1
111	ENSG00000287263
112	ACAD10
113	ENSG00000285976
114	DNM1
115	FLVCR1-DT
116	RCOR2
117	SH2D2A
118	ODAD1
119	PPP1R26
120	GPR160
121	THAP7-AS1
122	CACNB3
123	TFR2
124	ENSG00000289432
125	ATP6V0E2
126	JARID2
127	ENSG00000273329
128	RAB3IL1
129	DSCAS
130	POLR3K
131	TMUB2
132	HSPG2
133	SVBP
134	NAMPT
135	ENSG00000289862
136	DENND1B
137	HERC6
138	SPOCD1
139	HDGFL3
140	ENSG00000283128
141	ZFAND4
142	KCNC3
143	TMEM132D-AS1
144	WSCD2
145	ENSG00000290183
146	RNF182
147	ZNF555
148	RFC2
149	HSP90AB1
150	FAM83A
151	ZNF670
152	NQO1-DT
153	UQCC3
154	FKBP2
155	SYF2
156	AQP3
157	ENSG00000285458
158	GIPR
159	TMEM217
160	ENSG00000288044
161	TRAF5
162	ENSG00000285080
163	YIPF1
164	ZBTB43
165	BLOC1S5-TXNDC5
166	HIVEP1
167	GALNT10
168	SPRY4-AS1
169	ZNF200
170	ENSG00000287042
171	PDCL
172	ZFP36L1
173	ENSG00000290019
174	CYBRD1
175	VWA7
176	KIAA0319
177	USP12
178	ODAD4
179	ENSG00000290046
180	ENSG00000249417
181	ME1
182	DNAJB9
183	PKM
184	RNF216P1
185	EXOC3L2
186	TMED9
187	CALM3
188	PSAP
189	METTL14-DT
190	FOSB
191	TGFBR1
192	RAD21
193	H4C9
194	NUDT7
195	TNFRSF8
196	PRKAR2B
197	NRF1
198	ZNF487
199	KCNK5
200	PIK3R1
201	HIVEP2
202	EEF1AKMT1
203	WIPI2
204	VAV1
205	ENSG00000230615
206	H4C5
207	LIPE-AS1
208	GTF2IRD1
209	NQO1
210	LARRPM
211	ESPL1
212	NATD1
213	NBEAL2
214	SPATA2
215	H6PD
216	RAP1GAP
217	UBE2Q1
218	ITGAV
219	ENSG00000276728
220	SPRED1
221	MAPRE1
222	OAS3
223	CLIC1
224	ARRDC3-AS1
225	VPS37B
226	MKNK2
227	PACSIN3
228	ENSG00000269559
229	CDKN1C
230
231
232
233
234
235
236
237
238
239
240
241
242
243
244
245
246
247
248
249
250
251
252
253
254
255
256
257
258
259
260
261
262
263
264
265
266
267
268
269
270
271
272
273
274
275
276
277
278
279
280
281
282
283
284
285
286
287
288
289
290
291
292
293
294
295
296
297
298
299
300
301
302
303
304
305
306
307
308
309
310
311
312
313
314
315
316
317
318
319
320
321
322
323
324
325
326
327
328
329
330
331
332
333
334
335
336
337
338
339
340
341
342
343
344
345
346
347
348
349
350
351
352
353
354
355
356
357
358
359
360
361
362
363
364
365
366
367
368
369
370
371
372
373
374
375
376
377
378
379
380
381
382
383
384
385
386
387
388
389
390
391
392
393
394
395
396
397
398
399
400
401
402
403
404
405
406
407
408
409
410
411
412
413
414
415
416
417
418
419
420
421
422
423
424
425
426
427
428
429
430
431
432
433
434
435
436
437
438
439
440
441
442
443
444
445
446
447
448
449
450
451
452
453
454
455
456
457
458
459
460
461
462
463
464
465
466
467
468
469
470
471
472
473
474
475
476
477
478
479
480
481
482
483
484
485
486
487
488
489
490
491
492
493
494
495
496
497
498
499
500
501
502
503
504
505
506
507
508
509
510
511
512
513
514
515
516
517
518
519
520
521
522
523
524
525
526
527
528
529
530
531
532
533
534
535
536
537
538
539
540
541
542
543
544
545
546
547
548
549
550
551
552
553
554
555
556
557
558
559
560
561
562
563
564
565
566
567
568
569
570
571
572
573
574
575
576
577
578
579
580
581
582
583
584
585
586
587
588
589
590
591
592
593
594
595
596
597
598
599
600
601
602
603
604
605
606
607
608
609
610
611
612
613
614
615
616
617
618
619
620
621
622
623
624
625
626
627
628
629
630
631
632
633
634
635
636
637
638
639
640
641
642
643
644
645
646
647
648
649
650
651
652
653
654
655
656
657
658
659
660
661
662
663
664
665
666
667
668
669
670
671
672
673
674
675
676
677
678
679
680
681
682
683
684
685
686
687
688
689
690
691
692
693
694
695
696
697
698
699
700
701
702
703
704
705
706
707
708
709
710
711
712
713
714
715
716
717
718
719
720
721
722
723
724
725
726
727
728
729
730
731
732
733
734
735
736
737
738
739
740
741
742
743
744
745
746
747
748
749
750
751
752
753
754
755
756
757
758
759
760
761
762
763
764
765
766
767
768
769
770
771
772
773
774
775
776
777
778
779
780
781
782
783
784
785
786
787
788
789
790
791
792
793
794
795
796
797
798
799
800
801
802
803
