## Additional Files for "Joint single-cell capture of Cas9 edits and transcriptomes reveals on- and off-target effects on gene expression": SuppTable07.xlsx

### Sheet: baf_all
	pval	odds_ratio	odds_ratio_0.95_lower	odds_ratio_0.95_upper	padj
ARID1A_BAF_prom_targets	0.403038	1.09713	0.87671	1.37031	0.735178
ARID1A_BAF_enh_targets	0.382957	0.873793	0.644152	1.17723	0.735178
ARID1A_HALLMARK_G2M_CHECKPOINT	0.612648	1.19904	0.583185	2.38419	0.735178
SMARCA4_BAF_prom_targets	0.504993	0.924684	0.737191	1.15726	0.735178
SMARCA4_BAF_enh_targets	0.218521	0.829969	0.611277	1.11902	0.735178
SMARCA4_HALLMARK_G2M_CHECKPOINT	0.867741	1.0455	0.50087	2.094	0.867741

### Sheet: nurd_all
	pval	odds_ratio	odds_ratio_0.95_lower	odds_ratio_0.95_upper	padj
CHD3_NURD_targets	0.00909615	0.555954	0.338309	0.877048	0.00909615
CHD4_NURD_targets	0.0054436	0.502768	0.286851	0.833611	0.00909615

### Sheet: baf_up
	pval	odds_ratio	odds_ratio_0.95_lower	odds_ratio_0.95_upper	padj
ARID1A_BAF_prom_targets	0.198609	0.831718	0.624125	1.10011	0.198609
ARID1A_BAF_enh_targets	0.0131624	0.606183	0.394112	0.906721	0.0234444
ARID1A_HALLMARK_G2M_CHECKPOINT	0.0225708	0.226226	0.02633	0.883016	0.027085
SMARCA4_BAF_prom_targets	0.00554942	0.678873	0.507372	0.90073	0.0234444
SMARCA4_BAF_enh_targets	0.0156296	0.623289	0.412489	0.91887	0.0234444
SMARCA4_HALLMARK_G2M_CHECKPOINT	0.0147335	0.208427	0.0242643	0.813229	0.0234444

### Sheet: nurd_up
	pval	odds_ratio	odds_ratio_0.95_lower	odds_ratio_0.95_upper	padj
CHD3_NURD_targets	0.225754	0.707944	0.387411	1.21493	0.237127
CHD4_NURD_targets	0.237127	0.68894	0.351315	1.24637	0.237127

### Sheet: baf_down
	pval	odds_ratio	odds_ratio_0.95_lower	odds_ratio_0.95_upper	padj
ARID1A_BAF_prom_targets	0.0118469	1.42985	1.07208	1.89642	0.0236939
ARID1A_BAF_enh_targets	0.146867	1.31646	0.901382	1.89086	0.17624
ARID1A_HALLMARK_G2M_CHECKPOINT	0.00508272	2.84431	1.32892	5.78534	0.0236939
SMARCA4_BAF_prom_targets	0.0342643	1.37039	1.01988	1.82998	0.0513964
SMARCA4_BAF_enh_targets	0.27894	1.22682	0.827629	1.78415	0.27894
SMARCA4_HALLMARK_G2M_CHECKPOINT	0.00914517	2.66944	1.21933	5.49935	0.0236939

### Sheet: nurd_down
	pval	odds_ratio	odds_ratio_0.95_lower	odds_ratio_0.95_upper	padj
CHD3_NURD_targets	0.0160954	0.410446	0.159516	0.888259	0.0160954
CHD4_NURD_targets	0.00695789	0.322428	0.101559	0.788728	0.0139158
