## Additional Files for "Joint single-cell capture of Cas9 edits and transcriptomes reveals on- and off-target effects on gene expression": SuppTable08.xlsx

### Sheet: README
Supplementary table of USP9X guide edit sites
Sheet 1
	Each row represents a unique edit site / causal guide combination.
	NOTE that BECAUSE of sequence similarity between CHD3 g10 and USP9X intron g27, they share some edit sites, and hence some edit site positions are represented multiple times.
	Cases of edit sites caused by multiple guides are highlighted.
	Cols A-G	Specifies edit position information.
	Cols H-G	Specifies the causal guide of the edit site, the number of edited cells due to that guide, and the proportion of edited cells in the respective guide sample.
	Cols K-AB	Specifies guide alignment information to the edit site.

### Sheet: edit_site_info.usp-edits-qcd
name	chr	pos	start_window	end_window	intersecting_genes	copy-number	guide	n_cells_edited	prop_cells_edited	stranded_edit_dist	target_name	target_start	target_end	target_seq	target_pam	strand	offset	abs_offset	homol_guide_name	homol_guide_seq	homol_guide_pam	target_aln	guide_aln	hamming_aln_distance	hamming_aln_indel_corrected	match_aln_count	aln_score
hg38_10:131320503	10	131320503	131320363	131320643	nan	2	USP9X_intron	86	0.0429142	1	hg38_10:131320503_2	131320487	131320510	TCTGTGAAACCAGACAGGGTGGG	GGG	+	1	1	USP9X_intron	CAAGTGGAACCAGACCGGGT	GGT	TCTGTGAAACCAGACAGGGT	CAAGTGGAACCAGACCGGGT	5	5	15	10
hg38_10:50650681	10	50650681	50650541	50650821	SGMS1-AS1,ENSG00000303532	4	USP9X_intron	15	0.00748503	3	hg38_10:50650681_1	50650664	50650687	CCTGTAGAACCAGACAAGGTAGG	AGG	+	0	0	USP9X_intron	CAAGTGGAACCAGACCGGGT	GGT	CCTGTAGAACCAGACAAGGT	CAAGTGGAACCAGACCGGGT	5	5	15	10
hg38_11:68841674	11	68841674	68841534	68841814	CPT1A	3	CHD3_g10	3	0.00166759	1	hg38_11:68841674_2	68841668	68841691	TGCCGGGAACCGGACCGGGTGGG	GGG	-	-1	1	CHD3_g10	AATATGGAACCGGACCGGGT	GGT	TGCCGGGAACCGGACCGGGT	AATATGGAACCGGACCGGGT	5	5	15	10
hg38_12:68620881	12	68620881	68620741	68621021	RAP1B	3	CHD3_g10	1	0.000555864	0	hg38_12:68620881_1	68620875	68620898	AATGTGGAACCAGACCGGTGCGG	CGG	-	-1	1	CHD3_g10	AATATGGAACCGGACCGGGT	GGT	AATGTGGAACCAGACCGGTG	AATATGGAACCGGACCGGGT	4	4	16	12
hg38_12:68620881	12	68620881	68620741	68621021	RAP1B	3	USP9X_intron	51	0.0254491	0	hg38_12:68620881_1	68620875	68620898	AATGTGGAACCAGACCGGTGCGG	CGG	-	-1	1	USP9X_intron	CAAGTGGAACCAGACCGGGT	GGT	AATGTGGAACCAGACCGGTG	CAAGTGGAACCAGACCGGGT	4	4	16	12
hg38_17:7890654	17	7890654	7890514	7890794	CHD3	2	USP9X_intron	28	0.0139721	0	hg38_17:7890654_1	7890637	7890660	AATATGGAACCGGACCGGGTCGG	CGG	+	0	0	USP9X_intron	CAAGTGGAACCAGACCGGGT	GGT	AATATGGAACCGGACCGGGT	CAAGTGGAACCAGACCGGGT	4	4	16	12
hg38_17:7890654	17	7890654	7890514	7890794	CHD3	2	CHD3_g10	409	0.227349	0	hg38_17:7890654_1	7890637	7890660	AATATGGAACCGGACCGGGTCGG	CGG	+	0	0	CHD3_g10	AATATGGAACCGGACCGGGT	GGT	AATATGGAACCGGACCGGGT	AATATGGAACCGGACCGGGT	0	0	20	20
hg38_1:31425771	1	31425771	31425631	31425911	SERINC2	4	USP9X_intron	24	0.011976	1	hg38_1:31425771_1	31425766	31425789	GAAGTAGAACCAGACTGGGTGGG	GGG	-	0	0	USP9X_intron	CAAGTGGAACCAGACCGGGT	GGT	GAAGTAGAACCAGACTGGGT	CAAGTGGAACCAGACCGGGT	3	3	17	14
hg38_1:71565768	1	71565768	71565628	71565908	NEGR1	3	USP9X_intron	4	0.00199601	1	hg38_1:71565768_1	71565751	71565774	TCAGTGGAACCAGACTAGGTTGG	TGG	+	0	0	USP9X_intron	CAAGTGGAACCAGACCGGGT	GGT	TCAGTGGAACCAGACTAGGT	CAAGTGGAACCAGACCGGGT	4	4	16	12
hg38_2:46347901	2	46347901	46347761	46348041	EPAS1,LINC01820	3	USP9X_intron	9	0.00449102	1	hg38_2:46347901_1	46347896	46347919	CCTGTGGCACCAGACCAGGTGGG	GGG	-	0	0	USP9X_intron	CAAGTGGAACCAGACCGGGT	GGT	CCTGTGGCACCAGACCAGGT	CAAGTGGAACCAGACCGGGT	4	4	16	12
hg38_4:14359416	4	14359416	14359276	14359556	ENSG00000287360	3	CHD3_g10	19	0.0105614	0	hg38_4:14359416_1	14359411	14359434	AATGTGGAACAGGACCGAGTGGG	GGG	-	0	0	CHD3_g10	AATATGGAACCGGACCGGGT	GGT	AATGTGGAACAGGACCGAGT	AATATGGAACCGGACCGGGT	3	3	17	14
hg38_5:148237295	5	148237295	148237155	148237435	FBXO38-DT,MARCOL	3	USP9X_intron	6	0.00299401	0	hg38_5:148237295_1	148237290	148237313	CTTATGGAACCAGACAGAGTTGG	TGG	-	0	0	USP9X_intron	CAAGTGGAACCAGACCGGGT	GGT	CTTATGGAACCAGACAGAGT	CAAGTGGAACCAGACCGGGT	5	5	15	10
hg38_5:148237295	5	148237295	148237155	148237435	FBXO38-DT,MARCOL	3	CHD3_g10	7	0.00389105	0	hg38_5:148237295_1	148237290	148237313	CTTATGGAACCAGACAGAGTTGG	TGG	-	0	0	CHD3_g10	AATATGGAACCGGACCGGGT	GGT	CTTATGGAACCAGACAGAGT	AATATGGAACCGGACCGGGT	5	5	15	10
hg38_8:101097243	8	101097243	101097103	101097383	nan	3	USP9X_intron	8	0.00399202	1	hg38_8:101097243_1	101097237	101097260	TCAGTGGACCCAGACAGGGTGAG	GAG	-	-1	1	USP9X_intron	CAAGTGGAACCAGACCGGGT	GGT	TCAGTGGACCCAGACAGGGT	CAAGTGGAACCAGACCGGGT	4	4	16	12
hg38_9:113111494	9	113111494	113111354	113111634	FAM225B,FAM225A	3	CHD3_g10	2	0.00111173	1	hg38_9:113111494_2	113111488	113111511	GGGACTGGACCAGACCGGGTGGG	GGG	-	-1	1	CHD3_g10	AATATGGAACCGGACCGGGT	GGT	GGGACTGGACCAGACCGGGT	AATATGGAACCGGACCGGGT	7	7	13	6
hg38_9:113111494	9	113111494	113111354	113111634	FAM225B,FAM225A	3	USP9X_intron	9	0.00449102	1	hg38_9:113111494_2	113111488	113111511	GGGACTGGACCAGACCGGGTGGG	GGG	-	-1	1	USP9X_intron	CAAGTGGAACCAGACCGGGT	GGT	GGGACTGGA-CCAGACCGGGT	-CAAGTGGAACCAGACCGGGT	5	5	16	6.9
hg38_X:41086519	X	41086519	41086379	41086659	USP9X	2	CHD3_g10	111	0.0617009	0	hg38_X:41086519_2	41086513	41086536	CAAGTGGAACCAGACCGGGTAGG	AGG	-	-1	1	CHD3_g10	AATATGGAACCGGACCGGGT	GGT	CAAGTGGAACCAGACCGGGT	AATATGGAACCGGACCGGGT	4	4	16	12
hg38_X:41086519	X	41086519	41086379	41086659	USP9X	2	USP9X_intron	126	0.0628743	0	hg38_X:41086519_2	41086513	41086536	CAAGTGGAACCAGACCGGGTAGG	AGG	-	-1	1	USP9X_intron	CAAGTGGAACCAGACCGGGT	GGT	CAAGTGGAACCAGACCGGGT	CAAGTGGAACCAGACCGGGT	0	0	20	20
hg38_X:41123653	X	41123653	41123513	41123793	USP9X	2	USP9X_exon	1173	0.450634	0	hg38_X:41123653_2	41123637	41123660	ACGACTCGTGGCTCTCCGGTCGG	CGG	+	1	1	USP9X_exon	ACGACTCGTGGCTCTCCGGT	GGT	ACGACTCGTGGCTCTCCGGT	ACGACTCGTGGCTCTCCGGT	0	0	20	20
