## Additional Files for "Joint single-cell capture of Cas9 edits and transcriptomes reveals on- and off-target effects on gene expression": SuppTable12.xlsx

### Sheet: README
Supplementary data for the BENCHMARK guide edit DE analysis.
Sheet 1 contains the meta data related to the benchmark guides.
	Each row is an edit site.
	Cols A-F	Refer to the edit site location.
	Cols G-I	Refer to the nearest expressed gene and the distance to it.
	Cols J-AB	Refer to the edit to guide inference information.
	Cols AC-AQ	Refer to cell type specific editing information.
Sheet 1 contains the summary statistics from testing each edit site for gene expression effects to the nearest expressed gene.
	Each row refers to a tested fixed effect, namely a combination of edit, cell type, and nearest gene.
	Cols A-O	Statistics for each edit, cell type, and nearest gene fixed effect.
	Cols P-V	For cell types that were NOT the baseline cell type, i.e. the cell type editing effect was represented as celltype:edit, these additional columns contain the stats as to whether the interaction effect was significant, i.e. there is significant difference in cell type specific effects of the edit.

### Sheet: tested_edit_info
	name	chr	pos	start_window	end_window	intersecting_genes	nearest_expressed_gene	nearest_expressed_gene_dist	stranded_edit_dist	target_name	target_start	target_end	target_seq	target_pam	strand	offset	abs_offset	homol_guide_name	homol_guide_seq	homol_guide_pam	target_aln	guide_aln	hamming_aln_distance	hamming_aln_indel_corrected	match_aln_count	aln_score	manual_edit_call	max_edit-sample	max_edit-sample_proportion	max_edit-sample_guide	n_cells_edited	293t_edit_counts	k562_edit_counts	u2os_edit_counts	cells_edited_prop	293t_edit_prop	k562_edit_prop	u2os_edit_prop	k562_copy_number	293t_copy_number	u2os_copy_number	functional
hg38_20:32761965	hg38_20:32761965	20	32761965	32761825	32762105		DNMT3B	281	1	hg38_20:32761965_3	32761949	32761972	GGCACTGCGGCTGGAGGTGGGGG	GGG	+	1	1	HEK293_site4	GGCACTGCGGCTGGAGGTGG	TGG	GGCACTGCGGCTGGAGGTGG	GGCACTGCGGCTGGAGGTGG	0	0	20	20	TRUE	hek4	0.984848	HEK293_site4	195	127	68	0	0.0528026	0.0571814	0.0461957	0	3	2	3	TRUE
hg38_6:43770824	hg38_6:43770824	6	43770824	43770684	43770964	VEGFA	VEGFA	0	0	hg38_6:43770824_3	43770818	43770841	GACCCCCTCCACCCCGCCTCCGG	CGG	-	-1	1	VEGFA_site2	GACCCCCTCCACCCCGCCTC	CTC	GACCCCCTCCACCCCGCCTC	GACCCCCTCCACCCCGCCTC	0	0	20	20	TRUE	vegfa2	0.956822	VEGFA_site2	554	0	245	309	0.144572	0	0.1238	0.166757	4	2	3	FALSE
hg38_2:72933868	hg38_2:72933868	2	72933868	72933728	72934008	EMX1,ENSG00000278060	SFXN5	8029	0	hg38_2:72933868_2	72933852	72933875	GAGTCCGAGCAGAAGAAGAAGGG	GGG	+	1	1	EMX1	GAGTCCGAGCAGAAGAAGAA	GAA	GAGTCCGAGCAGAAGAAGAA	GAGTCCGAGCAGAAGAAGAA	0	0	20	20	TRUE	emx1	0.972973	EMX1	72	0	0	72	0.0311958	0	0	0.0313452	3	2	4	FALSE
hg38_15:40752043	hg38_15:40752043	15	40752043	40751903	40752183	RMDN3	RMDN3	0	0	hg38_15:40752043_2	40752037	40752060	GGCGCTGCGGCGGGAGGTGGAGG	AGG	-	-1	1	HEK293_site4	GGCACTGCGGCTGGAGGTGG	TGG	GGCGCTGCGGCGGGAGGTGG	GGCACTGCGGCTGGAGGTGG	2	2	18	16	TRUE	hek4	0.956882	HEK293_site4	577	347	230	0	0.156242	0.156236	0.15625	0	3	2	3	FALSE
hg38_6:160096847	hg38_6:160096847	6	160096847	160096707	160096987	IGF2R	IGF2R	0	1	hg38_6:160096847_1	160096842	160096865	GGCACTGCTGCTGGGGGTGGTGG	TGG	-	0	0	HEK293_site4	GGCACTGCGGCTGGAGGTGG	TGG	GGCACTGCTGCTGGGGGTGG	GGCACTGCGGCTGGAGGTGG	2	2	18	16	TRUE	hek4	0.951613	HEK293_site4	59	41	18	0	0.0159762	0.0184602	0.0122283	0	4	2	3	FALSE
hg38_4:55949032	hg38_4:55949032	4	55949032	55948892	55949172	CEP135	CEP135	0	1	hg38_4:55949032_1	55949015	55949038	GGCAATGCGGCTGGAGGCGGAGG	AGG	+	0	0	HEK293_site4	GGCACTGCGGCTGGAGGTGG	TGG	GGCAATGCGGCTGGAGGCGG	GGCACTGCGGCTGGAGGTGG	2	2	18	16	TRUE	hek4	0.958763	HEK293_site4	93	62	31	0	0.0251828	0.0279154	0.0210598	0	3	2	4	TRUE
hg38_15:43817564	hg38_15:43817564	15	43817564	43817424	43817704	MFAP1	MFAP1	0	0	hg38_15:43817564_2	43817548	43817571	GAGTCTAAGCAGAAGAAGAAGAG	GAG	+	1	1	EMX1	GAGTCCGAGCAGAAGAAGAA	GAA	GAGTCTAAGCAGAAGAAGAA	GAGTCCGAGCAGAAGAAGAA	2	2	18	16	TRUE	emx1	0.945205	EMX1	69	0	0	69	0.029896	0	0	0.0300392	3	2	3	FALSE
hg38_5:45358964	hg38_5:45358964	5	45358964	45358824	45359104	HCN1	MRPS30	538397	0	hg38_5:45358964_2	45358958	45358981	GAGTTAGAGCAGAAGAAGAAAGG	AGG	-	-1	1	EMX1	GAGTCCGAGCAGAAGAAGAA	GAA	GAGTTAGAGCAGAAGAAGAA	GAGTCCGAGCAGAAGAAGAA	2	2	18	16	TRUE	emx1	0.935484	EMX1	58	0	0	58	0.02513	0	0	0.0252503	4	2	4	FALSE
hg38_15:32993904	hg38_15:32993904	15	32993904	32993764	32994044	FMN1	FMN1	0	0	hg38_15:32993904_2	32993899	32993922	GACCCCCCCCACCCCGCCCCCGG	CGG	-	0	0	VEGFA_site2	GACCCCCTCCACCCCGCCTC	CTC	GACCCCCCCCACCCCGCCCC	GACCCCCTCCACCCCGCCTC	2	2	18	16	TRUE	vegfa2	0.963158	VEGFA_site2	366	0	107	259	0.0955115	0	0.0540677	0.139773	3	2	3	FALSE
hg38_6:26570645	hg38_6:26570645	6	26570645	26570505	26570785	ENSG00000284607	ENSG00000291336	16110	4	hg38_6:26570645_1	26570628	26570651	GACCCCCCCACCCCACCCTCCGG	CGG	+	0	0	VEGFA_site2	GACCCCCTCCACCCCGCCTC	CTC	GACCCCC-CCACCCCACCCTC	GACCCCCTCCACCCC-GCCTC	3	3	18	10.9	TRUE	vegfa2	0.954286	VEGFA_site2	167	0	67	100	0.0435804	0	0.0338555	0.0539665	4	2	3	TRUE
hg38_11:31795933	hg38_11:31795933	11	31795933	31795793	31796073	PAX6	ELP4	5470	0	hg38_11:31795933_2	31795928	31795951	GGGCCCCTCCACCCCGCCTCTGG	TGG	-	0	0	VEGFA_site2	GACCCCCTCCACCCCGCCTC	CTC	GGGCCCCTCCACCCCGCCTC	GACCCCCTCCACCCCGCCTC	2	2	18	16	TRUE	vegfa2	0.945946	VEGFA_site2	455	0	186	269	0.118737	0	0.0939869	0.14517	3	2	3	TRUE
hg38_11:63623617	hg38_11:63623617	11	63623617	63623477	63623757	ENSG00000256789	ATL3	331	0	hg38_11:63623617_3	63623611	63623634	GACACCTTCCACCCCGTCTCTGG	TGG	-	-1	1	VEGFA_site2	GACCCCCTCCACCCCGCCTC	CTC	GACACCTTCCACCCCGTCTC	GACCCCCTCCACCCCGCCTC	3	3	17	14	TRUE	vegfa2	0.963964	VEGFA_site2	107	0	28	79	0.0279228	0	0.0141486	0.0426336	3	2	3	FALSE
hg38_18:23779593	hg38_18:23779593	18	23779593	23779453	23779733	LAMA3	NPC1	192948	1	hg38_18:23779593_2	23779588	23779611	GCCCCCACCCACCCCGCCTCTGG	TGG	-	0	0	VEGFA_site2	GACCCCCTCCACCCCGCCTC	CTC	GCCCCCACCCACCCCGCCTC	GACCCCCTCCACCCCGCCTC	3	3	17	14	TRUE	vegfa2	0.97479	VEGFA_site2	580	0	213	367	0.151357	0	0.10763	0.198057	4	2	1	TRUE
hg38_17:326509	hg38_17:326509	17	326509	326369	326649	RPH3AL	RPH3AL	0	0	hg38_17:326509_1	326504	326527	TGCACTGTGGCTGGAGATGGGGG	GGG	-	0	0	HEK293_site4	GGCACTGCGGCTGGAGGTGG	TGG	TGCACTGTGGCTGGAGATGG	GGCACTGCGGCTGGAGGTGG	3	3	17	14	TRUE	hek4	0.963636	HEK293_site4	53	36	17	0	0.0143515	0.0162089	0.0115489	0	2	2	2	FALSE
hg38_5:6715005	hg38_5:6715005	5	6715005	6714865	6715145	TENT4A	TENT4A	0	0	hg38_5:6715005_1	6714988	6715011	CTACCCCTCCACCCCGCCTCCGG	CGG	+	0	0	VEGFA_site2	GACCCCCTCCACCCCGCCTC	CTC	CTACCCCTCCACCCCGCCTC	GACCCCCTCCACCCCGCCTC	3	3	17	14	TRUE	vegfa2	0.905716	VEGFA_site2	2757	0	1298	1459	0.719468	0	0.655887	0.787372	4	2	4	TRUE
hg38_7:54493743	hg38_7:54493743	7	54493743	54493603	54493883		SEC61G	258368	0	hg38_7:54493743_1	54493727	54493750	AGGACTGCGGCTGGGGGTGGTGG	TGG	+	1	1	HEK293_site4	GGCACTGCGGCTGGAGGTGG	TGG	AGGACTGCGGCTGGGGGTGG	GGCACTGCGGCTGGAGGTGG	3	3	17	14	TRUE	hek4	0.961165	HEK293_site4	99	71	28	0	0.0268075	0.0319676	0.0190217	0	3	2	4	TRUE
hg38_11:13926823	hg38_11:13926823	11	13926823	13926683	13926963	ENSG00000303627,LINC02683	FAR1	194338	1	hg38_11:13926823_1	13926806	13926829	TACCCCCCCCACCCCGCCACAGG	AGG	+	0	0	VEGFA_site2	GACCCCCTCCACCCCGCCTC	CTC	TACCCCCCCCACCCCGCCAC	GACCCCCTCCACCCCGCCTC	3	3	17	14	TRUE	vegfa2	0.948387	VEGFA_site2	147	0	45	102	0.0383612	0	0.0227388	0.0550459	3	2	3	FALSE
hg38_X:119731518	hg38_X:119731518	X	119731518	119731378	119731658		SEPTIN6	38009	1	hg38_X:119731518_2	119731513	119731536	GTCCTCCACCACCCCGCCTCTGG	TGG	-	0	0	VEGFA_site2	GACCCCCTCCACCCCGCCTC	CTC	GTCCTCCACCACCCCGCCTC	GACCCCCTCCACCCCGCCTC	3	3	17	14	TRUE	vegfa2	0.96875	VEGFA_site2	62	0	23	39	0.0161795	0	0.011622	0.021047	2	2	2	FALSE
hg38_9:27338876	hg38_9:27338876	9	27338876	27338736	27339016	MOB3B	MOB3B	0	1	hg38_9:27338876_1	27338859	27338882	GACCCCTCCCACCCCGACTCCGG	CGG	+	0	0	VEGFA_site2	GACCCCCTCCACCCCGCCTC	CTC	GACCCCTCCCACCCCGACTC	GACCCCCTCCACCCCGCCTC	3	3	17	14	TRUE	vegfa2	0.934211	VEGFA_site2	71	0	23	48	0.0185282	0	0.011622	0.0259039	1	2	5	TRUE
hg38_17:4455455	hg38_17:4455455	17	4455455	4455315	4455595	SPNS3	MYBBP1A	83303	1	hg38_17:4455455_2	4455450	4455473	TACCCCCCACACCCCGCCTCTGG	TGG	-	0	0	VEGFA_site2	GACCCCCTCCACCCCGCCTC	CTC	TACCCCCCACACCCCGCCTC	GACCCCCTCCACCCCGCCTC	3	3	17	14	TRUE	vegfa2	0.945559	VEGFA_site2	330	0	112	218	0.0861169	0	0.0565942	0.117647	2	2	2	TRUE
hg38_16:56929515	hg38_16:56929515	16	56929515	56929375	56929655		HERPUD1	2488	1	hg38_16:56929515_2	56929510	56929533	TGCCCCCCCCACCCCACCTCTGG	TGG	-	0	0	VEGFA_site2	GACCCCCTCCACCCCGCCTC	CTC	TGCCCCCCCCACCCCACCTC	GACCCCCTCCACCCCGCCTC	4	4	16	12	TRUE	vegfa2	0.929066	VEGFA_site2	537	0	214	323	0.140136	0	0.108135	0.174312	3	2	3	TRUE
hg38_17:57663166	hg38_17:57663166	17	57663166	57663026	57663306	MSI2,ENSG00000294834	MSI2	0	0	hg38_17:57663166_2	57663161	57663184	CCGCCCCTCCACCCCGCCACTGG	TGG	-	0	0	VEGFA_site2	GACCCCCTCCACCCCGCCTC	CTC	CCGCCCCTCCACCCCGCCAC	GACCCCCTCCACCCCGCCTC	4	4	16	12	TRUE	vegfa2	0.978102	VEGFA_site2	134	0	51	83	0.0349687	0	0.0257706	0.0447922	3	2	6	FALSE
hg38_17:64089693	hg38_17:64089693	17	64089693	64089553	64089833	ERN1	ERN1	0	1	hg38_17:64089693_4	64089687	64089710	ACTCCCCTCCACCCCGGCTCGGG	GGG	-	-1	1	VEGFA_site2	GACCCCCTCCACCCCGCCTC	CTC	ACTCCCCTCCACCCCGGCTC	GACCCCCTCCACCCCGCCTC	4	4	16	12	TRUE	vegfa2	0.982143	VEGFA_site2	55	0	11	44	0.0143528	0	0.00555836	0.0237453	3	2	4	FALSE
hg38_17:41888502	hg38_17:41888502	17	41888502	41888362	41888642	ACLY	ACLY	0	0	hg38_17:41888502_2	41888497	41888520	TGCCCCTCCCACCCCGCCTCTGG	TGG	-	0	0	VEGFA_site2	GACCCCCTCCACCCCGCCTC	CTC	TGCCCCTCCCACCCCGCCTC	GACCCCCTCCACCCCGCCTC	4	4	16	12	TRUE	vegfa2	0.937624	VEGFA_site2	947	0	374	573	0.247129	0	0.188984	0.309228	3	2	3	FALSE
hg38_4:38536006	hg38_4:38536006	4	38536006	38535866	38536146	LINC01259	KLF3	128052	0	hg38_4:38536006_1	38535989	38536012	CTCCCCACCCACCCCGCCTCAGG	AGG	+	0	0	VEGFA_site2	GACCCCCTCCACCCCGCCTC	CTC	CTCCCCACCCACCCCGCCTC	GACCCCCTCCACCCCGCCTC	4	4	16	12	TRUE	vegfa2	0.960591	VEGFA_site2	780	0	327	453	0.203549	0	0.165235	0.244468	3	2	4	FALSE
hg38_19:42302648	hg38_19:42302648	19	42302648	42302508	42302788	PAFAH1B3,PRR19	CIC	6712	1	hg38_19:42302648_4	42302642	42302665	TTCTCCCTCCTCCCCGCCTCGGG	GGG	-	-1	1	VEGFA_site2	GACCCCCTCCACCCCGCCTC	CTC	TTCTCCCTCCTCCCCGCCTC	GACCCCCTCCACCCCGCCTC	4	4	16	12	TRUE	vegfa2	0.983871	VEGFA_site2	61	0	16	45	0.0159186	0	0.00808489	0.0242849	3	2	3	FALSE
hg38_22:50446373	hg38_22:50446373	22	50446373	50446233	50446513	SBF1	SBF1	0	1	hg38_22:50446373_1	50446356	50446379	CCCCCCCCCCCCCCCGCCTCCGG	CGG	+	0	0	VEGFA_site2	GACCCCCTCCACCCCGCCTC	CTC	CCCCCCCCCCCCCCCGCCTC	GACCCCCTCCACCCCGCCTC	4	4	16	12	TRUE	vegfa2	0.969072	VEGFA_site2	188	0	79	109	0.0490605	0	0.0399192	0.0588235	2	2	2	TRUE
hg38_13:99894733	hg38_13:99894733	13	99894733	99894593	99894873	CLYBL,ENSG00000286757	CLYBL	0	1	hg38_13:99894733_2	99894728	99894751	CCCCCCCCCCCCCCCGCCTCAGG	AGG	-	0	0	VEGFA_site2	GACCCCCTCCACCCCGCCTC	CTC	CCCCCCCCCCCCCCCGCCTC	GACCCCCTCCACCCCGCCTC	4	4	16	12	TRUE	vegfa2	0.93401	VEGFA_site2	368	0	121	247	0.0960334	0	0.061142	0.133297	2	2	2	TRUE
hg38_X:129906664	hg38_X:129906664	X	129906664	129906524	129906804	ENSG00000235189,UTP14A	UTP14A	0	0	hg38_X:129906664_1	129906647	129906670	TGCCCCCCCCACCCCGCCCCCGG	CGG	+	0	0	VEGFA_site2	GACCCCCTCCACCCCGCCTC	CTC	TGCCCCCCCCACCCCGCCCC	GACCCCCTCCACCCCGCCTC	4	4	16	12	TRUE	vegfa2	0.942953	VEGFA_site2	281	0	94	187	0.0733299	0	0.0474987	0.100917	2	2	2	FALSE
hg38_2:12604649	hg38_2:12604649	2	12604649	12604509	12604789	MIR3681HG,ENSG00000309353,ENSG00000223360	MIR3681HG	0	1	hg38_2:12604649_1	12604632	12604655	GACACACCCCACCCCACCTCAGG	AGG	+	0	0	VEGFA_site2	GACCCCCTCCACCCCGCCTC	CTC	GACACACCCCACCCCACCTC	GACCCCCTCCACCCCGCCTC	4	4	16	12	TRUE	vegfa2	0.942559	VEGFA_site2	361	0	167	194	0.0942067	0	0.0843861	0.104695	3	2	4	TRUE
hg38_2:241275191	hg38_2:241275191	2	241275191	241275051	241275331	HDLBP	HDLBP	0	1	hg38_2:241275191_1	241275174	241275197	ATTCCCCCCCACCCCGCCTCAGG	AGG	+	0	0	VEGFA_site2	GACCCCCTCCACCCCGCCTC	CTC	ATTCCCCCCCACCCCGCCTC	GACCCCCTCCACCCCGCCTC	4	4	16	12	TRUE	vegfa2	0.928194	VEGFA_site2	1758	0	774	984	0.458768	0	0.391107	0.531031	2	2	3	TRUE
hg38_2:230330891	hg38_2:230330891	2	230330891	230330751	230331031	SP140L	SP140L	0	1	hg38_2:230330891_1	230330874	230330897	TGTCCCTCTCCATCCCGCCCAGG	AGG	+	0	0	VEGFA_site2	GACCCCCTCCACCCCGCCTC	CTC	TGTCCCTCTCCATCCCGCC-C	-GACCCCCTCCACCCCGCCTC	5	5	16	6.9	TRUE	vegfa2	0.975	VEGFA_site2	78	0	31	47	0.0203549	0	0.0156645	0.0253643	2	2	3	FALSE
hg38_16:50266435	hg38_16:50266435	16	50266435	50266295	50266575	ADCY7	ADCY7	0	0	hg38_16:50266435_1	50266418	50266441	AGCACTGTGGCTGGGGGAGGGGG	GGG	+	0	0	HEK293_site4	GGCACTGCGGCTGGAGGTGG	TGG	AGCACTGTGGCTGGGGGAGG	GGCACTGCGGCTGGAGGTGG	4	4	16	12	TRUE	hek4	0.968421	HEK293_site4	92	67	25	0	0.024912	0.0301666	0.0169837	0	3	2	3	FALSE
hg38_22:43288489	hg38_22:43288489	22	43288489	43288349	43288629	SCUBE1	TTLL12	101216	1	hg38_22:43288489_1	43288472	43288495	AGCCCCCACCTCCCCGCCTCGGG	GGG	+	0	0	VEGFA_site2	GACCCCCTCCACCCCGCCTC	CTC	AGCCCCCACCTCCCCGCCTC	GACCCCCTCCACCCCGCCTC	4	4	16	12	TRUE	vegfa2	1	VEGFA_site2	96	0	33	63	0.0250522	0	0.0166751	0.0339989	2	2	4	FALSE
hg38_3:140679958	hg38_3:140679958	3	140679958	140679818	140680098	TRIM42	SLC25A36	261733	0	hg38_3:140679958_1	140679941	140679964	CAACCCCCCCACCCCGCTTCAGG	AGG	+	0	0	VEGFA_site2	GACCCCCTCCACCCCGCCTC	CTC	CAACCCCCCCACCCCGCTTC	GACCCCCTCCACCCCGCCTC	4	4	16	12	TRUE	vegfa2	0.894737	VEGFA_site2	51	0	16	35	0.013309	0	0.00808489	0.0188883	3	2	2	FALSE
hg38_9:100837366	hg38_9:100837366	9	100837366	100837226	100837506	ENSG00000297333	TMEFF1	259591	0	hg38_9:100837366_4	100837360	100837383	ACACCCCCCCACCCCGCCTCAGG	AGG	-	-1	1	VEGFA_site2	GACCCCCTCCACCCCGCCTC	CTC	ACACCCCCCCACCCCGCCTC	GACCCCCTCCACCCCGCCTC	4	4	16	12	TRUE	vegfa2	0.945355	VEGFA_site2	173	0	55	118	0.0451461	0	0.0277918	0.0636805	3	2	3	FALSE
hg38_1:50976518	hg38_1:50976518	1	50976518	50976378	50976658	ENSG00000299346	ENSG00000299324	1101	1	hg38_1:50976518_2	50976513	50976536	GACCCCTCCCTCCCCACCTCAGG	AGG	-	0	0	VEGFA_site2	GACCCCCTCCACCCCGCCTC	CTC	GACCCCTCCCTCCCCACCTC	GACCCCCTCCACCCCGCCTC	4	4	16	12	TRUE	vegfa2	0.963265	VEGFA_site2	236	0	94	142	0.0615866	0	0.0474987	0.0766325	3	2	3	FALSE
hg38_5:156894130	hg38_5:156894130	5	156894130	156893990	156894270		CYFIP2	371810	1	hg38_5:156894130_1	156894113	156894136	GACCCCACCTACCCCACCTCAGG	AGG	+	0	0	VEGFA_site2	GACCCCCTCCACCCCGCCTC	CTC	GACCCCACCTACCCCACCTC	GACCCCCTCCACCCCGCCTC	4	4	16	12	TRUE	vegfa2	0.980392	VEGFA_site2	50	0	17	33	0.013048	0	0.0085902	0.017809	3	2	3	FALSE
hg38_11:12287387	hg38_11:12287387	11	12287387	12287247	12287527	MICAL2	MICAL2	0	1	hg38_11:12287387_1	12287370	12287393	ATCCCCCTCCACCCCACCCCTGG	TGG	+	0	0	VEGFA_site2	GACCCCCTCCACCCCGCCTC	CTC	ATCCCCCTCCACCCCACCCC	GACCCCCTCCACCCCGCCTC	4	4	16	12	TRUE	vegfa2	0.955432	VEGFA_site2	343	0	136	207	0.0895094	0	0.0687216	0.111711	3	2	3	FALSE
hg38_11:76784743	hg38_11:76784743	11	76784743	76784603	76784883	TSKU	TSKU	0	1	hg38_11:76784743_2	76784738	76784761	CACCCCCCCCCCCCCACCTCCGG	CGG	-	0	0	VEGFA_site2	GACCCCCTCCACCCCGCCTC	CTC	CACCCCCCCCCCCCCACCTC	GACCCCCTCCACCCCGCCTC	4	4	16	12	TRUE	vegfa2	0.929936	VEGFA_site2	146	0	48	98	0.0381002	0	0.0242547	0.0528872	3	2	3	FALSE
hg38_11:72237760	hg38_11:72237760	11	72237760	72237620	72237900	INPPL1	INPPL1	0	1	hg38_11:72237760_1	72237743	72237766	GCTTCCCTCCACCCCGCATCCGG	CGG	+	0	0	VEGFA_site2	GACCCCCTCCACCCCGCCTC	CTC	GCTTCCCTCCACCCCGCATC	GACCCCCTCCACCCCGCCTC	4	4	16	12	TRUE	vegfa2	0.945205	VEGFA_site2	69	0	35	34	0.0180063	0	0.0176857	0.0183486	3	2	3	FALSE
hg38_7:95690363	hg38_7:95690363	7	95690363	95690223	95690503	ENSG00000302505	DYNC1I1	82004	1	hg38_7:95690363_2	95690358	95690381	GACCCCTCACACCCCGCCCCTGG	TGG	-	0	0	VEGFA_site2	GACCCCCTCCACCCCGCCTC	CTC	GACCCCTCACACCCCGCCCC	GACCCCCTCCACCCCGCCTC	4	4	16	12	TRUE	vegfa2	0.952	VEGFA_site2	119	0	44	75	0.0310543	0	0.0222335	0.0404749	4	2	5	FALSE
hg38_11:83722556	hg38_11:83722556	11	83722556	83722416	83722696	DLG2,DLG2-AS2	DLG2	0	1	hg38_11:83722556_3	83722550	83722573	GTCACTCCCCACCCCGCCTCTGG	TGG	-	-1	1	VEGFA_site2	GACCCCCTCCACCCCGCCTC	CTC	GTCACTCCCCACCCCGCCTC	GACCCCCTCCACCCCGCCTC	4	4	16	12	TRUE	vegfa2	0.881818	VEGFA_site2	97	0	27	70	0.0253132	0	0.0136433	0.0377766	3	2	3	FALSE
hg38_8:143740791	hg38_8:143740791	8	143740791	143740651	143740931	IQANK1	FAM83H	2418	0	hg38_8:143740791_1	143740774	143740797	GTACCCCACCACCCCGCCCCAGG	AGG	+	0	0	VEGFA_site2	GACCCCCTCCACCCCGCCTC	CTC	GTACCCCACCACCCCGCCCC	GACCCCCTCCACCCCGCCTC	4	4	16	12	TRUE	vegfa2	0.933333	VEGFA_site2	210	0	82	128	0.0548017	0	0.0414351	0.0690772	3	2	5	FALSE
hg38_10:114534495	hg38_10:114534495	10	114534495	114534355	114534635	ABLIM1	ABLIM1	0	1	hg38_10:114534495_2	114534490	114534513	CCCCACCCCCACCCCGCCTCAGG	AGG	-	0	0	VEGFA_site2	GACCCCCTCCACCCCGCCTC	CTC	CCCCACCCCCACCCCGCCTC	GACCCCCTCCACCCCGCCTC	4	4	16	12	TRUE	vegfa2	0.91954	VEGFA_site2	80	0	18	62	0.0208768	0	0.0090955	0.0334593	2	2	2	TRUE
hg38_12:25872160	hg38_12:25872160	12	25872160	25872020	25872300		RASSF8-AS1	64384	1	hg38_12:25872160_2	25872155	25872178	CATTCCCCCCACCCCACCTCAGG	AGG	-	0	0	VEGFA_site2	GACCCCCTCCACCCCGCCTC	CTC	CATTCCCCCCACCCCACCTC	GACCCCCTCCACCCCGCCTC	5	5	15	10	TRUE	vegfa2	0.979798	VEGFA_site2	291	0	120	171	0.0759395	0	0.0606367	0.0922828	3	2	3	FALSE
hg38_4:8840189	hg38_4:8840189	4	8840189	8840049	8840329		ENSG00000287972	160340	1	hg38_4:8840189_2	8840184	8840207	CATACCCCCCACCCCGCCCCGGG	GGG	-	0	0	VEGFA_site2	GACCCCCTCCACCCCGCCTC	CTC	CATACCCCCCACCCCGCCCC	GACCCCCTCCACCCCGCCTC	5	5	15	10	TRUE	vegfa2	0.958848	VEGFA_site2	233	0	69	164	0.0608038	0	0.0348661	0.0885051	3	2	2	FALSE
hg38_2:24634724	hg38_2:24634724	2	24634724	24634584	24634864	NCOA1	NCOA1	0	0	hg38_2:24634724_1	24634707	24634730	ACCCCCCCCCCCCCCGCCCCCGG	CGG	+	0	0	VEGFA_site2	GACCCCCTCCACCCCGCCTC	CTC	ACCCCCCCCCCCCCCGCCCC	GACCCCCTCCACCCCGCCTC	5	5	15	10	TRUE	vegfa2	0.979167	VEGFA_site2	94	0	33	61	0.0245303	0	0.0166751	0.0329196	3	2	4	FALSE
hg38_4:1494529	hg38_4:1494529	4	1494529	1494389	1494669		UVSSA	98401	0	hg38_4:1494529_3	1494513	1494536	AGGCCCCCACACCCCGCCTCAGG	AGG	+	1	1	VEGFA_site2	GACCCCCTCCACCCCGCCTC	CTC	AGGCCCCCACACCCCGCCTC	GACCCCCTCCACCCCGCCTC	5	5	15	10	TRUE	vegfa2	0.866667	VEGFA_site2	156	0	41	115	0.0407098	0	0.0207175	0.0620615	3	2	2	FALSE
hg38_7:105293508	hg38_7:105293508	7	105293508	105293368	105293648	SRPK2	SRPK2	0	1	hg38_7:105293508_1	105293491	105293514	TCCACCCCCCACCCCGCCCCGGG	GGG	+	0	0	VEGFA_site2	GACCCCCTCCACCCCGCCTC	CTC	TCCACCCCCCACCCCGCCCC	GACCCCCTCCACCCCGCCTC	5	5	15	10	TRUE	vegfa2	0.953704	VEGFA_site2	103	0	34	69	0.0268789	0	0.0171804	0.0372369	5	2	5	FALSE
hg38_X:150764055	hg38_X:150764055	X	150764055	150763915	150764195	MTMR1	MTMR1	0	1	hg38_X:150764055_1	150764038	150764061	CTGCCCCCCCACCCCGCCACTGG	TGG	+	0	0	VEGFA_site2	GACCCCCTCCACCCCGCCTC	CTC	CTGCCCCCCCACCCCGCCAC	GACCCCCTCCACCCCGCCTC	5	5	15	10	TRUE	vegfa2	0.976407	VEGFA_site2	538	0	190	348	0.140397	0	0.0960081	0.187804	2	2	2	FALSE
hg38_10:70778460	hg38_10:70778460	10	70778460	70778320	70778600	TBATA	ADAMTS14	15880	0	hg38_10:70778460_2	70778444	70778467	CAGTCCCCCCACCCCACCTCTGG	TGG	+	1	1	VEGFA_site2	GACCCCCTCCACCCCGCCTC	CTC	CAGTCCCCCCACCCCACCTC	GACCCCCTCCACCCCGCCTC	5	5	15	10	TRUE	vegfa2	0.958801	VEGFA_site2	256	0	77	179	0.0668058	0	0.0389085	0.0966001	4	2	4	TRUE
hg38_20:10933312	hg38_20:10933312	20	10933312	10933172	10933452	ENSG00000270792	JAG1	259174	0	hg38_20:10933312_3	10933306	10933329	CCACCCCCCCACCCCGCCCCTGG	TGG	-	-1	1	VEGFA_site2	GACCCCCTCCACCCCGCCTC	CTC	CCACCCCCCCACCCCGCCCC	GACCCCCTCCACCCCGCCTC	5	5	15	10	TRUE	vegfa2	0.987179	VEGFA_site2	77	0	23	54	0.0200939	0	0.011622	0.0291419	2	2	3	FALSE
hg38_19:45448796	hg38_19:45448796	19	45448796	45448656	45448936	ERCC1	ERCC1	0	1	hg38_19:45448796_1	45448779	45448802	AAGACCCCCCACCCCGCCCCAGG	AGG	+	0	0	VEGFA_site2	GACCCCCTCCACCCCGCCTC	CTC	AAGACCCCCCACCCCGCCCC	GACCCCCTCCACCCCGCCTC	5	5	15	10	TRUE	vegfa2	1	VEGFA_site2	50	0	19	31	0.013048	0	0.00960081	0.0167296	3	2	3	FALSE
hg38_11:46120302	hg38_11:46120302	11	46120302	46120162	46120442	PHF21A	PHF21A	0	1	hg38_11:46120302_2	46120297	46120320	CATCCCCCCCACCCCACCCCGGG	GGG	-	0	0	VEGFA_site2	GACCCCCTCCACCCCGCCTC	CTC	CATCCCCCCCACCCCACCCC	GACCCCCTCCACCCCGCCTC	5	5	15	10	TRUE	vegfa2	0.849315	VEGFA_site2	62	0	17	45	0.0161795	0	0.0085902	0.0242849	3	2	3	FALSE
hg38_11:2665017	hg38_11:2665017	11	2665017	2664877	2665157	KCNQ1,KCNQ1OT1	KCNQ1	0	1	hg38_11:2665017_2	2665012	2665035	CTCACCCCCCACCCCACCTCTGG	TGG	-	0	0	VEGFA_site2	GACCCCCTCCACCCCGCCTC	CTC	CTCACCCCCCACCCCACCTC	GACCCCCTCCACCCCGCCTC	5	5	15	10	TRUE	vegfa2	0.969298	VEGFA_site2	221	0	86	135	0.0576722	0	0.0434563	0.0728548	3	2	2	FALSE
hg38_11:374665	hg38_11:374665	11	374665	374525	374805	B4GALNT4	PKP3	17810	1	hg38_11:374665_2	374660	374683	AGGCCCCCCCGCCCCGCCTCAGG	AGG	-	0	0	VEGFA_site2	GACCCCCTCCACCCCGCCTC	CTC	AGGCCCCCCCGCCCCGCCTC	GACCCCCTCCACCCCGCCTC	5	5	15	10	TRUE	vegfa2	0.980488	VEGFA_site2	804	0	283	521	0.209812	0	0.143002	0.281166	3	2	2	TRUE
hg38_16:82700976	hg38_16:82700976	16	82700976	82700836	82701116	CDH13	CDH13	0	3	hg38_16:82700976_1	82700959	82700982	CCCCCCCCCCCCCCCGCCCCGGG	GGG	+	0	0	VEGFA_site2	GACCCCCTCCACCCCGCCTC	CTC	CCCCCCCCCCCCCCCGCCCC	GACCCCCTCCACCCCGCCTC	5	5	15	10	TRUE	vegfa2	0.92144	VEGFA_site2	563	0	134	429	0.146921	0	0.067711	0.231516	4	2	3	TRUE
hg38_3:31417165	hg38_3:31417165	3	31417165	31417025	31417305		STT3B	115334	0	hg38_3:31417165_4	31417159	31417182	CTTCCCCCACACCCCGCCCCAGG	AGG	-	-1	1	VEGFA_site2	GACCCCCTCCACCCCGCCTC	CTC	CTTCCCCCACACCCCGCCCC	GACCCCCTCCACCCCGCCTC	6	6	14	8	TRUE	vegfa2	0.984	VEGFA_site2	123	0	49	74	0.0320981	0	0.02476	0.0399352	4	2	3	FALSE
hg38_1:151059410	hg38_1:151059410	1	151059410	151059270	151059550	CDC42SE1	CDC42SE1	0	0	hg38_1:151059410_2	151059392	151059415	CCTCCCCCACACCCCGCATCCGG	CGG	+	-1	1	VEGFA_site2	GACCCCCTCCACCCCGCCTC	CTC	CCTCCCCCACACCCCGCATC	GACCCCCTCCACCCCGCCTC	6	6	14	8	TRUE	vegfa2	0.941909	VEGFA_site2	227	0	71	156	0.059238	0	0.0358767	0.0841878	4	2	3	FALSE
hg38_13:26052104	hg38_13:26052104	13	26052104	26051964	26052244	SHISA2	ATP8A2	26114	1	hg38_13:26052104_1	26052087	26052110	TCCCCCCCACCCCCGACCTCAGG	AGG	+	0	0	VEGFA_site2	GACCCCCTCCACCCCGCCTC	CTC	TCCCCCCCACCCCCGACCTC	GACCCCCTCCACCCCGCCTC	7	7	13	6	TRUE	vegfa2	0.934615	VEGFA_site2	486	0	149	337	0.126827	0	0.0752906	0.181867	2	2	2	FALSE
hg38_19:44890676	hg38_19:44890676	19	44890676	44890536	44890816	ENSG00000267282,TOMM40	TOMM40	0	1	hg38_19:44890676_2	44890671	44890694	CCGGGCCCCCACCCCACCTCTGG	TGG	-	0	0	VEGFA_site2	GACCCCCTCCACCCCGCCTC	CTC	CCGGGCCCCCACCCCACCTC	GACCCCCTCCACCCCGCCTC	7	7	13	6	TRUE	vegfa2	0.950943	VEGFA_site2	252	0	93	159	0.065762	0	0.0469934	0.0858068	3	2	3	TRUE
hg38_5:113616222	hg38_5:113616222	5	113616222	113616082	113616362		YTHDC2	20798	0	hg38_5:113616222_2	113616206	113616229	TCCTTCCCCCACCCCACCGCTGG	TGG	+	1	1	VEGFA_site2	GACCCCCTCCACCCCGCCTC	CTC	TCCTTCCCCCACCCCACCGC	GACCCCCTCCACCCCGCCTC	7	7	13	6	TRUE	vegfa2	0.967742	VEGFA_site2	90	0	19	71	0.0234864	0	0.00960081	0.0383162	3	2	3	FALSE
hg38_1:236097322	hg38_1:236097322	1	236097322	236097182	236097462	ENSG00000293995	NID1	32074	0	hg38_1:236097322_2	236097315	236097338	GCTCCATTCTGAGTCACCCCTGG	TGG	-	-2	2	VEGFA_site2	GACCCCCTCCACCCCGCCTC	CTC	GCTCCATTCTGAGTCACCCC	GACCCCCTCCACCCCGCCTC	11	11	9	-2	TRUE	vegfa2	0.813333	VEGFA_site2	61	0	14	47	0.0159186	0	0.00707428	0.0253643	4	2	3	FALSE

### Sheet: edit_de_stats
test_name	joint_model	cell_type	guide	edit	gene	allelic_beta	ci_lower_beta	ci_upper_beta	t_value	p_value	is_baseline	padj	-log10_pval	sig	interaction_beta	interaction_lower_beta	interaction_upper_beta	interaction_t_value	interaction_p_value	interaction_padj	interaction_sig
u2os--hg38_2:72933868--SFXN5	hg38_2:72933868--SFXN5	u2os	EMX1	hg38_2:72933868	SFXN5	0.14	-0.125	0.405	1.034	0.300929	TRUE	0.806013	0.521536	FALSE							FALSE
u2os--hg38_15:43817564--MFAP1	hg38_15:43817564--MFAP1	u2os	EMX1	hg38_15:43817564	MFAP1	0.027	-0.146	0.201	0.31	0.756383	TRUE	0.806013	0.121258	FALSE							FALSE
u2os--hg38_5:45358964--MRPS30	hg38_5:45358964--MRPS30	u2os	EMX1	hg38_5:45358964	MRPS30	0.029	-0.203	0.262	0.246	0.806013	TRUE	0.806013	0.0936581	FALSE							FALSE
k562--hg38_20:32761965--DNMT3B	hg38_20:32761965--DNMT3B	k562	HEK293_site4	hg38_20:32761965	DNMT3B	-0.745149	-1.005	-0.485301	-5.62045	1.90456e-08	FALSE	2.66639e-07	7.7202	TRUE	-0.602	-0.925	-0.279	-3.651	0.000261186	0.00182831	TRUE
293t--hg38_7:54493743--SEC61G	hg38_7:54493743--SEC61G	293t	HEK293_site4	hg38_7:54493743	SEC61G	-0.401	-0.68	-0.122	-2.817	0.00484399	TRUE	0.0339079	2.3148	TRUE							FALSE
k562--hg38_4:55949032--CEP135	hg38_4:55949032--CEP135	k562	HEK293_site4	hg38_4:55949032	CEP135	-0.34842	-0.61573	-0.0811088	-2.55467	0.010629	FALSE	0.0496018	1.97351	TRUE	-0.308	-0.637	0.021	-1.835	0.066563	0.171741	FALSE
293t--hg38_6:160096847--IGF2R	hg38_6:160096847--IGF2R	293t	HEK293_site4	hg38_6:160096847	IGF2R	0.241	0.003	0.479	1.986	0.0469872	TRUE	0.164455	1.32802	FALSE							FALSE
293t--hg38_20:32761965--DNMT3B	hg38_20:32761965--DNMT3B	293t	HEK293_site4	hg38_20:32761965	DNMT3B	-0.144	-0.335	0.048	-1.467	0.142379	TRUE	0.249164	0.846553	FALSE							FALSE
293t--hg38_15:40752043--RMDN3	hg38_15:40752043--RMDN3	293t	HEK293_site4	hg38_15:40752043	RMDN3	0.076	-0.02	0.172	1.557	0.119454	TRUE	0.249164	0.922801	FALSE							FALSE
k562--hg38_6:160096847--IGF2R	hg38_6:160096847--IGF2R	k562	HEK293_site4	hg38_6:160096847	IGF2R	0.262044	-0.0880564	0.612144	1.467	0.142377	FALSE	0.249164	0.846561	FALSE	0.021	-0.402	0.444	0.097	0.922577	0.922577	FALSE
k562--hg38_17:326509--RPH3AL	hg38_17:326509--RPH3AL	k562	HEK293_site4	hg38_17:326509	RPH3AL	-0.35478	-0.803982	0.0944215	-1.54798	0.121627	FALSE	0.249164	0.914972	FALSE	-0.493	-1.033	0.047	-1.789	0.0736034	0.171741	FALSE
293t--hg38_16:50266435--ADCY7	hg38_16:50266435--ADCY7	293t	HEK293_site4	hg38_16:50266435	ADCY7	0.146	-0.081	0.373	1.258	0.208403	TRUE	0.324182	0.681096	FALSE							FALSE
293t--hg38_17:326509--RPH3AL	hg38_17:326509--RPH3AL	293t	HEK293_site4	hg38_17:326509	RPH3AL	0.138	-0.161	0.437	0.903	0.366356	TRUE	0.512898	0.436097	FALSE							FALSE
k562--hg38_15:40752043--RMDN3	hg38_15:40752043--RMDN3	k562	HEK293_site4	hg38_15:40752043	RMDN3	0.0300671	-0.0875078	0.147642	0.501216	0.616219	FALSE	0.784279	0.210265	FALSE	-0.046	-0.197	0.104	-0.603	0.546801	0.648218	FALSE
293t--hg38_4:55949032--CEP135	hg38_4:55949032--CEP135	293t	HEK293_site4	hg38_4:55949032	CEP135	-0.04	-0.232	0.152	-0.411	0.681216	TRUE	0.794752	0.166715	FALSE							FALSE
k562--hg38_7:54493743--SEC61G	hg38_7:54493743--SEC61G	k562	HEK293_site4	hg38_7:54493743	SEC61G	-0.0227023	-0.444406	0.399001	-0.105514	0.915968	FALSE	0.923609	0.0381197	FALSE	0.378	-0.127	0.884	1.466	0.142595	0.249541	FALSE
k562--hg38_16:50266435--ADCY7	hg38_16:50266435--ADCY7	k562	HEK293_site4	hg38_16:50266435	ADCY7	0.0176617	-0.343343	0.378667	0.0958887	0.923609	FALSE	0.923609	0.0345118	FALSE	-0.128	-0.555	0.298	-0.589	0.555615	0.648218	FALSE
u2os--hg38_5:6715005--TENT4A	hg38_5:6715005--TENT4A	u2os	VEGFA_site2	hg38_5:6715005	TENT4A	-0.177705	-0.208426	-0.146983	-11.3372	8.5813e-30	FALSE	9.26781e-28	29.0664	TRUE	-0.226	-0.273	-0.179	-9.457	3.16578e-21	1.70952e-19	TRUE
u2os--hg38_2:241275191--HDLBP	hg38_2:241275191--HDLBP	u2os	VEGFA_site2	hg38_2:241275191	HDLBP	-0.2694	-0.328029	-0.21077	-9.00598	2.13748e-19	FALSE	1.15424e-17	18.6701	TRUE	-0.272	-0.364	-0.18	-5.78	7.48188e-09	2.02011e-07	TRUE
u2os--hg38_16:56929515--HERPUD1	hg38_16:56929515--HERPUD1	u2os	VEGFA_site2	hg38_16:56929515	HERPUD1	-0.868932	-1.1435	-0.594362	-6.20269	5.55056e-10	FALSE	1.9982e-08	9.25566	TRUE	-0.798	-1.255	-0.341	-3.423	0.000618547	0.00556692	TRUE
u2os--hg38_16:82700976--CDH13	hg38_16:82700976--CDH13	u2os	VEGFA_site2	hg38_16:82700976	CDH13	-2.81791	-4.05807	-1.57776	-4.4535	8.44819e-06	FALSE	0.000228101	5.07324	TRUE	-2.738	-5.838	0.362	-1.731	0.0834418	0.225293	FALSE
k562--hg38_10:70778460--ADAMTS14	hg38_10:70778460--ADAMTS14	k562	VEGFA_site2	hg38_10:70778460	ADAMTS14	-0.619	-0.908	-0.33	-4.196	2.71197e-05	TRUE	0.000585785	4.56672	TRUE							FALSE
k562--hg38_9:27338876--MOB3B	hg38_9:27338876--MOB3B	k562	VEGFA_site2	hg38_9:27338876	MOB3B	-1.022	-1.513	-0.531	-4.082	4.46751e-05	TRUE	0.000804152	4.34993	TRUE							FALSE
k562--hg38_13:99894733--CLYBL	hg38_13:99894733--CLYBL	k562	VEGFA_site2	hg38_13:99894733	CLYBL	-0.452	-0.68	-0.224	-3.881	0.000103845	TRUE	0.00124614	3.98361	TRUE							FALSE
u2os--hg38_11:31795933--ELP4	hg38_11:31795933--ELP4	u2os	VEGFA_site2	hg38_11:31795933	ELP4	-0.279005	-0.418536	-0.139475	-3.91914	8.88649e-05	FALSE	0.00124614	4.05127	TRUE	-0.113	-0.323	0.096	-1.059	0.289717	0.42283	FALSE
u2os--hg38_10:114534495--ABLIM1	hg38_10:114534495--ABLIM1	u2os	VEGFA_site2	hg38_10:114534495	ABLIM1	-2.102	-3.16159	-1.04241	-3.88816	0.000101008	FALSE	0.00124614	3.99564	TRUE	-2.507	-4.699	-0.316	-2.242	0.0249345	0.0961759	FALSE
u2os--hg38_19:44890676--TOMM40	hg38_19:44890676--TOMM40	u2os	VEGFA_site2	hg38_19:44890676	TOMM40	0.22331	0.100934	0.345686	3.57651	0.000348206	FALSE	0.00376062	3.45816	TRUE	0.327	0.118	0.535	3.072	0.00212418	0.014814	TRUE
k562--hg38_17:4455455--MYBBP1A	hg38_17:4455455--MYBBP1A	k562	VEGFA_site2	hg38_17:4455455	MYBBP1A	0.302	0.126	0.479	3.352	0.000803262	TRUE	0.00788657	3.09514	TRUE							FALSE
u2os--hg38_11:374665--PKP3	hg38_11:374665--PKP3	u2os	VEGFA_site2	hg38_11:374665	PKP3	0.100868	0.0394277	0.162309	3.21771	0.00129218	FALSE	0.0116296	2.88868	TRUE	0.234	0.129	0.338	4.362	1.28728e-05	0.000173783	TRUE
u2os--hg38_6:26570645--ENSG00000291336	hg38_6:26570645--ENSG00000291336	u2os	VEGFA_site2	hg38_6:26570645	ENSG00000291336	0.666808	0.254174	1.07944	3.16726	0.00153882	FALSE	0.0119479	2.81281	TRUE	0.974	0.351	1.597	3.063	0.00219466	0.014814	TRUE
u2os--hg38_18:23779593--NPC1	hg38_18:23779593--NPC1	u2os	VEGFA_site2	hg38_18:23779593	NPC1	0.502355	0.191303	0.813407	3.16538	0.0015488	FALSE	0.0119479	2.81	TRUE	0.408	-0.068	0.884	1.679	0.093218	0.239703	FALSE
k562--hg38_11:374665--PKP3	hg38_11:374665--PKP3	k562	VEGFA_site2	hg38_11:374665	PKP3	-0.133	-0.219	-0.046	-3.005	0.00266009	TRUE	0.0191527	2.5751	TRUE							FALSE
u2os--hg38_2:12604649--MIR3681HG	hg38_2:12604649--MIR3681HG	u2os	VEGFA_site2	hg38_2:12604649	MIR3681HG	0.889661	0.293579	1.48574	2.92528	0.0034415	FALSE	0.0218636	2.46325	TRUE	0.498	-0.404	1.401	1.082	0.279167	0.42283	FALSE
u2os--hg38_22:50446373--SBF1	hg38_22:50446373--SBF1	u2os	VEGFA_site2	hg38_22:50446373	SBF1	-0.31493	-0.525919	-0.103941	-2.92551	0.00343888	FALSE	0.0218636	2.46358	TRUE	-0.412	-0.731	-0.093	-2.533	0.0112957	0.0609967	FALSE
u2os--hg38_5:156894130--CYFIP2	hg38_5:156894130--CYFIP2	u2os	VEGFA_site2	hg38_5:156894130	CYFIP2	-1.60103	-2.79978	-0.402276	-2.61769	0.00885278	FALSE	0.0531167	2.05292	FALSE	-1.626	-3.64	0.388	-1.582	0.11363	0.266784	FALSE
u2os--hg38_13:26052104--ATP8A2	hg38_13:26052104--ATP8A2	u2os	VEGFA_site2	hg38_13:26052104	ATP8A2	1.00017	0.237942	1.7624	2.5718	0.0101172	FALSE	0.0575081	1.99494	FALSE	0.931	-0.531	2.392	1.248	0.211863	0.394504	FALSE
k562--hg38_5:6715005--TENT4A	hg38_5:6715005--TENT4A	k562	VEGFA_site2	hg38_5:6715005	TENT4A	0.048	0.011	0.086	2.512	0.0119982	TRUE	0.0647904	1.92088	FALSE							FALSE
u2os--hg38_4:38536006--KLF3	hg38_4:38536006--KLF3	u2os	VEGFA_site2	hg38_4:38536006	KLF3	-0.135238	-0.246246	-0.0242304	-2.38778	0.0169506	FALSE	0.0856496	1.77081	FALSE	-0.174	-0.346	-0.002	-1.986	0.0469951	0.158608	FALSE
u2os--hg38_17:41888502--ACLY	hg38_17:41888502--ACLY	u2os	VEGFA_site2	hg38_17:41888502	ACLY	-0.0873211	-0.159318	-0.0153246	-2.37715	0.0174471	FALSE	0.0856496	1.75828	FALSE	-0.07	-0.188	0.048	-1.164	0.244493	0.401228	FALSE
u2os--hg38_X:150764055--MTMR1	hg38_X:150764055--MTMR1	u2os	VEGFA_site2	hg38_X:150764055	MTMR1	-0.12793	-0.234716	-0.021143	-2.34802	0.0188734	FALSE	0.0886227	1.72415	FALSE	-0.252	-0.437	-0.066	-2.658	0.00785981	0.0471589	TRUE
u2os--hg38_11:12287387--MICAL2	hg38_11:12287387--MICAL2	u2os	VEGFA_site2	hg38_11:12287387	MICAL2	-0.491421	-0.917761	-0.0650803	-2.25915	0.0238741	FALSE	0.10639	1.62207	FALSE	-0.876	-1.567	-0.186	-2.49	0.0127863	0.0627691	FALSE
u2os--hg38_5:113616222--YTHDC2	hg38_5:113616222--YTHDC2	u2os	VEGFA_site2	hg38_5:113616222	YTHDC2	-0.261799	-0.490136	-0.0334631	-2.2472	0.0246272	FALSE	0.10639	1.60858	FALSE	-0.47	-0.944	0.004	-1.942	0.0521745	0.165731	FALSE
k562--hg38_19:42302648--CIC	hg38_19:42302648--CIC	k562	VEGFA_site2	hg38_19:42302648	CIC	0.977	0.111	1.844	2.21	0.0271044	TRUE	0.112588	1.56696	FALSE							FALSE
k562--hg38_2:24634724--NCOA1	hg38_2:24634724--NCOA1	k562	VEGFA_site2	hg38_2:24634724	NCOA1	0.708	0.067	1.349	2.163	0.0305234	TRUE	0.122094	1.51537	FALSE							FALSE
u2os--hg38_20:10933312--JAG1	hg38_20:10933312--JAG1	u2os	VEGFA_site2	hg38_20:10933312	JAG1	-0.609726	-1.18051	-0.0389434	-2.09369	0.0362877	FALSE	0.139967	1.44024	FALSE	-0.398	-1.408	0.612	-0.773	0.439806	0.593738	FALSE
k562--hg38_6:43770824--VEGFA	hg38_6:43770824--VEGFA	k562	VEGFA_site2	hg38_6:43770824	VEGFA	-0.143	-0.281	-0.006	-2.042	0.0411047	TRUE	0.143203	1.38611	FALSE							FALSE
k562--hg38_11:31795933--ELP4	hg38_11:31795933--ELP4	k562	VEGFA_site2	hg38_11:31795933	ELP4	-0.166	-0.325	-0.007	-2.048	0.0405785	TRUE	0.143203	1.3917	FALSE							FALSE
u2os--hg38_19:45448796--ERCC1	hg38_19:45448796--ERCC1	u2os	VEGFA_site2	hg38_19:45448796	ERCC1	0.581143	0.0237894	1.1385	2.04362	0.040991	FALSE	0.143203	1.38731	FALSE	0.265	-0.593	1.122	0.605	0.545366	0.701185	FALSE
u2os--hg38_1:151059410--CDC42SE1	hg38_1:151059410--CDC42SE1	u2os	VEGFA_site2	hg38_1:151059410	CDC42SE1	-0.167942	-0.336267	0.000383927	-1.95549	0.0505248	FALSE	0.170521	1.2965	FALSE	-0.237	-0.56	0.086	-1.436	0.150906	0.31342	FALSE
k562--hg38_3:140679958--SLC25A36	hg38_3:140679958--SLC25A36	k562	VEGFA_site2	hg38_3:140679958	SLC25A36	0.463	-0.014	0.94	1.903	0.0570814	TRUE	0.18424	1.24351	FALSE							FALSE
u2os--hg38_17:57663166--MSI2	hg38_17:57663166--MSI2	u2os	VEGFA_site2	hg38_17:57663166	MSI2	-0.186739	-0.37981	0.00633188	-1.89569	0.0580016	FALSE	0.18424	1.23656	FALSE	0.015	-0.296	0.325	0.092	0.926587	0.94407	FALSE
u2os--hg38_1:236097322--NID1	hg38_1:236097322--NID1	u2os	VEGFA_site2	hg38_1:236097322	NID1	-3.5946	-7.36994	0.180743	-1.86613	0.062023	FALSE	0.191385	1.20745	FALSE	-3.613	-10.889	3.663	-0.973	0.330415	0.469537	FALSE
k562--hg38_22:43288489--TTLL12	hg38_22:43288489--TTLL12	k562	VEGFA_site2	hg38_22:43288489	TTLL12	-0.269	-0.558	0.02	-1.828	0.0676108	TRUE	0.202833	1.16998	FALSE							FALSE
u2os--hg38_X:129906664--UTP14A	hg38_X:129906664--UTP14A	u2os	VEGFA_site2	hg38_X:129906664	UTP14A	0.119545	-0.0110853	0.250175	1.79364	0.0728705	FALSE	0.207106	1.13745	FALSE	0.141	-0.103	0.384	1.13	0.258465	0.410504	FALSE
u2os--hg38_11:46120302--PHF21A	hg38_11:46120302--PHF21A	u2os	VEGFA_site2	hg38_11:46120302	PHF21A	-0.494658	-1.03269	0.0433714	-1.80197	0.0715504	FALSE	0.207106	1.14539	FALSE	-1.084	-2.052	-0.117	-2.196	0.028098	0.101153	FALSE
u2os--hg38_12:25872160--RASSF8-AS1	hg38_12:25872160--RASSF8-AS1	u2os	VEGFA_site2	hg38_12:25872160	RASSF8-AS1	0.210609	-0.035795	0.457013	1.67524	0.0938869	FALSE	0.259994	1.0274	FALSE	0.216	-0.182	0.614	1.062	0.288149	0.42283	FALSE
k562--hg38_11:76784743--TSKU	hg38_11:76784743--TSKU	k562	VEGFA_site2	hg38_11:76784743	TSKU	0.341	-0.071	0.753	1.623	0.104684	TRUE	0.269994	0.98012	FALSE							FALSE
k562--hg38_X:150764055--MTMR1	hg38_X:150764055--MTMR1	k562	VEGFA_site2	hg38_X:150764055	MTMR1	0.124	-0.028	0.276	1.598	0.109998	TRUE	0.269994	0.958617	FALSE							FALSE
u2os--hg38_10:70778460--ADAMTS14	hg38_10:70778460--ADAMTS14	u2os	VEGFA_site2	hg38_10:70778460	ADAMTS14	0.163629	-0.0362497	0.363507	1.60451	0.108602	FALSE	0.269994	0.964161	FALSE	0.783	0.431	1.134	4.364	1.27489e-05	0.000173783	TRUE
k562--hg38_17:57663166--MSI2	hg38_17:57663166--MSI2	k562	VEGFA_site2	hg38_17:57663166	MSI2	-0.201	-0.444	0.041	-1.626	0.103978	TRUE	0.269994	0.983059	FALSE							FALSE
u2os--hg38_15:32993904--FMN1	hg38_15:32993904--FMN1	u2os	VEGFA_site2	hg38_15:32993904	FMN1	1.10506	-0.239394	2.44951	1.61097	0.107186	FALSE	0.269994	0.969861	FALSE	0.915	-1.751	3.58	0.672	0.501268	0.660206	FALSE
u2os--hg38_11:63623617--ATL3	hg38_11:63623617--ATL3	u2os	VEGFA_site2	hg38_11:63623617	ATL3	-0.261785	-0.594356	0.0707867	-1.54279	0.122881	FALSE	0.294275	0.910515	FALSE	-0.135	-0.773	0.503	-0.416	0.677289	0.796392	FALSE
u2os--hg38_13:99894733--CLYBL	hg38_13:99894733--CLYBL	u2os	VEGFA_site2	hg38_13:99894733	CLYBL	-0.128628	-0.293108	0.0358526	-1.53274	0.12534	FALSE	0.294275	0.901912	FALSE	0.323	0.042	0.604	2.252	0.0243198	0.0961759	FALSE
u2os--hg38_11:2665017--KCNQ1	hg38_11:2665017--KCNQ1	u2os	VEGFA_site2	hg38_11:2665017	KCNQ1	0.195285	-0.0682774	0.458847	1.45222	0.14644	FALSE	0.3365	0.834341	FALSE	-0.03	-0.44	0.381	-0.141	0.887905	0.940134	FALSE
k562--hg38_11:46120302--PHF21A	hg38_11:46120302--PHF21A	k562	VEGFA_site2	hg38_11:46120302	PHF21A	0.59	-0.215	1.394	1.437	0.150839	TRUE	0.339388	0.821486	FALSE							FALSE
k562--hg38_11:12287387--MICAL2	hg38_11:12287387--MICAL2	k562	VEGFA_site2	hg38_11:12287387	MICAL2	0.385	-0.157	0.928	1.391	0.164192	TRUE	0.347701	0.784648	FALSE							FALSE
k562--hg38_11:2665017--KCNQ1	hg38_11:2665017--KCNQ1	k562	VEGFA_site2	hg38_11:2665017	KCNQ1	0.225	-0.09	0.539	1.401	0.161189	TRUE	0.347701	0.792666	FALSE							FALSE
u2os--hg38_17:64089693--ERN1	hg38_17:64089693--ERN1	u2os	VEGFA_site2	hg38_17:64089693	ERN1	0.19763	-0.0775474	0.472807	1.40763	0.159241	FALSE	0.347701	0.797945	FALSE	0.464	-0.123	1.051	1.55	0.121115	0.272509	FALSE
k562--hg38_7:95690363--DYNC1I1	hg38_7:95690363--DYNC1I1	k562	VEGFA_site2	hg38_7:95690363	DYNC1I1	0.388	-0.168	0.944	1.366	0.171816	TRUE	0.356848	0.764937	FALSE							FALSE
u2os--hg38_19:42302648--CIC	hg38_19:42302648--CIC	u2os	VEGFA_site2	hg38_19:42302648	CIC	0.371385	-0.170076	0.912847	1.34433	0.178842	FALSE	0.359622	0.74753	FALSE	-0.606	-1.628	0.416	-1.162	0.245195	0.401228	FALSE
u2os--hg38_1:50976518--ENSG00000299324	hg38_1:50976518--ENSG00000299324	u2os	VEGFA_site2	hg38_1:50976518	ENSG00000299324	0.124304	-0.0573292	0.305937	1.34134	0.179811	FALSE	0.359622	0.745184	FALSE	0.138	-0.146	0.421	0.951	0.341644	0.473046	FALSE
u2os--hg38_4:1494529--UVSSA	hg38_4:1494529--UVSSA	u2os	VEGFA_site2	hg38_4:1494529	UVSSA	-0.118972	-0.298551	0.0606074	-1.29848	0.194121	FALSE	0.381116	0.711927	FALSE	-0.097	-0.431	0.237	-0.569	0.569547	0.709611	FALSE
k562--hg38_6:26570645--ENSG00000291336	hg38_6:26570645--ENSG00000291336	k562	VEGFA_site2	hg38_6:26570645	ENSG00000291336	-0.307	-0.774	0.16	-1.288	0.197616	TRUE	0.381116	0.704179	FALSE							FALSE
k562--hg38_19:44890676--TOMM40	hg38_19:44890676--TOMM40	k562	VEGFA_site2	hg38_19:44890676	TOMM40	-0.103	-0.272	0.065	-1.201	0.229764	TRUE	0.432012	0.638718	FALSE							FALSE
k562--hg38_7:105293508--SRPK2	hg38_7:105293508--SRPK2	k562	VEGFA_site2	hg38_7:105293508	SRPK2	-0.216	-0.571	0.138	-1.195	0.232007	TRUE	0.432012	0.6345	FALSE							FALSE
u2os--hg38_11:72237760--INPPL1	hg38_11:72237760--INPPL1	u2os	VEGFA_site2	hg38_11:72237760	INPPL1	0.284579	-0.197906	0.767065	1.15603	0.247671	FALSE	0.453363	0.606126	FALSE	0.186	-0.47	0.843	0.556	0.578202	0.709611	FALSE
k562--hg38_2:12604649--MIR3681HG	hg38_2:12604649--MIR3681HG	k562	VEGFA_site2	hg38_2:12604649	MIR3681HG	0.391	-0.287	1.069	1.131	0.257873	TRUE	0.464171	0.588595	FALSE							FALSE
k562--hg38_8:143740791--FAM83H	hg38_8:143740791--FAM83H	k562	VEGFA_site2	hg38_8:143740791	FAM83H	-0.153	-0.426	0.119	-1.103	0.270074	TRUE	0.478165	0.568516	FALSE							FALSE
u2os--hg38_9:27338876--MOB3B	hg38_9:27338876--MOB3B	u2os	VEGFA_site2	hg38_9:27338876	MOB3B	0.193919	-0.160882	0.548721	1.07123	0.284065	FALSE	0.494528	0.546582	FALSE	1.216	0.61	1.822	3.936	8.30218e-05	0.000896636	TRUE
k562--hg38_X:119731518--SEPTIN6	hg38_X:119731518--SEPTIN6	k562	VEGFA_site2	hg38_X:119731518	SEPTIN6	-0.345	-0.981	0.292	-1.061	0.288475	TRUE	0.494528	0.539892	FALSE							FALSE
k562--hg38_17:64089693--ERN1	hg38_17:64089693--ERN1	k562	VEGFA_site2	hg38_17:64089693	ERN1	-0.266	-0.785	0.252	-1.008	0.313655	TRUE	0.521149	0.503548	FALSE							FALSE
u2os--hg38_8:143740791--FAM83H	hg38_8:143740791--FAM83H	u2os	VEGFA_site2	hg38_8:143740791	FAM83H	-0.102914	-0.303091	0.0972623	-1.00765	0.313622	FALSE	0.521149	0.503594	FALSE	0.05	-0.288	0.388	0.292	0.77025	0.848847	FALSE
u2os--hg38_11:76784743--TSKU	hg38_11:76784743--TSKU	u2os	VEGFA_site2	hg38_11:76784743	TSKU	-0.154309	-0.459003	0.150385	-0.992603	0.320903	FALSE	0.525115	0.493626	FALSE	-0.496	-1.008	0.017	-1.895	0.0581186	0.174356	FALSE
k562--hg38_5:113616222--YTHDC2	hg38_5:113616222--YTHDC2	k562	VEGFA_site2	hg38_5:113616222	YTHDC2	0.208	-0.208	0.624	0.981	0.326531	TRUE	0.526349	0.486075	FALSE							FALSE
u2os--hg38_11:13926823--FAR1	hg38_11:13926823--FAR1	u2os	VEGFA_site2	hg38_11:13926823	FAR1	-0.0940198	-0.285152	0.0971121	-0.964127	0.334982	FALSE	0.532031	0.474978	FALSE	0.004	-0.326	0.334	0.023	0.981363	0.981363	FALSE
k562--hg38_19:45448796--ERCC1	hg38_19:45448796--ERCC1	k562	VEGFA_site2	hg38_19:45448796	ERCC1	0.316	-0.335	0.968	0.951	0.341386	TRUE	0.534343	0.466755	FALSE							FALSE
k562--hg38_2:230330891--SP140L	hg38_2:230330891--SP140L	k562	VEGFA_site2	hg38_2:230330891	SP140L	-0.244	-0.802	0.313	-0.86	0.390014	TRUE	0.601735	0.40892	FALSE							FALSE
u2os--hg38_X:119731518--SEPTIN6	hg38_X:119731518--SEPTIN6	u2os	VEGFA_site2	hg38_X:119731518	SEPTIN6	0.220137	-0.295706	0.735981	0.836419	0.402919	FALSE	0.612891	0.394782	FALSE	0.565	-0.254	1.384	1.351	0.176604	0.340593	FALSE
k562--hg38_22:50446373--SBF1	hg38_22:50446373--SBF1	k562	VEGFA_site2	hg38_22:50446373	SBF1	0.097	-0.142	0.336	0.796	0.425884	TRUE	0.638826	0.370709	FALSE							FALSE
u2os--hg38_11:83722556--DLG2	hg38_11:83722556--DLG2	u2os	VEGFA_site2	hg38_11:83722556	DLG2	-0.524488	-1.86784	0.818867	-0.765231	0.444134	FALSE	0.657075	0.352486	FALSE	-0.431	-2.884	2.021	-0.345	0.730324	0.821615	FALSE
k562--hg38_9:100837366--TMEFF1	hg38_9:100837366--TMEFF1	k562	VEGFA_site2	hg38_9:100837366	TMEFF1	0.117	-0.197	0.431	0.733	0.463663	TRUE	0.675126	0.333798	FALSE							FALSE
k562--hg38_11:13926823--FAR1	hg38_11:13926823--FAR1	k562	VEGFA_site2	hg38_11:13926823	FAR1	-0.098	-0.367	0.171	-0.714	0.475089	TRUE	0.675126	0.323225	FALSE							FALSE
u2os--hg38_17:4455455--MYBBP1A	hg38_17:4455455--MYBBP1A	u2os	VEGFA_site2	hg38_17:4455455	MYBBP1A	0.0482182	-0.0832857	0.179722	0.718655	0.472354	FALSE	0.675126	0.325733	FALSE	-0.254	-0.474	-0.034	-2.26	0.0237997	0.0961759	FALSE
u2os--hg38_3:31417165--STT3B	hg38_3:31417165--STT3B	u2os	VEGFA_site2	hg38_3:31417165	STT3B	-0.12993	-0.498714	0.238854	-0.690535	0.489858	FALSE	0.687073	0.30993	FALSE	-0.059	-0.617	0.498	-0.208	0.835459	0.902296	FALSE
u2os--hg38_7:105293508--SRPK2	hg38_7:105293508--SRPK2	u2os	VEGFA_site2	hg38_7:105293508	SRPK2	0.089366	-0.175215	0.353947	0.662006	0.507968	FALSE	0.70334	0.294164	FALSE	0.305	-0.137	0.748	1.354	0.175808	0.340593	FALSE
u2os--hg38_7:95690363--DYNC1I1	hg38_7:95690363--DYNC1I1	u2os	VEGFA_site2	hg38_7:95690363	DYNC1I1	-0.139784	-0.57271	0.293143	-0.632835	0.526842	FALSE	0.720239	0.27832	FALSE	-0.528	-1.233	0.177	-1.467	0.142378	0.307536	FALSE
k562--hg38_4:38536006--KLF3	hg38_4:38536006--KLF3	k562	VEGFA_site2	hg38_4:38536006	KLF3	0.039	-0.094	0.172	0.573	0.566588	TRUE	0.764894	0.246732	FALSE							FALSE
k562--hg38_1:151059410--CDC42SE1	hg38_1:151059410--CDC42SE1	k562	VEGFA_site2	hg38_1:151059410	CDC42SE1	0.069	-0.207	0.344	0.489	0.624944	TRUE	0.8035	0.204159	FALSE							FALSE
u2os--hg38_6:43770824--VEGFA	hg38_6:43770824--VEGFA	u2os	VEGFA_site2	hg38_6:43770824	VEGFA	-0.0312697	-0.152087	0.0895475	-0.507275	0.611962	FALSE	0.8035	0.213275	FALSE	0.112	-0.069	0.294	1.21	0.226146	0.401228	FALSE
k562--hg38_18:23779593--NPC1	hg38_18:23779593--NPC1	k562	VEGFA_site2	hg38_18:23779593	NPC1	0.095	-0.266	0.455	0.515	0.606276	TRUE	0.8035	0.217329	FALSE							FALSE
k562--hg38_20:10933312--JAG1	hg38_20:10933312--JAG1	k562	VEGFA_site2	hg38_20:10933312	JAG1	-0.212	-1.045	0.621	-0.498	0.618492	TRUE	0.8035	0.208666	FALSE							FALSE
k562--hg38_11:63623617--ATL3	hg38_11:63623617--ATL3	k562	VEGFA_site2	hg38_11:63623617	ATL3	-0.126	-0.671	0.418	-0.455	0.649293	TRUE	0.81686	0.187559	FALSE							FALSE
u2os--hg38_22:43288489--TTLL12	hg38_22:43288489--TTLL12	u2os	VEGFA_site2	hg38_22:43288489	TTLL12	-0.0496075	-0.271971	0.172756	-0.437252	0.661929	FALSE	0.81686	0.179189	FALSE	0.22	-0.145	0.584	1.181	0.237415	0.401228	FALSE
k562--hg38_11:72237760--INPPL1	hg38_11:72237760--INPPL1	k562	VEGFA_site2	hg38_11:72237760	INPPL1	0.098	-0.347	0.544	0.432	0.66559	TRUE	0.81686	0.176793	FALSE							FALSE
u2os--hg38_2:230330891--SP140L	hg38_2:230330891--SP140L	u2os	VEGFA_site2	hg38_2:230330891	SP140L	-0.105627	-0.576601	0.365346	-0.43957	0.660249	FALSE	0.81686	0.180292	FALSE	0.139	-0.591	0.868	0.373	0.709309	0.814951	FALSE
k562--hg38_10:114534495--ABLIM1	hg38_10:114534495--ABLIM1	k562	VEGFA_site2	hg38_10:114534495	ABLIM1	0.405	-1.513	2.324	0.414	0.678772	TRUE	0.823678	0.168276	FALSE							FALSE
k562--hg38_16:56929515--HERPUD1	hg38_16:56929515--HERPUD1	k562	VEGFA_site2	hg38_16:56929515	HERPUD1	-0.071	-0.436	0.294	-0.38	0.703942	TRUE	0.844731	0.152463	FALSE							FALSE
k562--hg38_17:41888502--ACLY	hg38_17:41888502--ACLY	k562	VEGFA_site2	hg38_17:41888502	ACLY	-0.017	-0.113	0.079	-0.351	0.725653	TRUE	0.861214	0.139271	FALSE							FALSE
k562--hg38_3:31417165--STT3B	hg38_3:31417165--STT3B	k562	VEGFA_site2	hg38_3:31417165	STT3B	-0.071	-0.489	0.347	-0.332	0.739849	TRUE	0.868518	0.130857	FALSE							FALSE
u2os--hg38_9:100837366--TMEFF1	hg38_9:100837366--TMEFF1	u2os	VEGFA_site2	hg38_9:100837366	TMEFF1	0.0353644	-0.192003	0.262732	0.30485	0.760481	FALSE	0.883139	0.118912	FALSE	-0.082	-0.47	0.306	-0.415	0.678408	0.796392	FALSE
k562--hg38_X:129906664--UTP14A	hg38_X:129906664--UTP14A	k562	VEGFA_site2	hg38_X:129906664	UTP14A	-0.021	-0.227	0.185	-0.2	0.841388	TRUE	0.966701	0.0750038	FALSE							FALSE
k562--hg38_15:32993904--FMN1	hg38_15:32993904--FMN1	k562	VEGFA_site2	hg38_15:32993904	FMN1	0.19	-2.111	2.492	0.162	0.871213	TRUE	0.983756	0.0598755	FALSE							FALSE
u2os--hg38_3:140679958--SLC25A36	hg38_3:140679958--SLC25A36	u2os	VEGFA_site2	hg38_3:140679958	SLC25A36	-0.0209201	-0.375179	0.333339	-0.115742	0.907857	FALSE	0.983756	0.0419826	FALSE	-0.484	-1.078	0.11	-1.596	0.11039	0.266784	FALSE
k562--hg38_13:26052104--ATP8A2	hg38_13:26052104--ATP8A2	k562	VEGFA_site2	hg38_13:26052104	ATP8A2	0.069	-1.178	1.316	0.109	0.913292	TRUE	0.983756	0.0393904	FALSE							FALSE
k562--hg38_11:83722556--DLG2	hg38_11:83722556--DLG2	k562	VEGFA_site2	hg38_11:83722556	DLG2	-0.093	-2.145	1.959	-0.089	0.929103	TRUE	0.983756	0.031936	FALSE							FALSE
k562--hg38_1:50976518--ENSG00000299324	hg38_1:50976518--ENSG00000299324	k562	VEGFA_site2	hg38_1:50976518	ENSG00000299324	-0.013	-0.231	0.204	-0.119	0.905329	TRUE	0.983756	0.0431937	FALSE							FALSE
k562--hg38_4:8840189--ENSG00000287972	hg38_4:8840189--ENSG00000287972	k562	VEGFA_site2	hg38_4:8840189	ENSG00000287972	0.021	-0.335	0.377	0.116	0.907714	TRUE	0.983756	0.042051	FALSE							FALSE
u2os--hg38_2:24634724--NCOA1	hg38_2:24634724--NCOA1	u2os	VEGFA_site2	hg38_2:24634724	NCOA1	-0.0256491	-0.529351	0.478053	-0.0998038	0.9205	FALSE	0.983756	0.0359762	FALSE	-0.733	-1.549	0.082	-1.763	0.0779325	0.221492	FALSE
k562--hg38_4:1494529--UVSSA	hg38_4:1494529--UVSSA	k562	VEGFA_site2	hg38_4:1494529	UVSSA	-0.022	-0.304	0.26	-0.153	0.878425	TRUE	0.983756	0.0562952	FALSE							FALSE
k562--hg38_16:82700976--CDH13	hg38_16:82700976--CDH13	k562	VEGFA_site2	hg38_16:82700976	CDH13	-0.08	-2.943	2.783	-0.055	0.95638	TRUE	0.98505	0.0193696	FALSE							FALSE
u2os--hg38_4:8840189--ENSG00000287972	hg38_4:8840189--ENSG00000287972	u2os	VEGFA_site2	hg38_4:8840189	ENSG00000287972	-0.00417918	-0.221543	0.213185	-0.0376835	0.96994	FALSE	0.98505	0.0132551	FALSE	-0.025	-0.442	0.392	-0.119	0.905613	0.940444	FALSE
k562--hg38_2:241275191--HDLBP	hg38_2:241275191--HDLBP	k562	VEGFA_site2	hg38_2:241275191	HDLBP	0.003	-0.071	0.077	0.071	0.943469	TRUE	0.98505	0.0252726	FALSE							FALSE
k562--hg38_5:156894130--CYFIP2	hg38_5:156894130--CYFIP2	k562	VEGFA_site2	hg38_5:156894130	CYFIP2	0.025	-1.594	1.644	0.03	0.975929	TRUE	0.98505	0.0105818	FALSE							FALSE
k562--hg38_12:25872160--RASSF8-AS1	hg38_12:25872160--RASSF8-AS1	k562	VEGFA_site2	hg38_12:25872160	RASSF8-AS1	-0.005	-0.318	0.308	-0.032	0.974328	TRUE	0.98505	0.0112948	FALSE							FALSE
k562--hg38_1:236097322--NID1	hg38_1:236097322--NID1	k562	VEGFA_site2	hg38_1:236097322	NID1	0.019	-6.201	6.238	0.006	0.995343	TRUE	0.995343	0.00202743	FALSE							FALSE
