## Additional Files for "Joint single-cell capture of Cas9 edits and transcriptomes reveals on- and off-target effects on gene expression": SuppTable13.xlsx

### Sheet: README
Supplementary data for running Sheriff
Sheet 1
	Blacklisted sequences, where if a soft-clip sequence has k-mer matches to these sequences is not considered a barcoded T7 read.
	These are known sequencing artifacts.
Sheet 2
	Blacklisted regions, these are regions that include polyN repeats that accumulate reads with soft-clips, causing false-positive edit site calling. As well as other problematic regions found in the 10k analysis.

### Sheet: blacklist_seqs
AAGCAGTGGTATCAACGCAGAGTA
AAGCAGTGGTATCAACGCAGAGTAT
AAGCAGTGGTATCAACGCAGAGTAATGAG
AAGCAGTGGTATCAACGCAGAGTAAATGGG
AAGAGCTGTTGCCATCACAGGAGAGGCTGGGA
AAGCAGTGGTATCAACGGAGAGTGAAT

### Sheet: black_100x_peaks_by_qval.simple
hg38_12	56112901	56112902
hg38_MT	744	2803
hg38_11	65499074	65505166
hg38_13	109424157	109424335
hg38_12	66057584	66057689
hg38_2	148881721	148881819
hg38_2	32866739	32867003
hg38_6	52995619	52995779
hg38_21	8218596	8218798
hg38_21	8394497	8394637
hg38_21	8211465	8213984
hg38_21	8260215	8260313
hg38_KI270733.1	135024	135167
hg38_5	80651439	80651559
hg38_21	8445898	8446002
hg38_GL000220.1	115475	118169
hg38_4	81594198	81594296
hg38_11	10509353	10509693
hg38_1	99081	99082
hg38_1	3757422	3757423
hg38_1	5011438	5011439
hg38_1	8216402	8216403
hg38_1	10695576	10695577
hg38_1	14022518	14022519
hg38_1	21239773	21239774
hg38_1	21432716	21432717
hg38_1	24505236	24505237
hg38_1	27603169	27603170
hg38_1	28533858	28533859
hg38_1	28572541	28572542
hg38_1	28915725	28915726
hg38_1	30869546	30869547
hg38_1	32195982	32195983
hg38_1	43479904	43479905
hg38_1	44486052	44486053
hg38_1	51157445	51157446
hg38_1	58582340	58582341
hg38_1	60916100	60916101
hg38_1	63815473	63815474
hg38_1	63833991	63833992
hg38_1	63864867	63864868
hg38_1	64684358	64684359
hg38_1	66255040	66255041
hg38_1	67055144	67055145
hg38_1	68193425	68193426
hg38_1	68882778	68882779
hg38_1	69263202	69263203
hg38_1	73364481	73364482
hg38_1	76419933	76419934
hg38_1	77096901	77096902
hg38_1	80689811	80689812
hg38_1	85155049	85155050
hg38_1	86519708	86519709
hg38_1	90241699	90241700
hg38_1	90497064	90497065
hg38_1	97081707	97081708
hg38_1	99182286	99182287
hg38_1	104770215	104770216
hg38_1	105751042	105751043
hg38_1	107689511	107689512
hg38_1	108114014	108114015
hg38_1	108923968	108923969
hg38_1	110109555	110109556
hg38_1	110344399	110344400
hg38_1	112897586	112897587
hg38_1	113043583	113043584
hg38_1	115337276	115337277
hg38_1	115778755	115778756
hg38_1	116997297	116997298
hg38_1	145871149	145871150
hg38_1	146450499	146450500
hg38_1	147559143	147559144
hg38_1	149857594	149857595
hg38_1	153278466	153278467
hg38_1	153581439	153581440
hg38_1	161801365	161801366
hg38_1	163110904	163110905
hg38_1	164484364	164484365
hg38_1	164689318	164689319
hg38_1	167343659	167343660
hg38_1	168157218	168157219
hg38_1	171283293	171283294
hg38_1	173834761	173834762
hg38_1	174968529	174968530
hg38_1	175125859	175125860
hg38_1	177182961	177182962
hg38_1	177691504	177691505
hg38_1	178669627	178669628
hg38_1	179911988	179911989
hg38_1	182272835	182272836
hg38_1	182501306	182501307
hg38_1	183805973	183805974
hg38_1	185220229	185220230
hg38_1	187603732	187603733
hg38_1	187809567	187809568
hg38_1	187963104	187963105
hg38_1	189064880	189064881
hg38_1	189992221	189992222
hg38_1	192011598	192011599
hg38_1	192795894	192795895
hg38_1	195198563	195198564
hg38_1	197415629	197415630
hg38_1	197531420	197531421
hg38_1	201545374	201545375
hg38_1	203751892	203751893
hg38_1	206314114	206314115
hg38_1	206546093	206546094
hg38_1	212351980	212351981
hg38_1	212819490	212819491
hg38_1	213327040	213327041
hg38_1	213566464	213566465
hg38_1	216156280	216156281
hg38_1	217348438	217348439
hg38_1	218379470	218379471
hg38_1	219922203	219922204
hg38_1	219927669	219927670
hg38_1	223915036	223915037
hg38_1	224064237	224064238
hg38_1	224074174	224074175
hg38_1	225892811	225892812
hg38_1	226034247	226034248
hg38_1	227567690	227567691
hg38_1	228663593	228663594
hg38_1	232220716	232220717
hg38_1	233208851	233208852
hg38_1	240212952	240212953
hg38_1	240519369	240519370
hg38_1	240878478	240878479
hg38_1	242612799	242612800
hg38_1	244048628	244048629
hg38_1	244273091	244273092
hg38_1	244831654	244831655
hg38_10	1298746	1298747
hg38_10	3071454	3071455
hg38_10	3418777	3418778
hg38_10	3779037	3779038
hg38_10	6816617	6816618
hg38_10	8064298	8064299
hg38_10	9134900	9134901
hg38_10	9147359	9147360
hg38_10	11329333	11329334
hg38_10	17581957	17581958
hg38_10	17827386	17827387
hg38_10	18299108	18299109
hg38_10	21293520	21293521
hg38_10	22627615	22627616
hg38_10	26524948	26524949
hg38_10	28475172	28475173
hg38_10	33510810	33510811
hg38_10	34172743	34172744
hg38_10	45249914	45249915
hg38_10	46597404	46597405
hg38_10	53328126	53328127
hg38_10	53631277	53631278
hg38_10	54315956	54315957
hg38_10	56389705	56389706
hg38_10	59329345	59329346
hg38_10	59869429	59869430
hg38_10	64630630	64630631
hg38_10	67317183	67317184
hg38_10	68544016	68544017
hg38_10	72471590	72471591
hg38_10	73204970	73204971
hg38_10	73491025	73491026
hg38_10	74808438	74808439
hg38_10	75766592	75766593
hg38_10	77050308	77050309
hg38_10	77215395	77215396
hg38_10	80124816	80124817
hg38_10	80688810	80688811
hg38_10	83384425	83384426
hg38_10	84256055	84256056
hg38_10	91437631	91437632
hg38_10	91770127	91770128
hg38_10	94585383	94585384
hg38_10	94816259	94816260
hg38_10	109812401	109812402
hg38_10	112050728	112050729
hg38_10	113118669	113118670
hg38_10	113703626	113703627
hg38_10	114045795	114045796
hg38_10	115177905	115177906
hg38_10	117542939	117542940
hg38_10	120874205	120874206
hg38_10	121270732	121270733
hg38_10	131087372	131087373
hg38_10_GL383546v1_alt	74682	74683
hg38_11	4933544	4933545
hg38_11	9662354	9662355
hg38_11	16565728	16565729
hg38_11	20308492	20308493
hg38_11	22257099	22257100
hg38_11	22597811	22597812
hg38_11	25026883	25026884
hg38_11	25047366	25047367
hg38_11	25214856	25214857
hg38_11	29232326	29232327
hg38_11	35686362	35686363
hg38_11	37589384	37589385
hg38_11	40444342	40444343
hg38_11	41075035	41075036
hg38_11	41618369	41618370
hg38_11	47470304	47470305
hg38_11	47722035	47722036
hg38_11	48509942	48509943
hg38_11	49704693	49704694
hg38_11	55473874	55473875
hg38_11	60048684	60048685
hg38_11	62450111	62450112
hg38_11	64599641	64599642
hg38_11	64608493	64608494
hg38_11	68613915	68613916
hg38_11	73935598	73935599
hg38_11	75632994	75632995
hg38_11	76542739	76542740
hg38_11	82987931	82987932
hg38_11	85787697	85787698
hg38_11	89762524	89762525
hg38_11	90177597	90177598
hg38_11	90400036	90400037
hg38_11	90750196	90750197
hg38_11	92229488	92229489
hg38_11	93625294	93625295
hg38_11	96463644	96463645
hg38_11	97106226	97106227
hg38_11	97295902	97295903
hg38_11	97813452	97813453
hg38_11	99462349	99462350
hg38_11	100113465	100113466
hg38_11	102112418	102112419
hg38_11	104035553	104035554
hg38_11	105610870	105610871
hg38_11	108632653	108632654
hg38_11	108684164	108684165
hg38_11	108856486	108856487
hg38_11	111507384	111507385
hg38_11	114124562	114124563
hg38_11	116094836	116094837
hg38_11	118330246	118330247
hg38_11	121409463	121409464
hg38_11	123415090	123415091
hg38_11	124267581	124267582
hg38_11	127852079	127852080
hg38_11	129331731	129331732
hg38_11	132975557	132975558
hg38_11	133384272	133384273
hg38_11	133410647	133410648
hg38_11_GL383547v1_alt	44435	44436
hg38_12	3919762	3919763
hg38_12	5084331	5084332
hg38_12	5105433	5105434
hg38_12	6269995	6269996
hg38_12	7071307	7071308
hg38_12	11502643	11502644
hg38_12	15549930	15549931
hg38_12	16259016	16259017
hg38_12	16600317	16600318
hg38_12	18150302	18150303
hg38_12	24074884	24074885
hg38_12	40056007	40056008
hg38_12	40672687	40672688
hg38_12	41286349	41286350
hg38_12	41844295	41844296
hg38_12	41933285	41933286
hg38_12	42313901	42313902
hg38_12	45173076	45173077
hg38_12	48172699	48172700
hg38_12	52228111	52228112
hg38_12	53127686	53127687
hg38_12	53690538	53690539
hg38_12	57213365	57213366
hg38_12	57882336	57882337
hg38_12	60761441	60761442
hg38_12	62817148	62817149
hg38_12	65838989	65838990
hg38_12	66057637	66057638
hg38_12	68018772	68018773
hg38_12	68528200	68528201
hg38_12	69158786	69158787
hg38_12	71006901	71006902
hg38_12	71544294	71544295
hg38_12	74980463	74980464
hg38_12	77686421	77686422
hg38_12	77741156	77741157
hg38_12	78994479	78994480
hg38_12	79424944	79424945
hg38_12	81971865	81971866
hg38_12	83142888	83142889
hg38_12	83233311	83233312
hg38_12	83940820	83940821
hg38_12	85037509	85037510
hg38_12	85144944	85144945
hg38_12	87782851	87782852
hg38_12	89412352	89412353
hg38_12	90452778	90452779
hg38_12	91224490	91224491
hg38_12	91362171	91362172
hg38_12	94303721	94303722
hg38_12	100348368	100348369
hg38_12	102324920	102324921
hg38_12	103147494	103147495
hg38_12	103210661	103210662
hg38_12	104518970	104518971
hg38_12	106237994	106237995
hg38_12	111306337	111306338
hg38_12	114703556	114703557
hg38_12	120553069	120553070
hg38_12	125786551	125786552
hg38_12	126298994	126298995
hg38_12	128456395	128456396
hg38_12	130903009	130903010
hg38_12_GL383551v1_alt	71789	71790
hg38_13	20910522	20910523
hg38_13	24813818	24813819
hg38_13	25937351	25937352
hg38_13	26423627	26423628
hg38_13	30838551	30838552
hg38_13	31246945	31246946
hg38_13	32217849	32217850
hg38_13	32720617	32720618
hg38_13	32755804	32755805
hg38_13	40536439	40536440
hg38_13	41895830	41895831
hg38_13	43213539	43213540
hg38_13	45248425	45248426
hg38_13	48680793	48680794
hg38_13	51629812	51629813
hg38_13	52858552	52858553
hg38_13	54817945	54817946
hg38_13	59209825	59209826
hg38_13	60726733	60726734
hg38_13	63121882	63121883
hg38_13	64918228	64918229
hg38_13	65832262	65832263
hg38_13	73305356	73305357
hg38_13	84299062	84299063
hg38_13	86387122	86387123
hg38_13	87236335	87236336
hg38_13	87699447	87699448
hg38_13	88674419	88674420
hg38_13	89018784	89018785
hg38_13	90309033	90309034
hg38_13	90765063	90765064
hg38_13	91135022	91135023
hg38_13	95002739	95002740
hg38_13	97800947	97800948
hg38_13	102534719	102534720
hg38_13	104314528	104314529
hg38_13	104630530	104630531
hg38_13	107169982	107169983
hg38_14	20175577	20175578
hg38_14	22303856	22303857
hg38_14	25870436	25870437
hg38_14	27247627	27247628
hg38_14	27707206	27707207
hg38_14	29056956	29056957
hg38_14	30895079	30895080
hg38_14	32335839	32335840
hg38_14	33142188	33142189
hg38_14	42246214	42246215
hg38_14	47200523	47200524
hg38_14	47537602	47537603
hg38_14	49110356	49110357
hg38_14	49894449	49894450
hg38_14	51926023	51926024
hg38_14	68293244	68293245
hg38_14	68632970	68632971
hg38_14	69713827	69713828
hg38_14	73535476	73535477
hg38_14	74712074	74712075
hg38_14	77191530	77191531
hg38_14	78143564	78143565
hg38_14	79020230	79020231
hg38_14	79162117	79162118
hg38_14	79308886	79308887
hg38_14	81002806	81002807
hg38_14	83367343	83367344
hg38_14	89415604	89415605
hg38_14	99753199	99753200
hg38_14	100461910	100461911
hg38_15	20180054	20180055
hg38_15	20802404	20802405
hg38_15	21371479	21371480
hg38_15	30430668	30430669
hg38_15	30535567	30535568
hg38_15	32577015	32577016
hg38_15	37078620	37078621
hg38_15	37092721	37092722
hg38_15	46282073	46282074
hg38_15	49778433	49778434
hg38_15	51910767	51910768
hg38_15	53001636	53001637
hg38_15	54926055	54926056
hg38_15	64612653	64612654
hg38_15	65802853	65802854
hg38_15	68858868	68858869
hg38_15	71566143	71566144
hg38_15	73873420	73873421
hg38_15	74684078	74684079
hg38_15	76379693	76379694
hg38_15	77618567	77618568
hg38_15	77992828	77992829
hg38_15	80848979	80848980
hg38_15	81660374	81660375
hg38_15	82731984	82731985
hg38_15	82752978	82752979
hg38_15	86870480	86870481
hg38_15	86925692	86925693
hg38_15	87031638	87031639
hg38_15	88093061	88093062
hg38_15	88595694	88595695
hg38_15	91048154	91048155
hg38_15	95290200	95290201
hg38_15	95753965	95753966
hg38_15	96918356	96918357
hg38_15	98649519	98649520
hg38_15	99058977	99058978
hg38_15	99641997	99641998
hg38_15_KI270727v1_random	98734	98735
hg38_15_KI270852v1_alt	129485	129486
hg38_15_KI270905v1_alt	2820515	2820516
hg38_15_KI270905v1_alt	4791592	4791593
hg38_16	4674614	4674615
hg38_16	6658930	6658931
hg38_16	7313454	7313455
hg38_16	8317352	8317353
hg38_16	10863184	10863185
hg38_16	11067183	11067184
hg38_16	12431442	12431443
hg38_16	13544418	13544419
hg38_16	16638700	16638701
hg38_16	20533602	20533603
hg38_16	22519891	22519892
hg38_16	22651082	22651083
hg38_16	22893636	22893637
hg38_16	27038825	27038826
hg38_16	28644453	28644454
hg38_16	30136388	30136389
hg38_16	33777409	33777410
hg38_16	34394092	34394093
hg38_16	35004255	35004256
hg38_16	35058374	35058375
hg38_16	46693831	46693832
hg38_16	46956463	46956464
hg38_16	50721393	50721394
hg38_16	51790714	51790715
hg38_16	56080557	56080558
hg38_16	56657134	56657135
hg38_16	57199902	57199903
hg38_16	58097731	58097732
hg38_16	60792461	60792462
hg38_16	60868635	60868636
hg38_16	62430166	62430167
hg38_16	63446469	63446470
hg38_16	66454752	66454753
hg38_16	68226928	68226929
hg38_16	70408914	70408915
hg38_16	71529105	71529106
hg38_16	78585674	78585675
hg38_16	78994964	78994965
hg38_16	85987783	85987784
hg38_16	88249422	88249423
hg38_16_KI270853v1_alt	2299635	2299636
hg38_17	2448792	2448793
hg38_17	3871339	3871340
hg38_17	9058675	9058676
hg38_17	10102206	10102207
hg38_17	11307143	11307144
hg38_17	11721283	11721284
hg38_17	13609326	13609327
hg38_17	17441628	17441629
hg38_17	21203978	21203979
hg38_17	22044143	22044144
hg38_17	27501285	27501286
hg38_17	30633961	30633962
hg38_17	31278402	31278403
hg38_17	32155495	32155496
hg38_17	34699235	34699236
hg38_17	35583121	35583122
hg38_17	35813995	35813996
hg38_17	37812503	37812504
hg38_17	38260709	38260710
hg38_17	39593082	39593083
hg38_17	40356762	40356763
hg38_17	44035702	44035703
hg38_17	46237547	46237548
hg38_17	48584933	48584934
hg38_17	49392775	49392776
hg38_17	49706373	49706374
hg38_17	51273189	51273190
hg38_17	53575221	53575222
hg38_17	54362511	54362512
hg38_17	56082286	56082287
hg38_17	58805979	58805980
hg38_17	60637237	60637238
hg38_17	65018121	65018122
hg38_17	67953970	67953971
hg38_17	70647306	70647307
hg38_17	70682960	70682961
hg38_17	70871992	70871993
hg38_17	71816566	71816567
hg38_17	75478356	75478357
hg38_17_KI270857v1_alt	48527	48528
hg38_17_KI270857v1_alt	2051209	2051210
hg38_17_KI270858v1_alt	233082	233083
hg38_17_KI270908v1_alt	939724	939725
hg38_18	889528	889529
hg38_18	8710859	8710860
hg38_18	11960696	11960697
hg38_18	14822984	14822985
hg38_18	22601970	22601971
hg38_18	23061031	23061032
hg38_18	23713873	23713874
hg38_18	26141706	26141707
hg38_18	26393451	26393452
hg38_18	28653645	28653646
hg38_18	31980602	31980603
hg38_18	37244579	37244580
hg38_18	43979223	43979224
hg38_18	44679890	44679891
hg38_18	46064276	46064277
hg38_18	46363934	46363935
hg38_18	47511709	47511710
hg38_18	48635318	48635319
hg38_18	48692323	48692324
hg38_18	50030902	50030903
hg38_18	50437916	50437917
hg38_18	55322104	55322105
hg38_18	57464455	57464456
hg38_18	57923479	57923480
hg38_18	58115230	58115231
hg38_18	58941795	58941796
hg38_18	61282603	61282604
hg38_18	62189277	62189278
hg38_18	63063703	63063704
hg38_18	64016446	64016447
hg38_18	65953013	65953014
hg38_18	67546145	67546146
hg38_18	69224012	69224013
hg38_18	69455183	69455184
hg38_18	70685175	70685176
hg38_18	72187686	72187687
hg38_18	77161342	77161343
hg38_18_GL383571v1_alt	191872	191873
hg38_19	842345	842346
hg38_19	3296465	3296466
hg38_19	3466220	3466221
hg38_19	6337657	6337658
hg38_19	6557969	6557970
hg38_19	6962781	6962782
hg38_19	7116108	7116109
hg38_19	8184112	8184113
hg38_19	10678378	10678379
hg38_19	11451489	11451490
hg38_19	12722586	12722587
hg38_19	14071338	14071339
hg38_19	18445564	18445565
hg38_19	19513363	19513364
hg38_19	19972394	19972395
hg38_19	21634811	21634812
hg38_19	23275021	23275022
hg38_19	23393063	23393064
hg38_19	30662953	30662954
hg38_19	31064426	31064427
hg38_19	31337003	31337004
hg38_19	32073798	32073799
hg38_19	33650514	33650515
hg38_19	35900823	35900824
hg38_19	40190224	40190225
hg38_19	42087077	42087078
hg38_19	44546279	44546280
hg38_19	48656608	48656609
hg38_19	49362915	49362916
hg38_19	50591549	50591550
hg38_19	52920517	52920518
hg38_19	54970794	54970795
hg38_19	57450886	57450887
hg38_19_GL949746v1_alt	874192	874193
hg38_19_GL949747v2_alt	615996	615997
hg38_19_GL949748v2_alt	950780	950781
hg38_19_GL949749v2_alt	978317	978318
hg38_19_GL949750v2_alt	952866	952867
hg38_19_GL949751v2_alt	889159	889160
hg38_19_GL949753v2_alt	682955	682956
hg38_19_KI270868v1_alt	21188	21189
hg38_19_KI270938v1_alt	953276	953277
hg38_2	2743050	2743051
hg38_2	2874235	2874236
hg38_2	4439212	4439213
hg38_2	5117979	5117980
hg38_2	9395585	9395586
hg38_2	11864042	11864043
hg38_2	18140092	18140093
hg38_2	19668831	19668832
hg38_2	21191795	21191796
hg38_2	23388973	23388974
hg38_2	25228226	25228227
hg38_2	29165256	29165257
hg38_2	31583644	31583645
hg38_2	32316059	32316060
hg38_2	32866920	32866921
hg38_2	32916427	32916428
hg38_2	33233845	33233846
hg38_2	34780863	34780864
hg38_2	35842800	35842801
hg38_2	37878620	37878621
hg38_2	38100192	38100193
hg38_2	39030255	39030256
hg38_2	39308966	39308967
hg38_2	42439619	42439620
hg38_2	43813704	43813705
hg38_2	43839412	43839413
hg38_2	44398554	44398555
hg38_2	46087148	46087149
hg38_2	46915835	46915836
hg38_2	47677229	47677230
hg38_2	50098856	50098857
hg38_2	50399820	50399821
hg38_2	51698517	51698518
hg38_2	57464433	57464434
hg38_2	59938926	59938927
hg38_2	62696473	62696474
hg38_2	63043945	63043946
hg38_2	63228381	63228382
hg38_2	68413208	68413209
hg38_2	69344181	69344182
hg38_2	71762346	71762347
hg38_2	72673755	72673756
hg38_2	74345972	74345973
hg38_2	79295510	79295511
hg38_2	80357259	80357260
hg38_2	83128254	83128255
hg38_2	83869090	83869091
hg38_2	88698074	88698075
hg38_2	97220759	97220760
hg38_2	98443782	98443783
hg38_2	101892013	101892014
hg38_2	104143143	104143144
hg38_2	104432420	104432421
hg38_2	105569166	105569167
hg38_2	105598859	105598860
hg38_2	106071356	106071357
hg38_2	107605757	107605758
hg38_2	109447175	109447176
hg38_2	111021907	111021908
hg38_2	112622887	112622888
hg38_2	115279628	115279629
hg38_2	118394723	118394724
hg38_2	121853293	121853294
hg38_2	122858413	122858414
hg38_2	127830809	127830810
hg38_2	130458691	130458692
hg38_2	135954332	135954333
hg38_2	139888492	139888493
hg38_2	140252090	140252091
hg38_2	140321265	140321266
hg38_2	140843083	140843084
hg38_2	145079699	145079700
hg38_2	151010122	151010123
hg38_2	152606646	152606647
hg38_2	154242234	154242235
hg38_2	154736402	154736403
hg38_2	155010918	155010919
hg38_2	160850702	160850703
hg38_2	163256196	163256197
hg38_2	165161135	165161136
hg38_2	169257839	169257840
hg38_2	169328473	169328474
hg38_2	172321339	172321340
hg38_2	181161935	181161936
hg38_2	181509438	181509439
hg38_2	181834345	181834346
hg38_2	182256067	182256068
hg38_2	183606318	183606319
hg38_2	187661586	187661587
hg38_2	188618573	188618574
hg38_2	190469729	190469730
hg38_2	193511581	193511582
hg38_2	195735795	195735796
hg38_2	197675614	197675615
hg38_2	197983205	197983206
hg38_2	199426720	199426721
hg38_2	201098142	201098143
hg38_2	201237465	201237466
hg38_2	203673170	203673171
hg38_2	206071288	206071289
hg38_2	206814312	206814313
hg38_2	211044989	211044990
hg38_2	215025628	215025629
hg38_2	221689114	221689115
hg38_2	229586533	229586534
hg38_2	229750227	229750228
hg38_2	230510502	230510503
hg38_2	231157438	231157439
hg38_2	232783378	232783379
hg38_2	233186694	233186695
hg38_2	233395581	233395582
hg38_2	234931833	234931834
hg38_2	235677934	235677935
hg38_2	236404191	236404192
hg38_20	3537924	3537925
hg38_20	4269184	4269185
hg38_20	4573131	4573132
hg38_20	5251115	5251116
hg38_20	5713911	5713912
hg38_20	7116167	7116168
hg38_20	8878727	8878728
hg38_20	12140785	12140786
hg38_20	15210556	15210557
hg38_20	15948408	15948409
hg38_20	16300496	16300497
hg38_20	20380100	20380101
hg38_20	25542722	25542723
hg38_20	32116856	32116857
hg38_20	34220953	34220954
hg38_20	34228162	34228163
hg38_20	46898262	46898263
hg38_20	47796348	47796349
hg38_20	49047561	49047562
hg38_20	50747475	50747476
hg38_20	53668668	53668669
hg38_20	54249742	54249743
hg38_20	61298732	61298733
hg38_20	61937243	61937244
hg38_20_KI270869v1_alt	50894	50895
hg38_21	8779346	8779347
hg38_21	18333539	18333540
hg38_21	22903503	22903504
hg38_21	26724777	26724778
hg38_21	28665368	28665369
hg38_21	30916242	30916243
hg38_21	31228247	31228248
hg38_21	33166180	33166181
hg38_21	37417523	37417524
hg38_21	41037708	41037709
hg38_21	42045538	42045539
hg38_21_GL383580v2_alt	66459	66460
hg38_22	10659926	10659927
hg38_22	16088647	16088648
hg38_22	24561063	24561064
hg38_22	31230040	31230041
hg38_22	32070249	32070250
hg38_22	33991930	33991931
hg38_22	37325748	37325749
hg38_22	45813442	45813443
hg38_22	50202602	50202603
hg38_22	50456459	50456460
hg38_22_KI270731v1_random	71065	71066
hg38_2_GL582966v2_alt	23940	23941
hg38_3	291441	291442
hg38_3	5304505	5304506
hg38_3	5650678	5650679
hg38_3	6428471	6428472
hg38_3	6473076	6473077
hg38_3	9430427	9430428
hg38_3	11286577	11286578
hg38_3	12132006	12132007
hg38_3	12902668	12902669
hg38_3	19274859	19274860
hg38_3	20701144	20701145
hg38_3	22321189	22321190
hg38_3	23787204	23787205
hg38_3	24357376	24357377
hg38_3	27093698	27093699
hg38_3	27204295	27204296
hg38_3	28493114	28493115
hg38_3	28774949	28774950
hg38_3	28800871	28800872
hg38_3	29284854	29284855
hg38_3	31108280	31108281
hg38_3	33733224	33733225
hg38_3	44706045	44706046
hg38_3	48979940	48979941
hg38_3	51317297	51317298
hg38_3	55879081	55879082
hg38_3	58765497	58765498
hg38_3	60744276	60744277
hg38_3	62021884	62021885
hg38_3	64641282	64641283
hg38_3	69845429	69845430
hg38_3	71126888	71126889
hg38_3	71315105	71315106
hg38_3	71583450	71583451
hg38_3	78416493	78416494
hg38_3	86988679	86988680
hg38_3	95255233	95255234
hg38_3	97902441	97902442
hg38_3	97904692	97904693
hg38_3	98664490	98664491
hg38_3	100014890	100014891
hg38_3	100493116	100493117
hg38_3	102952543	102952544
hg38_3	107094813	107094814
hg38_3	108044445	108044446
hg38_3	108594414	108594415
hg38_3	111966975	111966976
hg38_3	113165398	113165399
hg38_3	115421280	115421281
hg38_3	116031563	116031564
hg38_3	116232688	116232689
hg38_3	119323481	119323482
hg38_3	124152554	124152555
hg38_3	125171953	125171954
hg38_3	126086410	126086411
hg38_3	131906220	131906221
hg38_3	136273593	136273594
hg38_3	141134046	141134047
hg38_3	141189380	141189381
hg38_3	141599257	141599258
hg38_3	143046302	143046303
hg38_3	147371028	147371029
hg38_3	147409062	147409063
hg38_3	147793908	147793909
hg38_3	149807629	149807630
hg38_3	151247956	151247957
hg38_3	151291155	151291156
hg38_3	151867072	151867073
hg38_3	153026617	153026618
hg38_3	155950239	155950240
hg38_3	157269634	157269635
hg38_3	158457731	158457732
hg38_3	159879271	159879272
hg38_3	161966484	161966485
hg38_3	167204212	167204213
hg38_3	170868828	170868829
hg38_3	172575028	172575029
hg38_3	173754023	173754024
hg38_3	176653607	176653608
hg38_3	176824651	176824652
hg38_3	177942457	177942458
hg38_3	178715352	178715353
hg38_3	179276565	179276566
hg38_3	181561799	181561800
hg38_3	182143313	182143314
hg38_3	183876640	183876641
hg38_3	184451832	184451833
hg38_3	186342568	186342569
hg38_3	187917541	187917542
hg38_3	189442761	189442762
hg38_3	190890118	190890119
hg38_3	190928334	190928335
hg38_4	157099	157100
hg38_4	1938406	1938407
hg38_4	4863578	4863579
hg38_4	5204424	5204425
hg38_4	11679046	11679047
hg38_4	12971983	12971984
hg38_4	14340685	14340686
hg38_4	15502395	15502396
hg38_4	18862649	18862650
hg38_4	19038895	19038896
hg38_4	19077875	19077876
hg38_4	24066851	24066852
hg38_4	26626852	26626853
hg38_4	28440321	28440322
hg38_4	29103055	29103056
hg38_4	30121860	30121861
hg38_4	39702238	39702239
hg38_4	41396523	41396524
hg38_4	44529014	44529015
hg38_4	46056151	46056152
hg38_4	46357004	46357005
hg38_4	47441253	47441254
hg38_4	51983376	51983377
hg38_4	54271985	54271986
hg38_4	54954214	54954215
hg38_4	55067129	55067130
hg38_4	59094498	59094499
hg38_4	69542039	69542040
hg38_4	70334341	70334342
hg38_4	73982204	73982205
hg38_4	81189063	81189064
hg38_4	81594261	81594262
hg38_4	83574650	83574651
hg38_4	86047050	86047051
hg38_4	90675711	90675712
hg38_4	95049444	95049445
hg38_4	95091264	95091265
hg38_4	98082460	98082461
hg38_4	101029355	101029356
hg38_4	103060536	103060537
hg38_4	113870357	113870358
hg38_4	113954988	113954989
hg38_4	122123516	122123517
hg38_4	123392542	123392543
hg38_4	125288064	125288065
hg38_4	135001513	135001514
hg38_4	135983380	135983381
hg38_4	139208696	139208697
hg38_4	143055321	143055322
hg38_4	149147668	149147669
hg38_4	149590255	149590256
hg38_4	151629978	151629979
hg38_4	153597258	153597259
hg38_4	162822051	162822052
hg38_4	165866563	165866564
hg38_4	175357485	175357486
hg38_4	176540071	176540072
hg38_4	177870331	177870332
hg38_4	178964843	178964844
hg38_4	180955677	180955678
hg38_4	184146044	184146045
hg38_4	187565045	187565046
hg38_4	187990909	187990910
hg38_4_GL000008v2_random	103263	103264
hg38_5	154625	154626
hg38_5	3508804	3508805
hg38_5	13660474	13660475
hg38_5	18039710	18039711
hg38_5	18112431	18112432
hg38_5	20056473	20056474
hg38_5	21610895	21610896
hg38_5	25265345	25265346
hg38_5	29285475	29285476
hg38_5	30137685	30137686
hg38_5	32709397	32709398
hg38_5	32822510	32822511
hg38_5	33481691	33481692
hg38_5	33497874	33497875
hg38_5	33883324	33883325
hg38_5	36014697	36014698
hg38_5	36291363	36291364
hg38_5	37215733	37215734
hg38_5	39635865	39635866
hg38_5	41273470	41273471
hg38_5	41872557	41872558
hg38_5	44826558	44826559
hg38_5	51390649	51390650
hg38_5	51410556	51410557
hg38_5	52808674	52808675
hg38_5	54780854	54780855
hg38_5	55373097	55373098
hg38_5	57131719	57131720
hg38_5	58142064	58142065
hg38_5	59053642	59053643
hg38_5	61688816	61688817
hg38_5	64078378	64078379
hg38_5	66184226	66184227
hg38_5	76212467	76212468
hg38_5	77887391	77887392
hg38_5	80943251	80943252
hg38_5	83284085	83284086
hg38_5	83293434	83293435
hg38_5	84385846	84385847
hg38_5	84471317	84471318
hg38_5	88112347	88112348
hg38_5	88482960	88482961
hg38_5	88680092	88680093
hg38_5	89496664	89496665
hg38_5	92364882	92364883
hg38_5	97008341	97008342
hg38_5	99169363	99169364
hg38_5	99281176	99281177
hg38_5	100172144	100172145
hg38_5	102137412	102137413
hg38_5	102521600	102521601
hg38_5	105349285	105349286
hg38_5	107077154	107077155
hg38_5	109811021	109811022
hg38_5	112717911	112717912
hg38_5	116592636	116592637
hg38_5	119019640	119019641
hg38_5	120615392	120615393
hg38_5	122202146	122202147
hg38_5	122244961	122244962
hg38_5	123284360	123284361
hg38_5	123673801	123673802
hg38_5	126659016	126659017
hg38_5	129083349	129083350
hg38_5	131516075	131516076
hg38_5	133109820	133109821
hg38_5	134557257	134557258
hg38_5	136287718	136287719
hg38_5	138233973	138233974
hg38_5	143820345	143820346
hg38_5	144393943	144393944
hg38_5	145481650	145481651
hg38_5	147958499	147958500
hg38_5	148859606	148859607
hg38_5	152339993	152339994
hg38_5	152530968	152530969
hg38_5	158042499	158042500
hg38_5	161393318	161393319
hg38_5	161825778	161825779
hg38_5	162251089	162251090
hg38_5	163832254	163832255
hg38_5	163946810	163946811
hg38_5	164130520	164130521
hg38_5	167322237	167322238
hg38_5	169125007	169125008
hg38_5	169800942	169800943
hg38_5	171200712	171200713
hg38_5	174385028	174385029
hg38_6	3560688	3560689
hg38_6	3953248	3953249
hg38_6	3998734	3998735
hg38_6	5179070	5179071
hg38_6	7196220	7196221
hg38_6	19147085	19147086
hg38_6	20732258	20732259
hg38_6	23943161	23943162
hg38_6	26167036	26167037
hg38_6	27920489	27920490
hg38_6	28704202	28704203
hg38_6	35989924	35989925
hg38_6	36842175	36842176
hg38_6	42418207	42418208
hg38_6	44950819	44950820
hg38_6	47188527	47188528
hg38_6	49532552	49532553
hg38_6	55759170	55759171
hg38_6	56893589	56893590
hg38_6	63477678	63477679
hg38_6	65789518	65789519
hg38_6	67900674	67900675
hg38_6	69559892	69559893
hg38_6	70115816	70115817
hg38_6	70506737	70506738
hg38_6	72705587	72705588
hg38_6	74254457	74254458
hg38_6	74613326	74613327
hg38_6	75638236	75638237
hg38_6	77052589	77052590
hg38_6	86162394	86162395
hg38_6	86257334	86257335
hg38_6	86435068	86435069
hg38_6	93681763	93681764
hg38_6	95101437	95101438
hg38_6	99150952	99150953
hg38_6	100461837	100461838
hg38_6	101950708	101950709
hg38_6	102557034	102557035
hg38_6	106114183	106114184
hg38_6	111764242	111764243
hg38_6	112508294	112508295
hg38_6	113999313	113999314
hg38_6	115578839	115578840
hg38_6	115706850	115706851
hg38_6	116119766	116119767
hg38_6	116614670	116614671
hg38_6	124415866	124415867
hg38_6	124616449	124616450
hg38_6	130116943	130116944
hg38_6	131637978	131637979
hg38_6	137543494	137543495
hg38_6	141188397	141188398
hg38_6	141401099	141401100
hg38_6	146122835	146122836
hg38_6	147372432	147372433
hg38_6	154273732	154273733
hg38_6	157004901	157004902
hg38_6	159080982	159080983
hg38_6	159755756	159755757
hg38_6	160100765	160100766
hg38_6	163864488	163864489
hg38_6_GL000251v2_alt	194002	194003
hg38_6_GL000251v2_alt	1924529	1924530
hg38_6_GL000251v2_alt	4067734	4067735
hg38_6_GL000251v2_alt	4067849	4067850
hg38_6_GL000253v2_alt	1213037	1213038
hg38_6_GL000253v2_alt	2688231	2688232
hg38_6_GL000255v2_alt	3848697	3848698
hg38_6_GL000255v2_alt	3848813	3848814
hg38_6_GL000256v2_alt	12737	12738
hg38_6_GL000256v2_alt	2384746	2384747
hg38_6_KI270800v1_alt	14705	14706
hg38_7	4232391	4232392
hg38_7	4419640	4419641
hg38_7	6190343	6190344
hg38_7	13657062	13657063
hg38_7	14973513	14973514
hg38_7	17278013	17278014
hg38_7	18522623	18522624
hg38_7	27113881	27113882
hg38_7	27905563	27905564
hg38_7	29589457	29589458
hg38_7	31484190	31484191
hg38_7	32027613	32027614
hg38_7	32434298	32434299
hg38_7	32866845	32866846
hg38_7	34011610	34011611
hg38_7	40780770	40780771
hg38_7	41393052	41393053
hg38_7	41689524	41689525
hg38_7	46634310	46634311
hg38_7	48488238	48488239
hg38_7	53504221	53504222
hg38_7	54636056	54636057
hg38_7	54823153	54823154
hg38_7	55401540	55401541
hg38_7	63912028	63912029
hg38_7	64694506	64694507
hg38_7	64737743	64737744
hg38_7	68917052	68917053
hg38_7	68948789	68948790
hg38_7	69511805	69511806
hg38_7	69622122	69622123
hg38_7	81394089	81394090
hg38_7	83742669	83742670
hg38_7	86864657	86864658
hg38_7	87703909	87703910
hg38_7	87910510	87910511
hg38_7	89418177	89418178
hg38_7	91571050	91571051
hg38_7	92982496	92982497
hg38_7	94465208	94465209
hg38_7	96846614	96846615
hg38_7	98618597	98618598
hg38_7	98834251	98834252
hg38_7	101821669	101821670
hg38_7	102232148	102232149
hg38_7	104532312	104532313
hg38_7	105980611	105980612
hg38_7	106526088	106526089
hg38_7	107186156	107186157
hg38_7	107770232	107770233
hg38_7	113086409	113086410
hg38_7	115396789	115396790
hg38_7	116677006	116677007
hg38_7	117933883	117933884
hg38_7	119366764	119366765
hg38_7	119368531	119368532
hg38_7	121432530	121432531
hg38_7	121433141	121433142
hg38_7	122920360	122920361
hg38_7	124254205	124254206
hg38_7	127621319	127621320
hg38_7	134112879	134112880
hg38_7	136164826	136164827
hg38_7	136302550	136302551
hg38_7	138244243	138244244
hg38_7	138612441	138612442
hg38_7	139424882	139424883
hg38_7	139965873	139965874
hg38_7	141882135	141882136
hg38_7	144501598	144501599
hg38_7	144908971	144908972
hg38_7	148097366	148097367
hg38_7	153189366	153189367
hg38_7	155663193	155663194
hg38_7	155725198	155725199
hg38_7	156980255	156980256
hg38_7_GL383534v2_alt	73104	73105
hg38_8	2108273	2108274
hg38_8	3660509	3660510
hg38_8	5891167	5891168
hg38_8	8293823	8293824
hg38_8	8527413	8527414
hg38_8	8990405	8990406
hg38_8	12393900	12393901
hg38_8	13356860	13356861
hg38_8	17367894	17367895
hg38_8	20159660	20159661
hg38_8	23572221	23572222
hg38_8	24577366	24577367
hg38_8	28320090	28320091
hg38_8	30280490	30280491
hg38_8	31099562	31099563
hg38_8	35323179	35323180
hg38_8	35524668	35524669
hg38_8	35641370	35641371
hg38_8	36231054	36231055
hg38_8	38151335	38151336
hg38_8	41763883	41763884
hg38_8	51074730	51074731
hg38_8	57081251	57081252
hg38_8	58330858	58330859
hg38_8	67160001	67160002
hg38_8	76582885	76582886
hg38_8	79171734	79171735
hg38_8	82658181	82658182
hg38_8	84183641	84183642
hg38_8	84367343	84367344
hg38_8	86689535	86689536
hg38_8	94237249	94237250
hg38_8	98317712	98317713
hg38_8	98464568	98464569
hg38_8	99478460	99478461
hg38_8	104246345	104246346
hg38_8	104739815	104739816
hg38_8	116448148	116448149
hg38_8	119887134	119887135
hg38_8	120239838	120239839
hg38_8	123183675	123183676
hg38_8	123749400	123749401
hg38_8	128078995	128078996
hg38_8	128254330	128254331
hg38_8	128452959	128452960
hg38_8	128548505	128548506
hg38_8	131317304	131317305
hg38_8	134070719	134070720
hg38_8	135795539	135795540
hg38_8	136264144	136264145
hg38_8	137852482	137852483
hg38_8	138028955	138028956
hg38_8	138225478	138225479
hg38_8	140879705	140879706
hg38_9	671250	671251
hg38_9	4236211	4236212
hg38_9	8168916	8168917
hg38_9	9381703	9381704
hg38_9	10567938	10567939
hg38_9	10667567	10667568
hg38_9	12556887	12556888
hg38_9	19584292	19584293
hg38_9	20939713	20939714
hg38_9	22650086	22650087
hg38_9	23780006	23780007
hg38_9	24213611	24213612
hg38_9	26243075	26243076
hg38_9	27981561	27981562
hg38_9	31283468	31283469
hg38_9	35481428	35481429
hg38_9	36277360	36277361
hg38_9	36808830	36808831
hg38_9	41483200	41483201
hg38_9	66295217	66295218
hg38_9	70517376	70517377
hg38_9	70787788	70787789
hg38_9	72107533	72107534
hg38_9	72381743	72381744
hg38_9	73496586	73496587
hg38_9	76931410	76931411
hg38_9	81711970	81711971
hg38_9	85045379	85045380
hg38_9	93512124	93512125
hg38_9	93649370	93649371
hg38_9	96876973	96876974
hg38_9	100487143	100487144
hg38_9	101900456	101900457
hg38_9	102400236	102400237
hg38_9	102792365	102792366
hg38_9	103744542	103744543
hg38_9	103955432	103955433
hg38_9	107256038	107256039
hg38_9	108541800	108541801
hg38_9	109293707	109293708
hg38_9	111362202	111362203
hg38_9	114991718	114991719
hg38_9	123639070	123639071
hg38_9	126057087	126057088
hg38_9	136768487	136768488
hg38_Un_KI270743v1	88156	88157
hg38_X	750712	750713
hg38_X	1585916	1585917
hg38_X	5113684	5113685
hg38_X	5822480	5822481
hg38_X	6225694	6225695
hg38_X	9787975	9787976
hg38_X	15387075	15387076
hg38_X	15975943	15975944
hg38_X	17425558	17425559
hg38_X	17525632	17525633
hg38_X	23374291	23374292
hg38_X	24309729	24309730
hg38_X	24806081	24806082
hg38_X	24919830	24919831
hg38_X	24955127	24955128
hg38_X	31301760	31301761
hg38_X	31366510	31366511
hg38_X	33002879	33002880
hg38_X	35574150	35574151
hg38_X	35779603	35779604
hg38_X	39227228	39227229
hg38_X	40110678	40110679
hg38_X	43640427	43640428
hg38_X	45078613	45078614
hg38_X	48232306	48232307
hg38_X	48412443	48412444
hg38_X	52771451	52771452
hg38_X	53307287	53307288
hg38_X	53461481	53461482
hg38_X	53771965	53771966
hg38_X	54387971	54387972
hg38_X	63867675	63867676
hg38_X	64013240	64013241
hg38_X	67853178	67853179
hg38_X	72855172	72855173
hg38_X	72865625	72865626
hg38_X	78633520	78633521
hg38_X	81783428	81783429
hg38_X	86977688	86977689
hg38_X	89727125	89727126
hg38_X	91178560	91178561
hg38_X	93537895	93537896
hg38_X	95263578	95263579
hg38_X	97458292	97458293
hg38_X	104512221	104512222
hg38_X	105807960	105807961
hg38_X	106661365	106661366
hg38_X	109828601	109828602
hg38_X	110196389	110196390
hg38_X	111204853	111204854
hg38_X	111437212	111437213
hg38_X	114515827	114515828
hg38_X	114786890	114786891
hg38_X	114830612	114830613
hg38_X	116887216	116887217
hg38_X	117494565	117494566
hg38_X	117540368	117540369
hg38_X	117841384	117841385
hg38_X	120791100	120791101
hg38_X	120838189	120838190
hg38_X	123822083	123822084
hg38_X	125044209	125044210
hg38_X	127347009	127347010
hg38_X	132408118	132408119
hg38_X	133154427	133154428
hg38_X	136491910	136491911
hg38_X	137701108	137701109
hg38_X	138282038	138282039
hg38_X	144323520	144323521
hg38_X	148772530	148772531
hg38_X	148971758	148971759
hg38_X	150259449	150259450
hg38_X	151703885	151703886
hg38_X	152360740	152360741
hg38_X	152444753	152444754
hg38_X	153401767	153401768
hg38_X	154501073	154501074
hg38_Y	750712	750713
hg38_Y	1585916	1585917
hg38_Y	4642320	4642321
hg38_Y	6035992	6035993
hg38_Y	8700405	8700406
hg38_Y	9017845	9017846
hg38_Y	9630588	9630589
hg38_Y	12231867	12231868
hg38_Y	14857505	14857506
hg38_Y	15792201	15792202
hg38_Y	16053271	16053272
hg38_Y	16535729	16535730
hg38_Y	18483955	18483956
hg38_Y	23956834	23956835
hg38_Y	24082542	24082543
hg38_10_KN196480v1_fix	11057	11058
hg38_13_KQ090024v1_alt	4622	4623
hg38_15_KN538374v1_fix	2244213	2244214
hg38_15_KN538374v1_fix	2708063	2708064
hg38_15_KN538374v1_fix	4629140	4629141
hg38_15_KQ031389v1_alt	59179	59180
hg38_15_KQ031389v1_alt	1990537	1990538
hg38_15_KQ031389v1_alt	2095348	2095349
hg38_16_KV880768v1_fix	1685742	1685743
hg38_16_KV880768v1_fix	1817361	1817362
hg38_18_KQ090028v1_fix	120344	120345
hg38_18_KQ090028v1_fix	181593	181594
hg38_2_KN538363v1_fix	132032	132033
hg38_2_KN538363v1_fix	340919	340920
hg38_2_KQ983256v1_alt	180306	180307
hg38_3_KN196475v1_fix	231395	231396
hg38_5_KV575243v1_alt	260035	260036
hg38_7_KV880765v1_fix	31678	31679
hg38_7_KZ208913v1_alt	551352	551353
hg38_8_KV880766v1_fix	64899	64900
hg38_8_KZ208915v1_fix	2361581	2361582
hg38_8_KZ208915v1_fix	5054029	5054030
hg38_X_KV766199v1_alt	172220	172221
hg38_11_KZ559108v1_fix	168841	168842
hg38_11_KZ559109v1_fix	154402	154403
hg38_11_KZ559110v1_alt	83720	83721
